# The heparin-binding proteome in normal pancreas and murine experimental acute pancreatitis

**DOI:** 10.1101/497271

**Authors:** Quentin M. Nunes, Dunhao Su, Philip J. Brownridge, Deborah M. Simpson, Changye Sun, Yong Li, Thao P. Bui, Xiaoying Zhang, Wei Huang, Daniel J. Rigden, Robert J. Beynon, Robert Sutton, David G. Fernig

## Abstract

Acute pancreatitis (AP) is acute inflammation of the pancreas, mainly caused by gallstones and alcohol, driven by changes in communication between cells. Heparin-binding proteins (HBPs) play a central role in health and diseases. Therefore, we used heparin affinity proteomics to identify extracellular HBPs in pancreas and plasma of normal mice and in a caerulein mouse model of AP. Many new extracellular HBPs (360) were discovered in the pancreas, taking the total number of HBPs known to 786. Extracellular pancreas HBPs form highly interconnected protein-protein interaction networks in both normal pancreas (NP) and AP. Thus, HBPs represent an important set of extracellular proteins with significant regulatory potential in the pancreas. HBPs in NP are associated with biological functions such as molecular transport and cellular movement that underlie pancreatic homeostasis. However, in AP HBPs are associated with additional inflammatory processes such as acute phase response signalling, complement activation and mitochondrial dysfunction, which has a central role in the development of AP. Plasma HBPs in AP included known AP biomarkers such as serum amyloid A, as well as emerging targets such as histone H2A. Other HBPs such as alpha 2-HS glycoprotein (AHSG) and histidine-rich glycoprotein (HRG) need further investigation for potential applications in the management of AP. Pancreas HBPs are extracellular and so easily accessible and are potential drug targets in AP, whereas plasma HBPs represent potential biomarkers for AP. Thus, their identification paves the way to determine which HBPs may have potential applications in the management of AP.
