## Supplemental Table 3 for "The heparin-binding proteome in normal pancreas and murine experimental acute pancreatitis"

### Sheet: Sheet0
Q06335	APLP2	amyloid beta precursor like protein 2	Plasma Membrane	other	SignalP		Phobius
P15920	ATP6V0A2	ATPase H+ transporting V0 subunit a2	Plasma Membrane	transporter			Phobius
Q3USZ8	C3orf58	chromosome 3 open reading frame 58	Extracellular Space	other			Phobius
Q06890	CLU	clusterin	Extracellular Space	other	SignalP		Phobius
P31428	DPEP1	dipeptidase 1 (renal)	Plasma Membrane	peptidase	SignalP		Phobius
A2AEX6	FHL1	four and a half LIM domains 1	Extracellular Space	other	SignalP		Phobius
Q6PB93	GALNT2	polypeptide N-acetylgalactosaminyltransferase 2	Extracellular Space	enzyme	SignalP		Phobius
Q9Z0L8	GGH	gamma-glutamyl hydrolase	Extracellular Space	peptidase	SignalP		Phobius
F8WHM5	GLG1	golgi glycoprotein 1	Extracellular Space	other	SignalP		Phobius
Q9D733	GP2	glycoprotein 2	Extracellular Space	other	SignalP		Phobius
Q8BPS4	GPR180	G protein-coupled receptor 180	Plasma Membrane	other	SignalP		Phobius
D6RI20	HDHD2	haloacid dehalogenase like hydrolase domain containing 2	Extracellular Space	other	SignalP		Phobius
Q9ESB3	Hrg	histidine-rich glycoprotein	Extracellular Space	other	SignalP		Phobius
Q9EQ06	HSD17B11	hydroxysteroid 17-beta dehydrogenase 11	Extracellular Space	enzyme			Phobius
P11152	LPL	lipoprotein lipase	Extracellular Space	enzyme	SignalP		Phobius
I7HJQ9	MTMR1	myotubularin related protein 1	Plasma Membrane	phosphatase			Phobius
Q5SYD0	MYO1D	myosin ID	Extracellular Space	enzyme				Manual
P09103	P4HB	prolyl 4-hydroxylase subunit beta	Plasma Membrane	enzyme	SignalP		Phobius
Q922R8	PDIA6	protein disulfide isomerase family A member 6	Plasma Membrane	enzyme	SignalP		Phobius
Q8CBQ5	PI4K2B	phosphatidylinositol 4-kinase type 2 beta	Plasma Membrane	kinase
Q63739	PTP4A1	protein tyrosine phosphatase type IVA, member 1	Plasma Membrane	phosphatase
P99027	RPLP2	ribosomal protein lateral stalk subunit P2	Extracellular Space	other			Phobius
E0CXC7	SIDT2	SID1 transmembrane family member 2	Plasma Membrane	other	SignalP		Phobius
Q8BLV3	SLC9A7	solute carrier family 9 member A7	Plasma Membrane	transporter	SignalP		Phobius
Q9D8L3	SSR4	signal sequence receptor subunit 4	Extracellular Space	other	SignalP		Phobius
Q9ET30	TM9SF3	transmembrane 9 superfamily member 3	Plasma Membrane	transporter	SignalP		Phobius
Q9D1D4	TMED10	transmembrane p24 trafficking protein 10	Extracellular Space	transporter	SignalP		Phobius
Q8VHB5	CA9	carbonic anhydrase 9	Plasma Membrane	enzyme	SignalP		Phobius
Q9CXR1	DHRS7	dehydrogenase/reductase 7	Plasma Membrane	enzyme			Phobius
Q8BVR6	RSPRY1	ring finger and SPRY domain containing 1	Extracellular Space	other	SignalP		Phobius
Q9CPN9	2210010C04Rik	RIKEN cDNA 2210010C04 gene	Extracellular Space	other	SignalP		Phobius
Q3UZG4	AIMP1	aminoacyl tRNA synthetase complex interacting multifunctional protein 1	Extracellular Space	cytokine				Manual
P07724	ALB	albumin	Extracellular Space	transporter	SignalP	SecretomeP	Phobius
P00687	AMY2A	amylase, alpha 2A (pancreatic)	Extracellular Space	enzyme	SignalP		Phobius
P00688	AMY2B	amylase, alpha 2B (pancreatic)	Extracellular Space	enzyme	SignalP		Phobius
G3UWN5	APOE	apolipoprotein E	Extracellular Space	transporter	SignalP		Phobius
Q01339	APOH	apolipoprotein H	Extracellular Space	transporter	SignalP		Phobius
Q99MQ4	ASPN	asporin	Extracellular Space	other	SignalP		Phobius
Q9EPE9	ATP13A1	ATPase 13A1	Extracellular Space	transporter				Manual
J3KMQ6	C17orf75	chromosome 17 open reading frame 75	Extracellular Space	other				Manual
Q9D024	CCDC47	coiled-coil domain containing 47	Extracellular Space	other	SignalP		Phobius
Q7TQK5	CCDC93	coiled-coil domain containing 93	Extracellular Space	other				Manual
Q64285	CEL	carboxyl ester lipase	Extracellular Space	enzyme	SignalP		Phobius
Q91X79	CELA1	chymotrypsin like elastase family member 1	Extracellular Space	peptidase	SignalP		Phobius
P05208	CELA2A	chymotrypsin like elastase family member 2A	Extracellular Space	peptidase	SignalP		Phobius
Q9CQC2	CLPS	colipase	Extracellular Space	other	SignalP	SecretomeP	Phobius
B1AZ14	COBLL1	cordon-bleu WH2 repeat protein like 1	Extracellular Space	other				Manual
Q7TPZ8	CPA1	carboxypeptidase A1	Extracellular Space	peptidase	SignalP		Phobius
Q80WW9	DDRGK1	DDRGK domain containing 1	Extracellular Space	other		SecretomeP	Phobius
F8WGX5	DMXL1	Dmx like 1	Extracellular Space	other				Manual
Q9D281	FAM114A1	family with sequence similarity 114 member A1	Extracellular Space	other				Manual
A2AQ53	FBN1	fibrillin 1	Extracellular Space	other	SignalP		Phobius
Q8K0E8	FGB	fibrinogen beta chain	Extracellular Space	other	SignalP		Phobius
Q8VCM7	FGG	fibrinogen gamma chain	Extracellular Space	other	SignalP		Phobius
E9Q8I9	FRY	FRY microtubule binding protein	Extracellular Space	other				Manual
P13020	GSN	gelsolin	Extracellular Space	other	SignalP		Phobius
E0CXA0	HDGF	heparin binding growth factor	Extracellular Space	growth factor				Manual
A8Y5N4	HSD17B13	hydroxysteroid 17-beta dehydrogenase 13	Extracellular Space	enzyme		SecretomeP
P16045	LGALS1	galectin 1	Extracellular Space	other				Manual
Q3TMX5	MANF	mesencephalic astrocyte derived neurotrophic factor	Extracellular Space	other	SignalP		Phobius
A2AKN9	Mup1 (includes others)	major urinary protein 1	Extracellular Space	other	SignalP		Phobius
O09118	NTN1	netrin 1	Extracellular Space	other	SignalP		Phobius
Q6P8U6	PNLIP	pancreatic lipase	Extracellular Space	enzyme	SignalP		Phobius
Q5BKQ4	PNLIPRP1	pancreatic lipase related protein 1	Extracellular Space	enzyme	SignalP		Phobius
Q4VBW7	PNLIPRP2	pancreatic lipase related protein 2 (gene/pseudogene)	Extracellular Space	enzyme	SignalP		Phobius
Q9JK53	PRELP	proline and arginine rich end leucine rich repeat protein	Extracellular Space	other	SignalP		Phobius
B1AT82	PRPSAP1	phosphoribosyl pyrophosphate synthetase associated protein 1	Extracellular Space	other			Phobius
P07146	PRSS2	protease, serine 2	Extracellular Space	peptidase	SignalP		Phobius
Q9QUK9	PRSS3	protease, serine 3	Extracellular Space	peptidase	SignalP		Phobius
Q8C6G3	RNASE1	ribonuclease A family member 1, pancreatic	Extracellular Space	enzyme	SignalP		Phobius
B1AQY9	SEPT8	septin 8	Extracellular Space	other				Manual
P19324	SERPINH1	serpin family H member 1	Extracellular Space	other	SignalP		Phobius
Q9JK88	SERPINI2	serpin family I member 2	Extracellular Space	other	SignalP		Phobius
Q9CQN4	SOSTDC1	sclerostin domain containing 1	Extracellular Space	other	SignalP		Phobius
Q9WU03	SPINT2	serine peptidase inhibitor, Kunitz type 2	Extracellular Space	other	SignalP		Phobius
Q8VCC9	SPON1	spondin 1	Extracellular Space	other	SignalP		Phobius
Q8VCK7	SYCN	syncollin	Extracellular Space	other	SignalP		Phobius
Q8BM55	TMEM214	transmembrane protein 214	Extracellular Space	other				Manual
E9Q7A5	TRABD	TraB domain containing	Extracellular Space	other				Manual
Q6PAM1	TXLNA	taxilin alpha	Extracellular Space	cytokine				Manual
Q8VCH8	UBXN4	UBX domain protein 4	Extracellular Space	other				Manual
P29788	VTN	vitronectin	Extracellular Space	other	SignalP		Phobius
Q8K0C5	ZG16	zymogen granule protein 16	Extracellular Space	other	SignalP		Phobius
Q8K440	ABCA8	ATP binding cassette subfamily A member 8	Plasma Membrane	transporter				Manual
P06795	Abcb1b	ATP-binding cassette, sub-family B (MDR/TAP), member 1B	Plasma Membrane	transporter				Manual
O35379	ABCC1	ATP binding cassette subfamily C member 1	Plasma Membrane	transporter				Manual
E9Q236	ABCC4	ATP binding cassette subfamily C member 4	Plasma Membrane	transporter				Manual
P61161	ACTR2	ARP2 actin related protein 2 homolog	Plasma Membrane	other				Manual
Q99JY9	ACTR3	ARP3 actin related protein 3 homolog	Plasma Membrane	other				Manual
F8VQ52	ADCY6	adenylate cyclase 6	Plasma Membrane	enzyme				Manual
P51830	ADCY9	adenylate cyclase 9	Plasma Membrane	enzyme				Manual
C5H3H4	AGER	advanced glycosylation end-product specific receptor	Plasma Membrane	transmembrane receptor	SignalP		Phobius
Q8R010	AIMP2	aminoacyl tRNA synthetase complex interacting multifunctional protein 2	Plasma Membrane	other				Manual
S4R2K9	ANK3	ankyrin 3	Plasma Membrane	other				Manual
Q8BHY3	ANO1	anoctamin 1	Plasma Membrane	ion channel				Manual
Q6P9J9	ANO6	anoctamin 6	Plasma Membrane	ion channel				Manual
P97449	ANPEP	alanyl aminopeptidase, membrane	Plasma Membrane	peptidase		SecretomeP	Phobius
Q99JG3	ANXA13	annexin A13	Plasma Membrane	other				Manual
P07356	ANXA2	annexin A2	Plasma Membrane	other				Manual
P14824	ANXA6	annexin A6	Plasma Membrane	ion channel				Manual
P12023	APP	amyloid beta precursor protein	Plasma Membrane	other	SignalP		Phobius
Q02013	AQP1	aquaporin 1 (Colton blood group)	Plasma Membrane	transporter		SecretomeP
P62331	ARF6	ADP ribosylation factor 6	Plasma Membrane	transporter				Manual
D3YYY8	ARHGEF26	Rho guanine nucleotide exchange factor 26	Plasma Membrane	other				Manual
Q9CQW2	ARL8B	ADP ribosylation factor like GTPase 8B	Plasma Membrane	enzyme		SecretomeP
Q6DFW5	ATP11B	ATPase phospholipid transporting 11B (putative)	Plasma Membrane	transporter				Manual
F6Q8D3	ATP11C	ATPase phospholipid transporting 11C	Plasma Membrane	transporter				Manual
Q8VDN2	ATP1A1	ATPase Na+/K+ transporting subunit alpha 1	Plasma Membrane	transporter				Manual
P14094	ATP1B1	ATPase Na+/K+ transporting subunit beta 1	Plasma Membrane	transporter				Manual
P97370	ATP1B3	ATPase Na+/K+ transporting subunit beta 3	Plasma Membrane	transporter				Manual
G5E829	ATP2B1	ATPase plasma membrane Ca2+ transporting 1	Plasma Membrane	transporter				Manual
E9Q828	ATP2B4	ATPase plasma membrane Ca2+ transporting 4	Plasma Membrane	transporter				Manual
A2AG68	ATP7A	ATPase copper transporting alpha	Plasma Membrane	transporter				Manual
P98200	ATP8A2	ATPase phospholipid transporting 8A2	Plasma Membrane	transporter				Manual
Q148W0	ATP8B1	ATPase phospholipid transporting 8B1	Plasma Membrane	transporter				Manual
B1AZ46	BAIAP2	BAI1 associated protein 2	Plasma Membrane	kinase				Manual
Q64277	BST1	bone marrow stromal cell antigen 1	Plasma Membrane	enzyme	SignalP	SecretomeP	Phobius
Q60865	CAPRIN1	cell cycle associated protein 1	Plasma Membrane	other				Manual
B1AUH5	CASK	calcium/calmodulin dependent serine protein kinase	Plasma Membrane	kinase				Manual
P49817	CAV1	caveolin 1	Plasma Membrane	transmembrane receptor				Manual
Q63918	CAVIN2	caveolae associated protein 2	Plasma Membrane	other				Manual
O08786	CCKAR	cholecystokinin A receptor	Plasma Membrane	G-protein coupled receptor				Manual
P24161	CD247	CD247 molecule	Plasma Membrane	transmembrane receptor	SignalP		Phobius
P06332	CD4	CD4 molecule	Plasma Membrane	transmembrane receptor	SignalP		Phobius
P13379	CD5	CD5 molecule	Plasma Membrane	transmembrane receptor	SignalP		Phobius
P09803	CDH1	cadherin 1	Plasma Membrane	other	SignalP		Phobius
Q9ERZ3	CHRM3	cholinergic receptor muscarinic 3	Plasma Membrane	G-protein coupled receptor				Manual
Q3TF45	CLCN3	chloride voltage-gated channel 3	Plasma Membrane	ion channel				Manual
Q61418	CLCN4	chloride voltage-gated channel 4	Plasma Membrane	ion channel				Manual
B1ATV0	CLCN5	chloride voltage-gated channel 5	Plasma Membrane	ion channel				Manual
E9PYL4	CLCN7	chloride voltage-gated channel 7	Plasma Membrane	ion channel				Manual
Q9Z0G9	CLDN3	claudin 3	Plasma Membrane	transmembrane receptor		SecretomeP
Q9QYB1	CLIC4	chloride intracellular channel 4	Plasma Membrane	ion channel				Manual
Q6IRU5	CLTB	clathrin light chain B	Plasma Membrane	other				Manual
Q3TWN3	CNNM2	cyclin and CBS domain divalent metal cation transport mediator 2	Plasma Membrane	transporter				Manual
Q8K4Q8	COLEC12	collectin subfamily member 12	Plasma Membrane	transmembrane receptor				Manual
H3BJ37	COMTD1	catechol-O-methyltransferase domain containing 1	Plasma Membrane	enzyme				Manual
Q64735	CR1L	complement C3b/C4b receptor 1 like	Plasma Membrane	other		SecretomeP
Q9DCT8	Crip2	cysteine rich protein 2	Plasma Membrane	other				Manual
P26231	CTNNA1	catenin alpha 1	Plasma Membrane	other				Manual
O88327	CTNNAL1	catenin alpha like 1	Plasma Membrane	other				Manual
B2RU69	CUZD1	CUB and zona pellucida like domains 1	Plasma Membrane	other	SignalP		Phobius
E0CXT5	DAB2	DAB2, clathrin adaptor protein	Plasma Membrane	other				Manual
D3Z074	DIAPH1	diaphanous related formin 1	Plasma Membrane	other				Manual
A2BEE9	DLG3	discs large MAGUK scaffold protein 3	Plasma Membrane	kinase				Manual
E9QPG8	DMBT1	deleted in malignant brain tumors 1	Plasma Membrane	transmembrane receptor	SignalP
A2A9Z2	DMD	dystrophin	Plasma Membrane	other				Manual
Q3T9X3	DNM2	dynamin 2	Plasma Membrane	enzyme				Manual
A2A9M5	DOCK7	dedicator of cytokinesis 7	Plasma Membrane	other				Manual
P28843	DPP4	dipeptidyl peptidase 4	Plasma Membrane	peptidase		SecretomeP
O55111	DSG2	desmoglein 2	Plasma Membrane	other			Phobius
Q8CFR5	DTNA	dystrobrevin alpha	Plasma Membrane	other	SignalP			Manual
G3UYM7	DTNB	dystrobrevin beta	Plasma Membrane	other				Manual
K3W4R3	DTNBP1	dystrobrevin binding protein 1	Plasma Membrane	other				Manual
Q8BG67	EFR3A	EFR3 homolog A	Plasma Membrane	other				Manual
Q01279	EGFR	epidermal growth factor receptor	Plasma Membrane	kinase	SignalP		Phobius
Q9EQP2	EHD4	EH domain containing 4	Plasma Membrane	enzyme				Manual
Q8C7X2	EMC1	ER membrane protein complex subunit 1	Plasma Membrane	other	SignalP
G3X9S2	ENPP1	ectonucleotide pyrophosphatase/phosphodiesterase 1	Plasma Membrane	enzyme				Manual
A2A838	EPB41	erythrocyte membrane protein band 4.1	Plasma Membrane	other				Manual
A2AUK5	EPB41L1	erythrocyte membrane protein band 4.1 like 1	Plasma Membrane	other				Manual
O70318	EPB41L2	erythrocyte membrane protein band 4.1 like 2	Plasma Membrane	other				Manual
Q9WV92	EPB41L3	erythrocyte membrane protein band 4.1 like 3	Plasma Membrane	other				Manual
Q8BGS1	EPB41L5	erythrocyte membrane protein band 4.1 like 5	Plasma Membrane	other				Manual
Q60902	EPS15L1	epidermal growth factor receptor pathway substrate 15 like 1	Plasma Membrane	other				Manual
D3Z5I5	EPS8	epidermal growth factor receptor pathway substrate 8	Plasma Membrane	peptidase				Manual
Q6KAR6	EXOC3	exocyst complex component 3	Plasma Membrane	transporter				Manual
P26040	EZR	ezrin	Plasma Membrane	other				Manual
O08914	FAAH	fatty acid amide hydrolase	Plasma Membrane	enzyme		SecretomeP
P25446	FAS	Fas cell surface death receptor	Plasma Membrane	transmembrane receptor	SignalP		Phobius
Q6P9Q6	FKBP15	FK506 binding protein 15	Plasma Membrane	enzyme				Manual
O08917	FLOT1	flotillin 1	Plasma Membrane	other				Manual
Q60634	FLOT2	flotillin 2	Plasma Membrane	other				Manual
Q60928	GGT1	gamma-glutamyltransferase 1	Plasma Membrane	enzyme		SecretomeP
P28230	GJB1	gap junction protein beta 1	Plasma Membrane	transporter		SecretomeP
P21278	GNA11	G protein subunit alpha 11	Plasma Membrane	enzyme				Manual
P27601	GNA13	G protein subunit alpha 13	Plasma Membrane	enzyme			Phobius
P30677	GNA14	G protein subunit alpha 14	Plasma Membrane	enzyme				Manual
B2RSH2	GNAI1	G protein subunit alpha i1	Plasma Membrane	enzyme				Manual
P08752	GNAI2	G protein subunit alpha i2	Plasma Membrane	enzyme				Manual
P18872	GNAO1	G protein subunit alpha o1	Plasma Membrane	enzyme				Manual
P21279	GNAQ	G protein subunit alpha q	Plasma Membrane	enzyme				Manual
P62874	GNB1	G protein subunit beta 1	Plasma Membrane	enzyme				Manual
E9QKR0	GNB2	G protein subunit beta 2	Plasma Membrane	enzyme				Manual
Q9DAS9	GNG12	G protein subunit gamma 12	Plasma Membrane	enzyme				Manual
Q5U431	GPR39	G protein-coupled receptor 39	Plasma Membrane	G-protein coupled receptor				Manual
J3JS84	GPRC5C	G protein-coupled receptor class C group 5 member C	Plasma Membrane	G-protein coupled receptor	SignalP		Phobius
Q8R1F6	HID1	HID1 domain containing	Plasma Membrane	other				Manual
P01897	HLA-A	major histocompatibility complex, class I, A	Plasma Membrane	other	SignalP		Phobius
P06342	HLA-DQB1	major histocompatibility complex, class II, DQ beta 1	Plasma Membrane	other	SignalP		Phobius
E9Q4F9	HOMER2	homer scaffolding protein 2	Plasma Membrane	other				Manual
Q07113	IGF2R	insulin like growth factor 2 receptor	Plasma Membrane	transmembrane receptor	SignalP		Phobius
O55222	ILK	integrin linked kinase	Plasma Membrane	kinase				Manual
Q3TZT4	INPP5A	inositol polyphosphate-5-phosphatase A	Plasma Membrane	phosphatase	SignalP
P15208	INSR	insulin receptor	Plasma Membrane	kinase	SignalP		Phobius
Q61739	ITGA6	integrin subunit alpha 6	Plasma Membrane	transmembrane receptor	SignalP		Phobius
A2A863	ITGB4	integrin subunit beta 4	Plasma Membrane	transmembrane receptor	SignalP		Phobius
Q02257	JUP	junction plakoglobin	Plasma Membrane	other				Manual
P97414	KCNQ1	potassium voltage-gated channel subfamily Q member 1	Plasma Membrane	ion channel				Manual
Q6WVG3	KCTD12	potassium channel tetramerization domain containing 12	Plasma Membrane	ion channel				Manual
A2AFS3	KIAA1324	KIAA1324	Plasma Membrane	other	SignalP
Q99N32	KLB	klotho beta	Plasma Membrane	enzyme				Manual
F6RJV6	LANCL2	LanC like 2	Plasma Membrane	other				Manual
P35951	LDLR	low density lipoprotein receptor	Plasma Membrane	transporter	SignalP		Phobius
E9QP62	LIMS1	LIM zinc finger domain containing 1	Plasma Membrane	other				Manual
P55302	LRPAP1	LDL receptor related protein associated protein 1	Plasma Membrane	other	SignalP		Phobius
Q80WG5	LRRC8A	leucine rich repeat containing 8 family member A	Plasma Membrane	ion channel				Manual
Q8BGR2	LRRC8D	leucine rich repeat containing 8 family member D	Plasma Membrane	G-protein coupled receptor				Manual
Q9ER67	MAGED2	MAGE family member D2	Plasma Membrane	other				Manual
G5E8S8	MPP7	membrane palmitoylated protein 7	Plasma Membrane	other				Manual
Q8VCJ6	MRGPRF	MAS related GPR family member F	Plasma Membrane	G-protein coupled receptor				Manual
P26041	MSN	moesin	Plasma Membrane	other				Manual
Q02496	Muc1	mucin 1, transmembrane	Plasma Membrane	transmembrane receptor	SignalP		Phobius
G3UWC2	NAALAD2	N-acetylated alpha-linked acidic dipeptidase 2	Plasma Membrane	peptidase				Manual
A2AS98	NCKAP1	NCK associated protein 1	Plasma Membrane	other				Manual
Q8K1X4	NCKAP1L	NCK associated protein 1 like	Plasma Membrane	other				Manual
Q9QZS3	NUMB	NUMB, endocytic adaptor protein	Plasma Membrane	other				Manual
Q9Z256	P2RX4	purinergic receptor P2X 4	Plasma Membrane	ion channel				Manual
Q9ESG6	P2RY14	purinergic receptor P2Y14	Plasma Membrane	G-protein coupled receptor				Manual
Q9JK83	PARD6B	par-6 family cell polarity regulator beta	Plasma Membrane	other				Manual
F7BJK1	PCDH1	protocadherin 1	Plasma Membrane	other				Manual
F8WHW6	PIP5K1C	phosphatidylinositol-4-phosphate 5-kinase type 1 gamma	Plasma Membrane	kinase				Manual
Q9QY23	PKP3	plakophilin 3	Plasma Membrane	other				Manual
Q99JY8	PLPP3	phospholipid phosphatase 3	Plasma Membrane	phosphatase				Manual
P70207	PLXNA2	plexin A2	Plasma Membrane	transmembrane receptor			Phobius
B2RXS4	PLXNB2	plexin B2	Plasma Membrane	transmembrane receptor	SignalP		Phobius
B2RXQ2	PPFIA1	PTPRF interacting protein alpha 1	Plasma Membrane	phosphatase				Manual
G3UYL9	PTGER3	prostaglandin E receptor 3	Plasma Membrane	G-protein coupled receptor				Manual
Q8BKG3	PTK7	protein tyrosine kinase 7 (inactive)	Plasma Membrane	kinase	SignalP	SecretomeP	Phobius
Q91V35	PTPRA	protein tyrosine phosphatase, receptor type A	Plasma Membrane	phosphatase	SignalP	SecretomeP	Phobius
S4R1M0	PTPRC	protein tyrosine phosphatase, receptor type C	Plasma Membrane	phosphatase	SignalP	SecretomeP	Phobius
P61226	RAP2B	RAP2B, member of RAS oncogene family	Plasma Membrane	enzyme				Manual
Q60790	RASA3	RAS p21 protein activator 3	Plasma Membrane	ion channel				Manual
Q8K2J7	RELL1	RELT like 1	Plasma Membrane	other	SignalP		Phobius
D3Z2E3	REPS1	RALBP1 associated Eps domain containing 1	Plasma Membrane	other				Manual
Q6A0D4	RFTN1	raftlin, lipid raft linker 1	Plasma Membrane	other				Manual
Q62159	RHOC	ras homolog family member C	Plasma Membrane	enzyme				Manual
Q8R527	RHOQ	ras homolog family member Q	Plasma Membrane	enzyme				Manual
P62071	RRAS2	related RAS viral (r-ras) oncogene homolog 2	Plasma Membrane	enzyme				Manual
Q6ZPE2	SBF1	SET binding factor 1	Plasma Membrane	phosphatase				Manual
B1AYL1	SCN7A	sodium voltage-gated channel alpha subunit 7	Plasma Membrane	ion channel				Manual
Q9JLZ8	SIGIRR	single Ig and TIR domain containing	Plasma Membrane	transmembrane receptor				Manual
E9QM38	SLC12A2	solute carrier family 12 member 2	Plasma Membrane	transporter				Manual
P53986	SLC16A1	solute carrier family 16 member 1	Plasma Membrane	transporter		SecretomeP
O70451	SLC16A7	solute carrier family 16 member 7	Plasma Membrane	transporter				Manual
P56564	SLC1A3	solute carrier family 1 member 3	Plasma Membrane	transporter				Manual
O35874	SLC1A4	solute carrier family 1 member 4	Plasma Membrane	transporter				Manual
Q9ESU7	SLC1A5	solute carrier family 1 member 5	Plasma Membrane	transporter				Manual
Q62273	SLC26A2	solute carrier family 26 member 2	Plasma Membrane	transporter				Manual
Q60714	SLC27A1	solute carrier family 27 member 1	Plasma Membrane	transporter			Phobius
Q91VE0	SLC27A4	solute carrier family 27 member 4	Plasma Membrane	transporter			Phobius
E9PXM6	SLC29A1	solute carrier family 29 member 1 (Augustine blood group)	Plasma Membrane	transporter		SecretomeP
P17809	SLC2A1	solute carrier family 2 member 1	Plasma Membrane	transporter				Manual
Q60738	SLC30A1	solute carrier family 30 member 1	Plasma Membrane	transporter		SecretomeP
Q8R4H9	SLC30A5	solute carrier family 30 member 5	Plasma Membrane	transporter				Manual
Q8K2P7	SLC38A1	solute carrier family 38 member 1	Plasma Membrane	transporter				Manual
Q8CFE6	SLC38A2	solute carrier family 38 member 2	Plasma Membrane	transporter				Manual
Q9DCP2	SLC38A3	solute carrier family 38 member 3	Plasma Membrane	transporter				Manual
Q3U1J0	SLC38A5	solute carrier family 38 member 5	Plasma Membrane	transporter				Manual
D3Z6P5	SLC39A14	solute carrier family 39 member 14	Plasma Membrane	transporter	SignalP		Phobius
Q9D856	SLC39A5	solute carrier family 39 member 5	Plasma Membrane	transporter	SignalP		Phobius
Q31125	SLC39A7	solute carrier family 39 member 7	Plasma Membrane	transporter	SignalP		Phobius
P10852	SLC3A2	solute carrier family 3 member 2	Plasma Membrane	transporter				Manual
Q8BJA2	SLC41A1	solute carrier family 41 member 1	Plasma Membrane	transporter				Manual
Q921V7	SLC44A3	solute carrier family 44 member 3	Plasma Membrane	transporter				Manual
P04919	SLC4A1	solute carrier family 4 member 1 (Diego blood group)	Plasma Membrane	transporter				Manual
P13808	SLC4A2	solute carrier family 4 member 2	Plasma Membrane	transporter				Manual
F8VQC9	SLC4A7	solute carrier family 4 member 7	Plasma Membrane	transporter				Manual
P28571	SLC6A9	solute carrier family 6 member 9	Plasma Membrane	transporter				Manual
Q09143	SLC7A1	solute carrier family 7 member 1	Plasma Membrane	transporter				Manual
Q9WTR6	SLC7A11	solute carrier family 7 member 11	Plasma Membrane	transporter				Manual
E9QJY0	SLC7A2	solute carrier family 7 member 2	Plasma Membrane	transporter				Manual
P70423	SLC7A3	solute carrier family 7 member 3	Plasma Membrane	transporter				Manual
Q9Z127	SLC7A5	solute carrier family 7 member 5	Plasma Membrane	transporter				Manual
Q8BGK6	SLC7A6	solute carrier family 7 member 6	Plasma Membrane	transporter				Manual
Q9QXW9	SLC7A8	solute carrier family 7 member 8	Plasma Membrane	transporter				Manual
Q61165	SLC9A1	solute carrier family 9 member A1	Plasma Membrane	ion channel			Phobius
P70441	SLC9A3R1	SLC9A3 regulator 1	Plasma Membrane	other				Manual
Q9JHL1	SLC9A3R2	SLC9A3 regulator 2	Plasma Membrane	transporter				Manual
A1L3P4	SLC9A6	solute carrier family 9 member A6	Plasma Membrane	transporter			Phobius
Q9D3L3	SNAP23	synaptosome associated protein 23	Plasma Membrane	transporter				Manual
Q99L88	SNTB1	syntrophin beta 1	Plasma Membrane	other			Phobius
Q61235	SNTB2	syntrophin beta 2	Plasma Membrane	other		SecretomeP
Q6PHU5	SORT1	sortilin 1	Plasma Membrane	G-protein coupled receptor	SignalP		Phobius
A3KGU5	SPTAN1	spectrin alpha, non-erythrocytic 1	Plasma Membrane	other				Manual
Q62261	SPTBN1	spectrin beta, non-erythrocytic 1	Plasma Membrane	other				Manual
Q923B6	STEAP4	STEAP4 metalloreductase	Plasma Membrane	enzyme				Manual
P70302	STIM1	stromal interaction molecule 1	Plasma Membrane	ion channel			Phobius
P46978	STT3A	STT3A, catalytic subunit of the oligosaccharyltransferase complex	Plasma Membrane	enzyme				Manual
P70452	STX4	syntaxin 4	Plasma Membrane	transporter				Manual
Q8BH40	STX7	syntaxin 7	Plasma Membrane	transporter				Manual
O88983	STX8	syntaxin 8	Plasma Membrane	other				Manual
Q60770	STXBP3	syntaxin binding protein 3	Plasma Membrane	transporter				Manual
D3Z079	STXBP5	syntaxin binding protein 5	Plasma Membrane	other				Manual
Q9R099	TBL2	transducin beta like 2	Plasma Membrane	other	SignalP		Phobius
G3UWE1	TECR	trans-2,3-enoyl-CoA reductase	Plasma Membrane	enzyme				Manual
Q62351	TFRC	transferrin receptor	Plasma Membrane	transporter				Manual
P01831	THY1	Thy-1 cell surface antigen	Plasma Membrane	other	SignalP		Phobius
B9EHJ3	TJP1	tight junction protein 1	Plasma Membrane	other				Manual
Q9Z0U1	TJP2	tight junction protein 2	Plasma Membrane	kinase				Manual
P26039	TLN1	talin 1	Plasma Membrane	other				Manual
P58021	TM9SF2	transmembrane 9 superfamily member 2	Plasma Membrane	transporter	SignalP		Phobius
Q3TWI9	TMEM63B	transmembrane protein 63B	Plasma Membrane	other			Phobius
Q9EQJ0	TPCN1	two pore segment channel 1	Plasma Membrane	ion channel				Manual
Q3U0M1	TRAPPC9	trafficking protein particle complex 9	Plasma Membrane	other				Manual
Q7TN37	TRPM4	transient receptor potential cation channel subfamily M member 4	Plasma Membrane	ion channel				Manual
Q9WTR1	TRPV2	transient receptor potential cation channel subfamily V member 2	Plasma Membrane	ion channel				Manual
Q9D8C2	TSPAN13	tetraspanin 13	Plasma Membrane	other		SecretomeP
E9QJS1	TYK2	tyrosine kinase 2	Plasma Membrane	kinase				Manual
Q4FE56	USP9X	ubiquitin specific peptidase 9, X-linked	Plasma Membrane	peptidase				Manual
E9Q6R7	UTRN	utrophin	Plasma Membrane	transmembrane receptor				Manual
B0QZN5	VAMP2	vesicle associated membrane protein 2	Plasma Membrane	other				Manual
P63024	VAMP3	vesicle associated membrane protein 3	Plasma Membrane	other				Manual
O70404	VAMP8	vesicle associated membrane protein 8	Plasma Membrane	transporter				Manual
Q9WV55	VAPA	VAMP associated protein A	Plasma Membrane	other				Manual
Q62465	VAT1	vesicle amine transport 1	Plasma Membrane	transporter				Manual
P41588	VIPR2	vasoactive intestinal peptide receptor 2	Plasma Membrane	G-protein coupled receptor	SignalP		Phobius
O89116	VTI1A	vesicle transport through interaction with t-SNAREs 1A	Plasma Membrane	transporter				Manual
Q91XH6	VTI1B	vesicle transport through interaction with t-SNAREs 1B	Plasma Membrane	transporter				Manual
E9Q4Z2	ACACB	acetyl-CoA carboxylase beta			SignalP		Phobius
