## Supplemental Table 4 for "The heparin-binding proteome in normal pancreas and murine experimental acute pancreatitis"

### Sheet: Sheet0
Q3U367	ALDH9A1	aldehyde dehydrogenase 9 family member A1	Extracellular Space	SignalP
Q06335	APLP2	amyloid beta precursor like protein 2	Plasma Membrane	SignalP
P15920	ATP6V0A2	ATPase H+ transporting V0 subunit a2	Plasma Membrane		Phobius
Q06890	CLU	clusterin	Extracellular Space	SignalP	Phobius
Q9CR35	CTRB2	chymotrypsinogen B2	Extracellular Space	SignalP	Phobius
G3X922	DNAJC13	DnaJ heat shock protein family (Hsp40) member C13	Extracellular Space				Manual
P31428	DPEP1	dipeptidase 1 (renal)	Plasma Membrane	SignalP	Phobius
A2AEX6	FHL1	four and a half LIM domains 1	Plasma Membrane	SignalP	Phobius
Q9CZD3	GARS	glycyl-tRNA synthetase	Extracellular Space		Phobius
Q9Z0L8	GGH	gamma-glutamyl hydrolase	Extracellular Space	SignalP
F8WHM5	GLG1	golgi glycoprotein 1	Extracellular Space	SignalP	Phobius
Q9D733	GP2	glycoprotein 2	Extracellular Space	SignalP	Phobius
Q8BPS4	GPR180	G protein-coupled receptor 180	Plasma Membrane	SignalP
Q9ESB3	Hrg	histidine-rich glycoprotein	Extracellular Space	SignalP	Phobius
P07901	HSP90AA1	heat shock protein 90 alpha family class A member 1	Plasma Membrane				Manual
P11499	HSP90AB1	heat shock protein 90 alpha family class B member 1	Extracellular Space				Manual
P11152	LPL	lipoprotein lipase	Extracellular Space	SignalP
A1L314	MPEG1	macrophage expressed 1	Plasma Membrane	SignalP	Phobius
Q5SYD0	MYO1D	myosin ID	Extracellular Space				Manual
P09103	P4HB	prolyl 4-hydroxylase subunit beta	Plasma Membrane	SignalP	Phobius
Q922R8	PDIA6	protein disulfide isomerase family A member 6	Plasma Membrane	SignalP	Phobius
Q8CBQ5	PI4K2B	phosphatidylinositol 4-kinase type 2 beta	Plasma Membrane				Manual
Q792Z1	PRSS1	protease, serine 1	Extracellular Space	SignalP	Phobius
P99027	RPLP2	ribosomal protein lateral stalk subunit P2	Extracellular Space		Phobius
E0CXC7	SIDT2	SID1 transmembrane family member 2	Plasma Membrane	SignalP
Q9D8L3	SSR4	signal sequence receptor subunit 4	Extracellular Space	SignalP
Q9ET30	TM9SF3	transmembrane 9 superfamily member 3	Plasma Membrane	SignalP	Phobius
Q60932	VDAC1	voltage dependent anion channel 1	Plasma Membrane	SignalP	Phobius
Q8VHB5	CA9	carbonic anhydrase 9	Plasma Membrane	SignalP
F6R7E8	1810009J06Rik/Gm2663	RIKEN cDNA 1810009J06 gene	Extracellular Space	SignalP
Q9CQ52	CELA3B	chymotrypsin like elastase family member 3B	Extracellular Space	SignalP
Q9CXR1	DHRS7	dehydrogenase/reductase 7	Plasma Membrane		Phobius
A2ALW5	DNAJC25	DnaJ heat shock protein family (Hsp40) member C25	Plasma Membrane	SignalP
O35290	Ear3	eosinophil-associated, ribonuclease A family, member 3	Extracellular Space	SignalP	Phobius
Q9CPN9	2210010C04Rik	RIKEN cDNA 2210010C04 gene	Extracellular Space	SignalP	Phobius
P29699	AHSG	alpha 2-HS glycoprotein	Extracellular Space	SignalP	Phobius
Q3UZG4	AIMP1	aminoacyl tRNA synthetase complex interacting multifunctional protein 1	Extracellular Space				Manual
P07724	ALB	albumin	Extracellular Space	SignalP	Phobius
P00688	AMY2A	amylase, alpha 2A (pancreatic)	Extracellular Space	SignalP	Phobius
Q00623	APOA1	apolipoprotein A1	Extracellular Space	SignalP	Phobius
P06728	APOA4	apolipoprotein A4	Extracellular Space	SignalP
E9Q1Y3	APOB	apolipoprotein B	Extracellular Space	SignalP	Phobius
P08226	APOE	apolipoprotein E	Extracellular Space	SignalP	Phobius
Q01339	APOH	apolipoprotein H	Extracellular Space	SignalP	Phobius
Q99MQ4	ASPN	asporin	Extracellular Space	SignalP	Phobius
Q9EPE9	ATP13A1	ATPase 13A1	Extracellular Space				Manual
P98086	C1QA	complement C1q A chain	Extracellular Space	SignalP	Phobius
P14106	C1QB	complement C1q B chain	Extracellular Space	SignalP	Phobius
Q02105	C1QC	complement C1q C chain	Extracellular Space	SignalP	Phobius
P01027	C3	complement C3	Extracellular Space	SignalP
P01029	C4A/C4B	complement C4B (Chido blood group)	Extracellular Space	SignalP
F6QLW4	C4bp	complement component 4 binding protein	Extracellular Space				Manual
A2A997	C8A	complement C8 alpha chain	Extracellular Space	SignalP
Q9D024	CCDC47	coiled-coil domain containing 47	Extracellular Space	SignalP
Q7TQK5	CCDC93	coiled-coil domain containing 93	Extracellular Space				Manual
Q64285	CEL	carboxyl ester lipase	Extracellular Space	SignalP	Phobius
Q91X79	CELA1	chymotrypsin like elastase family member 1	Extracellular Space	SignalP	Phobius
P05208	CELA2A	chymotrypsin like elastase family member 2A	Extracellular Space	SignalP	Phobius
D6RGQ0	CFH	complement factor H	Extracellular Space	SignalP	Phobius
Q921W0	CHMP1A	charged multivesicular body protein 1A	Extracellular Space				Manual
Q9CQC2	CLPS	colipase	Extracellular Space	SignalP
B1AZ14	COBLL1	cordon-bleu WH2 repeat protein like 1	Extracellular Space				Manual
P11087	COL1A1	collagen type I alpha 1 chain	Extracellular Space	SignalP	Phobius
Q01149	COL1A2	collagen type I alpha 2 chain	Extracellular Space	SignalP	Phobius
Q04857	COL6A1	collagen type VI alpha 1 chain	Extracellular Space	SignalP
J3QQ16	COL6A3	collagen type VI alpha 3 chain	Extracellular Space	SignalP
G3X8Q5	CP	ceruloplasmin	Extracellular Space	SignalP	Phobius
Q7TPZ8	CPA1	carboxypeptidase A1	Extracellular Space	SignalP	Phobius
B2RS76	CPB1	carboxypeptidase B1	Extracellular Space	SignalP	Phobius
Q9JHH6	CPB2	carboxypeptidase B2	Extracellular Space	SignalP
Q9JJN5	CPN1	carboxypeptidase N subunit 1	Extracellular Space	SignalP
Q3SYP2	CTRC	chymotrypsin C	Extracellular Space	SignalP
Q9ER05	CTRL	chymotrypsin like	Extracellular Space	SignalP	Phobius
Q80WW9	DDRGK1	DDRGK domain containing 1	Extracellular Space		Phobius	Secretome P
F8WGX5	DMXL1	Dmx like 1	Extracellular Space				Manual
Q91Y47	F11	coagulation factor XI	Extracellular Space	SignalP	Phobius
Q80YC5	F12	coagulation factor XII	Extracellular Space	SignalP
Q8BH61	F13A1	coagulation factor XIII A chain	Extracellular Space				Manual
H7BX99	F2	coagulation factor II, thrombin	Extracellular Space	SignalP	Phobius	Secretome P
O88783	F5	coagulation factor V	Extracellular Space	SignalP	Phobius
A2AQ53	FBN1	fibrillin 1	Extracellular Space	SignalP	Phobius
O70165	Fcna	ficolin A	Extracellular Space	SignalP	Phobius
E9PV24	FGA	fibrinogen alpha chain	Extracellular Space	SignalP	Phobius
Q8K0E8	FGB	fibrinogen beta chain	Extracellular Space	SignalP	Phobius
Q8VCM7	FGG	fibrinogen gamma chain	Extracellular Space	SignalP	Phobius
P11276	FN1	fibronectin 1	Extracellular Space	SignalP	Phobius
E9Q8I9	FRY	FRY microtubule binding protein	Extracellular Space				Manual
P21614	GC	GC, vitamin D binding protein	Extracellular Space	SignalP
P13020	GSN	gelsolin	Extracellular Space	SignalP	Phobius
P51859	HDGF	heparin binding growth factor	Extracellular Space				Manual
F8WJ05	ITIH1	inter-alpha-trypsin inhibitor heavy chain 1	Extracellular Space	SignalP	Phobius
G3X977	ITIH2	inter-alpha-trypsin inhibitor heavy chain 2	Extracellular Space	SignalP
A6X935	ITIH4	inter-alpha-trypsin inhibitor heavy chain family member 4	Extracellular Space	SignalP	Phobius
P15947	KLK3	kallikrein related peptidase 3	Extracellular Space	SignalP
D3YTY9	KNG1	kininogen 1	Extracellular Space	SignalP
P16045	LGALS1	galectin 1	Extracellular Space				Manual
P70193	LRIG1	leucine rich repeats and immunoglobulin like domains 1	Extracellular Space	SignalP	Phobius
P08071	LTF	lactotransferrin	Extracellular Space	SignalP	Phobius
Q3TMX5	MANF	mesencephalic astrocyte derived neurotrophic factor	Extracellular Space	SignalP	Phobius
P28665	Mug1/Mug2	murinoglobulin 1	Extracellular Space	SignalP	Phobius
K3W4R2	MYH14	myosin heavy chain 14	Extracellular Space				Manual
O08692	Ngp	neutrophilic granule protein	Extracellular Space	SignalP	Phobius
Q8VI78	PLA1A	phospholipase A1 member A	Extracellular Space	SignalP
P20918	PLG	plasminogen	Extracellular Space	SignalP	Phobius
Q6P8U6	PNLIP	pancreatic lipase	Extracellular Space	SignalP	Phobius
Q5BKQ4	PNLIPRP1	pancreatic lipase related protein 1	Extracellular Space	SignalP	Phobius
Q4VBW7	PNLIPRP2	pancreatic lipase related protein 2 (gene/pseudogene)	Extracellular Space	SignalP	Phobius
Q8BYB9	POGLUT1	protein O-glucosyltransferase 1	Extracellular Space	SignalP
Q62009	POSTN	periostin	Extracellular Space	SignalP
Q9JK53	PRELP	proline and arginine rich end leucine rich repeat protein	Extracellular Space	SignalP	Phobius
Q61878	PRG2	proteoglycan 2, pro eosinophil major basic protein	Extracellular Space	SignalP	Phobius
E0CZ58	Prg4	proteoglycan 4 (megakaryocyte stimulating factor, articular superficial zone protein)	Extracellular Space	SignalP
B1AT82	PRPSAP1	phosphoribosyl pyrophosphate synthetase associated protein 1	Extracellular Space		Phobius
P07146	PRSS2	protease, serine 2	Extracellular Space	SignalP	Phobius
Q9QUK9	PRSS3	protease, serine 3	Extracellular Space	SignalP	Phobius
P43137	REG1A	regenerating family member 1 alpha	Extracellular Space	SignalP	Phobius
Q08731	REG1B	regenerating family member 1 beta	Extracellular Space	SignalP
Q8C7E4	RNASE4	ribonuclease A family member 4	Extracellular Space	SignalP
B1AQY9	SEPT8	septin 8	Extracellular Space				Manual
Q00896	SERPINA1	serpin family A member 1	Extracellular Space	SignalP	Phobius
Q00897	SERPINA1	serpin family A member 1	Extracellular Space	SignalP	Phobius
Q8R121	SERPINA10	serpin family A member 10	Extracellular Space	SignalP
Q91WP6	SERPINA3	serpin family A member 3	Extracellular Space	SignalP	Phobius
P07759	SERPINA3	serpin family A member 3	Extracellular Space	SignalP	Phobius
P32261	SERPINC1	serpin family C member 1	Extracellular Space	SignalP	Phobius
P49182	SERPIND1	serpin family D member 1	Extracellular Space	SignalP	Phobius
P97290	SERPING1	serpin family G member 1	Extracellular Space	SignalP	Phobius
P19324	SERPINH1	serpin family H member 1	Extracellular Space	SignalP	Phobius
Q9JK88	SERPINI2	serpin family I member 2	Extracellular Space	SignalP	Phobius
Q9WVB4	SLIT3	slit guidance ligand 3	Extracellular Space	SignalP	Phobius
Q8VCC9	SPON1	spondin 1	Extracellular Space	SignalP	Phobius
Q8VCK7	SYCN	syncollin	Extracellular Space	SignalP	Phobius
Q80YQ1	THBS1	thrombospondin 1	Extracellular Space	SignalP
E9Q7A5	TRABD	TraB domain containing	Extracellular Space				Manual
Q6PAM1	TXLNA	taxilin alpha	Extracellular Space				Manual
G3XA35	VCAN	versican	Extracellular Space	SignalP
P29788	VTN	vitronectin	Extracellular Space	SignalP	Phobius
Q8K0C5	ZG16	zymogen granule protein 16	Extracellular Space	SignalP	Phobius
Q8R4P9	ABCC10	ATP binding cassette subfamily C member 10	Plasma Membrane				Manual
P61161	ACTR2	ARP2 actin related protein 2 homolog	Plasma Membrane				Manual
Q99JY9	ACTR3	ARP3 actin related protein 3 homolog	Plasma Membrane				Manual
Q61549	ADGRE1	adhesion G protein-coupled receptor E1	Plasma Membrane	SignalP
Q8R010	AIMP2	aminoacyl tRNA synthetase complex interacting multifunctional protein 2	Plasma Membrane				Manual
P09242	ALPL	alkaline phosphatase, liver/bone/kidney	Plasma Membrane	SignalP
B7ZW98	ANK1	ankyrin 1	Plasma Membrane				Manual
S4R1S2	ANK3	ankyrin 3	Plasma Membrane				Manual
Q8BHY3	ANO1	anoctamin 1	Plasma Membrane				Manual
Q8BH79	ANO10	anoctamin 10	Plasma Membrane				Manual
Q6P9J9	ANO6	anoctamin 6	Plasma Membrane				Manual
P97449	ANPEP	alanyl aminopeptidase, membrane	Plasma Membrane		Phobius
P10107	ANXA1	annexin A1	Plasma Membrane				Manual
Q99JG3	ANXA13	annexin A13	Plasma Membrane				Manual
P07356	ANXA2	annexin A2	Plasma Membrane				Manual
P14824	ANXA6	annexin A6	Plasma Membrane				Manual
Q07076	ANXA7	annexin A7	Plasma Membrane				Manual
P12023	APP	amyloid beta precursor protein	Plasma Membrane	SignalP
P62331	ARF6	ADP ribosylation factor 6	Plasma Membrane				Manual
P98203	ARVCF	armadillo repeat gene deleted in velocardiofacial syndrome	Plasma Membrane				Manual
F6Q8D3	ATP11C	ATPase phospholipid transporting 11C	Plasma Membrane				Manual
Q8VDN2	ATP1A1	ATPase Na+/K+ transporting subunit alpha 1	Plasma Membrane				Manual
P14094	ATP1B1	ATPase Na+/K+ transporting subunit beta 1	Plasma Membrane				Manual
P97370	ATP1B3	ATPase Na+/K+ transporting subunit beta 3	Plasma Membrane				Manual
G5E829	ATP2B1	ATPase plasma membrane Ca2+ transporting 1	Plasma Membrane				Manual
E9Q828	ATP2B4	ATPase plasma membrane Ca2+ transporting 4	Plasma Membrane				Manual
P50516	ATP6V1A	ATPase H+ transporting V1 subunit A	Plasma Membrane				Manual
A2AG68	ATP7A	ATPase copper transporting alpha	Plasma Membrane				Manual
Q148W0	ATP8B1	ATPase phospholipid transporting 8B1	Plasma Membrane				Manual
B1AZ46	BAIAP2	BAI1 associated protein 2	Plasma Membrane				Manual
Q64277	BST1	bone marrow stromal cell antigen 1	Plasma Membrane	SignalP
Q8R2Q8	Bst2	bone marrow stromal cell antigen 2	Plasma Membrane				Manual
Q3TZ86	C5AR1	complement C5a receptor 1	Plasma Membrane				Manual
Q60865	CAPRIN1	cell cycle associated protein 1	Plasma Membrane				Manual
O70589	CASK	calcium/calmodulin dependent serine protein kinase	Plasma Membrane				Manual
D3Z148	CAV1	caveolin 1	Plasma Membrane				Manual
Q63918	CAVIN2	caveolae associated protein 2	Plasma Membrane				Manual
O08786	CCKAR	cholecystokinin A receptor	Plasma Membrane				Manual
P10810	CD14	CD14 molecule	Plasma Membrane	SignalP	Phobius
P06332	CD4	CD4 molecule	Plasma Membrane	SignalP
P13379	CD5	CD5 molecule	Plasma Membrane	SignalP	Phobius
P10300	CD8B	CD8b molecule	Plasma Membrane	SignalP
P09803	CDH1	cadherin 1	Plasma Membrane	SignalP	Phobius
Q9D7Z6	CLCA1	chloride channel accessory 1	Plasma Membrane	SignalP	Phobius
Q3TF45	CLCN3	chloride voltage-gated channel 3	Plasma Membrane				Manual
B1ATV0	CLCN5	chloride voltage-gated channel 5	Plasma Membrane				Manual
E9PYL4	CLCN7	chloride voltage-gated channel 7	Plasma Membrane				Manual
Q9QYB1	CLIC4	chloride intracellular channel 4	Plasma Membrane				Manual
Q6IRU5	CLTB	clathrin light chain B	Plasma Membrane				Manual
Q5SXR6	CLTC	clathrin heavy chain	Plasma Membrane				Manual
Q3TWN3	CNNM2	cyclin and CBS domain divalent metal cation transport mediator 2	Plasma Membrane				Manual
Q8K4Q8	COLEC12	collectin subfamily member 12	Plasma Membrane				Manual
P26231	CTNNA1	catenin alpha 1	Plasma Membrane				Manual
B2RU69	CUZD1	CUB and zona pellucida like domains 1	Plasma Membrane	SignalP	Phobius
E0CXT5	DAB2	DAB2, clathrin adaptor protein	Plasma Membrane				Manual
D3Z3B8	DLG1	discs large MAGUK scaffold protein 1	Plasma Membrane				Manual
A2BEE9	DLG3	discs large MAGUK scaffold protein 3	Plasma Membrane				Manual
E9QPG8	DMBT1	deleted in malignant brain tumors 1	Plasma Membrane	SignalP
A2A9Z1	DMD	dystrophin	Plasma Membrane				Manual
Q3T9X3	DNM2	dynamin 2	Plasma Membrane				Manual
A2A9M5	DOCK7	dedicator of cytokinesis 7	Plasma Membrane				Manual
G3UXK0	DTNB	dystrobrevin beta	Plasma Membrane				Manual
K3W4R3	DTNBP1	dystrobrevin binding protein 1	Plasma Membrane				Manual
Q8BG67	EFR3A	EFR3 homolog A	Plasma Membrane				Manual
Q01279	EGFR	epidermal growth factor receptor	Plasma Membrane	SignalP	Phobius
Q9EQP2	EHD4	EH domain containing 4	Plasma Membrane				Manual
Q8C7X2	EMC1	ER membrane protein complex subunit 1	Plasma Membrane	SignalP	Phobius
G3X9S2	ENPP1	ectonucleotide pyrophosphatase/phosphodiesterase 1	Plasma Membrane				Manual
A2A838	EPB41	erythrocyte membrane protein band 4.1	Plasma Membrane				Manual
Q9Z2H5	EPB41L1	erythrocyte membrane protein band 4.1 like 1	Plasma Membrane				Manual
O70318	EPB41L2	erythrocyte membrane protein band 4.1 like 2	Plasma Membrane				Manual
Q9WV92	EPB41L3	erythrocyte membrane protein band 4.1 like 3	Plasma Membrane				Manual
Q8BGS1	EPB41L5	erythrocyte membrane protein band 4.1 like 5	Plasma Membrane				Manual
Q99JW5	EPCAM	epithelial cell adhesion molecule	Plasma Membrane	SignalP
Q91X78	ERLIN1	ER lipid raft associated 1	Plasma Membrane		Phobius
Q8BFZ9	ERLIN2	ER lipid raft associated 2	Plasma Membrane	SignalP	Phobius
Q6KAR6	EXOC3	exocyst complex component 3	Plasma Membrane				Manual
P26040	EZR	ezrin	Plasma Membrane				Manual
Q8K3B1	FBXO45	F-box protein 45	Plasma Membrane				Manual
O08917	FLOT1	flotillin 1	Plasma Membrane				Manual
Q60634	FLOT2	flotillin 2	Plasma Membrane				Manual
A2AKG8	FOCAD	focadhesin	Plasma Membrane				Manual
D3YZ57	FYN	FYN proto-oncogene, Src family tyrosine kinase	Plasma Membrane				Manual
P21278	GNA11	G protein subunit alpha 11	Plasma Membrane				Manual
P27601	GNA13	G protein subunit alpha 13	Plasma Membrane		Phobius
P30677	GNA14	G protein subunit alpha 14	Plasma Membrane				Manual
B2RSH2	GNAI1	G protein subunit alpha i1	Plasma Membrane				Manual
P08752	GNAI2	G protein subunit alpha i2	Plasma Membrane				Manual
P18872	GNAO1	G protein subunit alpha o1	Plasma Membrane				Manual
P21279	GNAQ	G protein subunit alpha q	Plasma Membrane				Manual
P62874	GNB1	G protein subunit beta 1	Plasma Membrane				Manual
E9QKR0	GNB2	G protein subunit beta 2	Plasma Membrane				Manual
Q9DAS9	GNG12	G protein subunit gamma 12	Plasma Membrane				Manual
P35802	GPM6A	glycoprotein M6A	Plasma Membrane				Manual
P01897	HLA-A	major histocompatibility complex, class I, A	Plasma Membrane	SignalP	Phobius
P01872	IGHM	immunoglobulin heavy constant mu	Plasma Membrane				Manual
Q6ZQA6	IGSF3	immunoglobulin superfamily member 3	Plasma Membrane	SignalP	Phobius
O55222	ILK	integrin linked kinase	Plasma Membrane				Manual
M0QWA7	ITGB2	integrin subunit beta 2	Plasma Membrane	SignalP
A2A863	ITGB4	integrin subunit beta 4	Plasma Membrane	SignalP	Phobius
Q02257	JUP	junction plakoglobin	Plasma Membrane				Manual
P97414	KCNQ1	potassium voltage-gated channel subfamily Q member 1	Plasma Membrane				Manual
Q6WVG3	KCTD12	potassium channel tetramerization domain containing 12	Plasma Membrane				Manual
A2AFS3	KIAA1324	KIAA1324	Plasma Membrane	SignalP
F6RJV6	LANCL2	LanC like 2	Plasma Membrane				Manual
Q61805	LBP	lipopolysaccharide binding protein	Plasma Membrane	SignalP	Phobius
Q07797	LGALS3BP	galectin 3 binding protein	Plasma Membrane	SignalP
E9QP62	LIMS1	LIM zinc finger domain containing 1	Plasma Membrane			Secretome P
Q91ZX7	LRP1	LDL receptor related protein 1	Plasma Membrane	SignalP
Q8BGR2	LRRC8D	leucine rich repeat containing 8 family member D	Plasma Membrane				Manual
A2ADH1	MAGT1	magnesium transporter 1	Plasma Membrane		Phobius
G5E8S8	MPP7	membrane palmitoylated protein 7	Plasma Membrane				Manual
P26041	MSN	moesin	Plasma Membrane				Manual
G3UWC2	NAALAD2	N-acetylated alpha-linked acidic dipeptidase 2	Plasma Membrane				Manual
A2AS98	NCKAP1	NCK associated protein 1	Plasma Membrane				Manual
Q8K1X4	NCKAP1L	NCK associated protein 1 like	Plasma Membrane				Manual
P08556	NRAS	NRAS proto-oncogene, GTPase	Plasma Membrane				Manual
P97333	NRP1	neuropilin 1	Plasma Membrane	SignalP	Phobius
Q61503	NT5E	5'-nucleotidase ecto	Plasma Membrane	SignalP
D3Z1E8	NUMB	NUMB, endocytic adaptor protein	Plasma Membrane				Manual
D3Z5U5	P2RX4	purinergic receptor P2X 4	Plasma Membrane				Manual
Q9WV95	PHLDA3	pleckstrin homology like domain family A member 3	Plasma Membrane				Manual
Q9CQ73	PKP2	plakophilin 2	Plasma Membrane				Manual
Q99JY8	PLPP3	phospholipid phosphatase 3	Plasma Membrane				Manual
B2RXS4	PLXNB2	plexin B2	Plasma Membrane	SignalP	Phobius
B2RXQ2	PPFIA1	PTPRF interacting protein alpha 1	Plasma Membrane				Manual
Q8BKG3	PTK7	protein tyrosine kinase 7 (inactive)	Plasma Membrane	SignalP
Q91V35	PTPRA	protein tyrosine phosphatase, receptor type A	Plasma Membrane	SignalP
S4R1M0	PTPRC	protein tyrosine phosphatase, receptor type C	Plasma Membrane	SignalP	Phobius
A2A8L5	PTPRF	protein tyrosine phosphatase, receptor type F	Plasma Membrane	SignalP
P55258	RAB8A	RAB8A, member RAS oncogene family	Plasma Membrane				Manual
Q3TLP8	RAC1	ras-related C3 botulinum toxin substrate 1 (rho family, small GTP binding protein Rac1)	Plasma Membrane				Manual
Q80ZJ1	RAP2A	RAP2A, member of RAS oncogene family	Plasma Membrane				Manual
P61226	RAP2B	RAP2B, member of RAS oncogene family	Plasma Membrane				Manual
F2Z3U3	RAPH1	Ras association (RalGDS/AF-6) and pleckstrin homology domains 1	Plasma Membrane				Manual
Q60790	RASA3	RAS p21 protein activator 3	Plasma Membrane				Manual
Q6A0D4	RFTN1	raftlin, lipid raft linker 1	Plasma Membrane				Manual
Q62159	RHOC	ras homolog family member C	Plasma Membrane				Manual
Q8R527	RHOQ	ras homolog family member Q	Plasma Membrane				Manual
P62071	RRAS2	related RAS viral (r-ras) oncogene homolog 2	Plasma Membrane				Manual
Q6ZPE2	SBF1	SET binding factor 1	Plasma Membrane				Manual
Q3TMX0	SDCBP	syndecan binding protein	Plasma Membrane				Manual
Q9JLZ8	SIGIRR	single Ig and TIR domain containing	Plasma Membrane				Manual
E9QM38	SLC12A2	solute carrier family 12 member 2	Plasma Membrane				Manual
F8WIJ0	SLC12A4	solute carrier family 12 member 4	Plasma Membrane				Manual
Q3V0N8	SLC12A6	solute carrier family 12 member 6	Plasma Membrane				Manual
O70451	SLC16A7	solute carrier family 16 member 7	Plasma Membrane				Manual
Q5SSP3	SLC1A4	solute carrier family 1 member 4	Plasma Membrane	SignalP
Q9ESU7	SLC1A5	solute carrier family 1 member 5	Plasma Membrane				Manual
Q62273	SLC26A2	solute carrier family 26 member 2	Plasma Membrane				Manual
P17809	SLC2A1	solute carrier family 2 member 1	Plasma Membrane				Manual
P14246	SLC2A2	solute carrier family 2 member 2	Plasma Membrane				Manual
Q8R4H9	SLC30A5	solute carrier family 30 member 5	Plasma Membrane				Manual
Q8K2P7	SLC38A1	solute carrier family 38 member 1	Plasma Membrane				Manual
Q8CFE6	SLC38A2	solute carrier family 38 member 2	Plasma Membrane				Manual
Q9DCP2	SLC38A3	solute carrier family 38 member 3	Plasma Membrane				Manual
Q3U1J0	SLC38A5	solute carrier family 38 member 5	Plasma Membrane				Manual
Q31125	SLC39A7	solute carrier family 39 member 7	Plasma Membrane	SignalP	Phobius
P10852	SLC3A2	solute carrier family 3 member 2	Plasma Membrane				Manual
P04919	SLC4A1	solute carrier family 4 member 1 (Diego blood group)	Plasma Membrane				Manual
P13808	SLC4A2	solute carrier family 4 member 2	Plasma Membrane				Manual
F8VQC9	SLC4A7	solute carrier family 4 member 7	Plasma Membrane				Manual
P28571	SLC6A9	solute carrier family 6 member 9	Plasma Membrane				Manual
Q09143	SLC7A1	solute carrier family 7 member 1	Plasma Membrane				Manual
Q9WTR6	SLC7A11	solute carrier family 7 member 11	Plasma Membrane				Manual
E9QJY0	SLC7A2	solute carrier family 7 member 2	Plasma Membrane				Manual
Q9Z127	SLC7A5	solute carrier family 7 member 5	Plasma Membrane				Manual
Q8BGK6	SLC7A6	solute carrier family 7 member 6	Plasma Membrane				Manual
Q9QXW9	SLC7A8	solute carrier family 7 member 8	Plasma Membrane				Manual
Q9JHL1	SLC9A3R2	SLC9A3 regulator 2	Plasma Membrane				Manual
Q9D3L3	SNAP23	synaptosome associated protein 23	Plasma Membrane				Manual
Q99L88	SNTB1	syntrophin beta 1	Plasma Membrane		Phobius
A3KGU5	SPTAN1	spectrin alpha, non-erythrocytic 1	Plasma Membrane				Manual
Q62261	SPTBN1	spectrin beta, non-erythrocytic 1	Plasma Membrane				Manual
Q923B6	STEAP4	STEAP4 metalloreductase	Plasma Membrane				Manual
P70302	STIM1	stromal interaction molecule 1	Plasma Membrane	SignalP	Phobius
P46978	STT3A	STT3A, catalytic subunit of the oligosaccharyltransferase complex	Plasma Membrane				Manual
P70452	STX4	syntaxin 4	Plasma Membrane				Manual
O88983	STX8	syntaxin 8	Plasma Membrane				Manual
Q60770	STXBP3	syntaxin binding protein 3	Plasma Membrane				Manual
D3Z079	STXBP5	syntaxin binding protein 5	Plasma Membrane				Manual
Q9R099	TBL2	transducin beta like 2	Plasma Membrane	SignalP	Phobius
G3UWE1	TECR	trans-2,3-enoyl-CoA reductase	Plasma Membrane				Manual
Q62351	TFRC	transferrin receptor	Plasma Membrane				Manual
P01831	THY1	Thy-1 cell surface antigen	Plasma Membrane	SignalP
B9EHJ3	TJP1	tight junction protein 1	Plasma Membrane				Manual
Q9Z0U1	TJP2	tight junction protein 2	Plasma Membrane				Manual
P26039	TLN1	talin 1	Plasma Membrane				Manual
P58021	TM9SF2	transmembrane 9 superfamily member 2	Plasma Membrane	SignalP	Phobius
P52875	TMEM165	transmembrane protein 165	Plasma Membrane	SignalP		Secretome P
Q3U0M1	TRAPPC9	trafficking protein particle complex 9	Plasma Membrane				Manual
Q7TN37	TRPM4	transient receptor potential cation channel subfamily M member 4	Plasma Membrane				Manual
Q9WTR1	TRPV2	transient receptor potential cation channel subfamily V member 2	Plasma Membrane				Manual
E9QJS1	TYK2	tyrosine kinase 2	Plasma Membrane				Manual
Q99KD5	UNC45A	unc-45 myosin chaperone A	Plasma Membrane				Manual
Q4FE56	USP9X	ubiquitin specific peptidase 9, X-linked	Plasma Membrane				Manual
E9Q6R7	UTRN	utrophin	Plasma Membrane				Manual
B0QZN5	VAMP2	vesicle associated membrane protein 2	Plasma Membrane				Manual
P63024	VAMP3	vesicle associated membrane protein 3	Plasma Membrane				Manual
O70404	VAMP8	vesicle associated membrane protein 8	Plasma Membrane				Manual
Q9WV55	VAPA	VAMP associated protein A	Plasma Membrane				Manual
Q8BH80	VAPB	VAMP associated protein B and C	Plasma Membrane				Manual
Q62465	VAT1	vesicle amine transport 1	Plasma Membrane				Manual
Q8BGQ1	VIPAS39	VPS33B interacting protein, apical-basolateral polarity regulator, spe-39 homolog	Plasma Membrane				Manual
P41588	VIPR2	vasoactive intestinal peptide receptor 2	Plasma Membrane	SignalP		Secretome P
Q91XH6	VTI1B	vesicle transport through interaction with t-SNAREs 1B	Plasma Membrane				Manual
O35379	ABCC1	ATP-binding cassette, sub-family C (CFTR/MRP), member 1					Manual
