## Supplemental Table 5 for "The heparin-binding proteome in normal pancreas and murine experimental acute pancreatitis"

### Sheet: Sheet1
Accession			Peptide count	Unique peptides	Confidence score	bonferroni	q value	Anova (p)	Max fold change	Highest mean condition	Lowest mean condition
Q9JHH6	CPB2	carboxypeptidase B2 (plasma)	3	3	118.31	0.000397824	6.76e-07	7.68e-07	89.9098	AP	NP
O08692	Ngp	neutrophilic granule protein	4	4	298.55	3.92e-07	1.84e-09	7.56e-10	78.7238	AP	NP
Q9ESB3	HRG	histidine-rich glycoprotein	11	11	551.75	5.7e-08	3.69e-10	1.1e-10	76.5843	AP	NP
Q9QUK9	PRSS3	protease, serine 3	6	1	292.52	0.00300958	3.94e-06	5.81e-06	57.5921	AP	NP
P32261	SERPINC1	serpin peptidase inhibitor, clade C (antithrombin), member 1	12	12	544.25	1.54e-08	1.28e-10	2.98e-11	43.8656	AP	NP
G3X977	ITIH2	inter-alpha-trypsin inhibitor heavy chain 2	3	3	159.26	5.54e-08	3.6e-10	1.07e-10	43.1175	AP	NP
P20918	PLG	plasminogen	13	13	562.63	0.00118104	1.75e-06	2.28e-06	42.6397	AP	NP
J3QQ16	COL6A3	collagen, type VI, alpha 3	2	2	114.96	0.0123802	1.38e-05	2.39e-05	41.2315	AP	NP
P49182	SERPIND1	serpin peptidase inhibitor, clade D (heparin cofactor), member 1	5	5	192.31	0.010878	1.23e-05	2.1e-05	36.5221	AP	NP
Q3SYP2	CTRC	chymotrypsin C (caldecrin)	5	5	167.52	1.4e-08	1.18e-10	2.7e-11	36.4508	AP	NP
P11276	FN1	fibronectin 1	30	29	1761.28	2.39e-08	1.86e-10	4.61e-11	35.0763	AP	NP
P29699	AHSG	alpha-2-HS-glycoprotein	7	7	309.12	4.87e-10	7.93e-12	9.4e-13	30.0359	AP	NP
Q00896	SERPINA1	serpin peptidase inhibitor, clade A (alpha-1 antiproteinase, antitrypsin), member 1	10	3	816.13	5.75e-14	7.63e-15	1.11e-16	27.8584	AP	NP
Q00897	SERPINA1	serpin peptidase inhibitor, clade A (alpha-1 antiproteinase, antitrypsin), member 1	8	1	517.57	5.75e-14	7.48e-11	1.48e-11	27.5338	AP	NP
Q01149	COL1A2	collagen, type I, alpha 2	3	3	172.63	0.00145558	2.09e-06	2.81e-06	25.7352	AP	NP
Q61878	PRG2	proteoglycan 2, bone marrow (natural killer cell activator, eosinophil granule major basic protein)	4	4	232.22	0.0081844	9.57e-06	1.58e-05	23.3446	AP	NP
Q91WP6	SERPINA3	serpin peptidase inhibitor, clade A (alpha-1 antiproteinase, antitrypsin), member 3	8	6	515.52	0.00089614	1.38e-06	1.73e-06	20.6163	AP	NP
H7BX99	F2	coagulation factor II (thrombin)	14	14	776.57	2.19e-05	5.91e-08	4.22e-08	20.3669	AP	NP
O35290	Ear3	eosinophil-associated, ribonuclease A family, member 3	4	4	188.01	0.00051282	8.56e-07	9.9e-07	19.8641	AP	NP
B2RS76	CPB1	carboxypeptidase B1 (tissue)	8	7	375.63	4.28e-09	4.82e-11	8.27e-12	17.085	AP	NP
Q06890	Clu	clusterin	13	12	963.21	3.08e-07	1.51e-09	5.95e-10	17.0271	AP	NP
P97290	SERPING1	serpin peptidase inhibitor, clade G (C1 inhibitor), member 1	3	3	179.78	2.67e-08	2.03e-10	5.16e-11	16.8345	AP	NP
D6RGQ0	CFH	complement factor H	14	13	678.94	1.65e-10	3.55e-12	3.18e-13	15.9846	AP	NP
A6X935	ITIH4	inter-alpha-trypsin inhibitor heavy chain family, member 4	6	6	389.07	0.000298368	5.31e-07	5.76e-07	15.2958	AP	NP
P14106	C1QB	complement component 1, q subcomponent, B chain	5	5	337.81	3.61e-08	2.56e-10	6.97e-11	12.8724	AP	NP
Q8VCM7	FGG	fibrinogen gamma chain	8	8	487.17	1.3468e-05	3.93e-08	2.6e-08	12.5425	AP	NP
Q02105	C1QC	complement component 1, q subcomponent, C chain	3	3	149.83	3.58e-08	2.56e-10	6.92e-11	12.3697	AP	NP
Q8K0E8	FGB	fibrinogen beta chain	16	16	959.05	3.96e-06	1.34e-08	7.64e-09	12.2897	AP	NP
Q80YQ1	THBS1	thrombospondin 1	4	4	179.43	1.97e-10	4.06e-12	3.8e-13	11.7562	AP	NP
P08071	LTF	lactotransferrin	14	14	639.91	0.007511	8.9e-06	1.45e-05	11.2417	AP	NP
P13020	GSN	gelsolin	13	13	672.56	0.00182854	2.56e-06	3.53e-06	10.94	AP	NP
O88783	F5	coagulation factor V (proaccelerin, labile factor)	18	18	989.56	0.000270396	4.87e-07	5.22e-07	10.9242	AP	NP
Q91X78	ERLIN1	ER lipid raft associated 1	2	1	98.99	1.32e-12	0.00259009	0.00902657	10.86	AP	NP
P06728	APOA4	apolipoprotein A-IV	2	2	85.46	0.000268324	4.84e-07	5.18e-07	10.5708	AP	NP
P21614	GC	group-specific component (vitamin D binding protein)	4	4	170.75	0.000139342	2.75e-07	2.69e-07	9.65265	AP	NP
Q7TPZ8	CPA1	carboxypeptidase A1 (pancreatic)	10	9	512.29	2.65e-12	1.29e-13	5.11e-15	9.64289	AP	NP
Q91X79	CELA1	chymotrypsin-like elastase family, member 1	8	8	550.68	1.32e-12	8.01e-14	2.55e-15	9.58078	AP	NP
Q9CR35	CTRB2	chymotrypsinogen B2	7	7	384.2	7.56e-10	1.13e-11	1.46e-12	9.47961	AP	NP
Q07797	LGALS3BP	lectin, galactoside-binding, soluble, 3 binding protein	2	2	128.96	0.000161616	3.14e-07	3.12e-07	9.24093	AP	NP
P29788	VTN	vitronectin	7	7	532.25	2.46e-06	8.66e-09	4.75e-09	9.17842	AP	NP
Q9JJN5	CPN1	carboxypeptidase N, polypeptide 1	1	1	48.15	1.88e-07	9.99e-10	3.62e-10	9.09233	AP	NP
P07146	Prss2	protease, serine 2	4	2	158.15	9.95e-09	9.23e-11	1.92e-11	8.82907	AP	NP
Q9CZD3	GARS	glycyl-tRNA synthetase	5	5	212.87	0.00157472	2.25e-06	3.04e-06	8.25658	AP	NP
Q8BFZ9	ERLIN2	ER lipid raft associated 2	9	8	515.51	0.011137	1.26e-05	2.15e-05	7.99975	AP	NP
E9PV24	FGA	fibrinogen alpha chain	9	9	405.45	2.3e-13	2.14e-14	4.44e-16	7.58009	AP	NP
A2AKG8	FOCAD	focadhesin	1	1	76.24	7.1484e-05	1.59e-07	1.38e-07	7.46608	AP	NP
P98086	C1QA	complement component 1, q subcomponent, A chain	3	3	228.68	4.26e-05	1.03e-07	8.23e-08	6.99998	AP	NP
Q8C7E4	RNASE4	ribonuclease, RNase A family, 4	1	1	38.27	5.17e-13	4e-14	9.99e-16	6.63139	AP	NP
Q64285	CEL	carboxyl ester lipase	41	41	3348.09	4.13e-07	1.92e-09	7.98e-10	5.99865	AP	NP
Q60932	VDAC1	voltage-dependent anion channel 1	2	1	120.07	0.00260554	3.48e-06	5.03e-06	5.47875	AP	NP
P01027	C3	complement component 3	2	2	73.66	2.82e-10	5.34e-12	5.44e-13	5.4066	AP	NP
Q8VCK7	SYCN	syncollin	6	6	510.28	0.00102046	1.55e-06	1.97e-06	5.28729	AP	NP
A2A9M5	DOCK7	dedicator of cytokinesis 7	11	10	607.55	6.06e-09	6.37e-11	1.17e-11	5.25314	AP	NP
Q3TMX0	SDCBP	syndecan binding protein (syntenin)	2	2	172.27	0.00159544	0.000135568	0.000319079	4.6783	AP	NP
F8WJ05	ITIH1	inter-alpha-trypsin inhibitor heavy chain 1	4	4	144.91	6.89e-13	4.93e-14	1.33e-15	4.55504	AP	NP
Q99KD5	UNC45A	unc-45 homolog A (C. elegans)	4	4	215.4	1.51e-05	4.32e-08	2.92e-08	4.45632	AP	NP
Q5BKQ4	PNLIPRP1	pancreatic lipase-related protein 1	12	12	921.51	9.63e-11	2.29e-12	1.86e-13	4.23183	AP	NP
P09803	CDH1	cadherin 1, type 1, E-cadherin (epithelial)	6	6	288.77	0.00058534	9.61e-07	1.13e-06	4.21098	AP	NP
P07724	ALB	albumin	12	10	653.42	0.0064232	7.78e-06	1.24e-05	4.18701	AP	NP
Q9ER05	CTRL	chymotrypsin-like	7	7	402.28	5.59e-07	2.36e-09	1.08e-09	4.14212	AP	NP
O55222	ILK	integrin-linked kinase	6	6	283.34	8.03e-08	4.86e-10	1.55e-10	4.11486	AP	NP
P62331	ARF6	ADP-ribosylation factor 6	8	8	558.03	5.11e-07	2.22e-09	9.86e-10	4.09007	AP	NP
P09103	P4HB	prolyl 4-hydroxylase, beta polypeptide	16	16	964.18	9.58e-09	8.98e-11	1.85e-11	3.81107	AP	NP
O70165	Fcna	ficolin A	4	4	221.44	0.000126392	2.56e-07	2.44e-07	3.54174	AP	NP
E0CXA0	HDGF	hepatoma-derived growth factor	4	4	170.44	1.18e-06	4.48e-09	2.27e-09	3.18053	AP	NP
E9QP62	LIMS1	LIM and senescent cell antigen-like domains 1	6	6	324.48	7.9254e-05	1.72e-07	1.53e-07	3.06027	AP	NP
Q9CQ52	CELA3B	chymotrypsin-like elastase family, member 3B	3	3	117.96	2.68e-08	2.03e-10	5.18e-11	2.81677	AP	NP
Q00623	APOA1	apolipoprotein A-I	2	2	84.32	2.18e-07	1.14e-09	4.21e-10	2.78095	AP	NP
P05208	CELA2A	chymotrypsin-like elastase family, member 2A	13	13	1394.42	3.84e-06	1.3e-08	7.41e-09	2.77302	AP	NP
Q4VBW7	PNLIPRP2	pancreatic lipase-related protein 2	19	18	939.8	4.19e-08	2.9e-10	8.08e-11	2.7335	AP	NP
B9EHJ3	TJP1	tight junction protein 1	15	14	853.48	1.5e-05	4.3e-08	2.89e-08	2.57341	AP	NP
Q9D8L3	SSR4	signal sequence receptor, delta	4	4	175.25	0.00115514	1.71e-06	2.23e-06	2.56462	AP	NP
B2RU69	CUZD1	CUB and zona pellucida-like domains 1	4	4	268.76	0.0073556	8.75e-06	1.42e-05	2.25268	AP	NP
Q99MQ4	ASPN	asporin	9	9	462.7	4.8692e-05	1.14e-07	9.4e-08	1.99804	AP	NP
Q9R099	TBL2	transducin (beta)-like 2	8	8	395.6	0.000399896	6.78e-07	7.72e-07	1.80409	AP	NP
P46978	STT3A	STT3A, subunit of the oligosaccharyltransferase complex (catalytic)	15	12	717.22	0.000165242	3.2e-07	3.19e-07	1.7575	AP	NP
Q60865	CAPRIN1	cell cycle associated protein 1	4	4	197.34	0.00017353	3.35e-07	3.35e-07	1.73535	AP	NP
Q3TMX5	MANF	mesencephalic astrocyte-derived neurotrophic factor	11	10	537.35	0.00159544	0.154159	0.873191	1.1208	AP	NP
P00688	AMY2A	amylase, alpha 2A (pancreatic)	21	13	1489.01	8.5e-10	1.22e-11	1.64e-12	2.98194	AP	NP
