## Supplemental Table 6 for "The heparin-binding proteome in normal pancreas and murine experimental acute pancreatitis"

### Sheet: Sheet1
Accession			Peptide count	Unique peptides	Confidence score	bonferroni	q value	Anova (p)	Max fold change	Highest mean condition	Lowest mean condition
F8VQC9	SLC4A7	solute carrier family 4, sodium bicarbonate cotransporter, member 7	8	8	397.32	1.02e-08	9.37e-11	1.97e-11	13.501	NP	AP
P13808	SLC4A2	solute carrier family 4 (anion exchanger), member 2	19	19	1132.98	1.15e-13	1.19e-14	2.22e-16	10.6967	NP	AP
P97414	KCNQ1	potassium voltage-gated channel, KQT-like subfamily, member 1	12	12	567.73	3.07e-08	2.22e-10	5.92e-11	10.0928	NP	AP
Q62351	TFRC	transferrin receptor	18	18	795.92	0.00024605	4.48e-07	4.75e-07	8.1216	NP	AP
Q9CQC2	CLPS	colipase, pancreatic	3	3	187.16	1.8e-08	1.48e-10	3.47e-11	7.52952	NP	AP
Q6IRU5	CLTB	clathrin, light chain B	5	4	174.51	1.31e-05	3.85e-08	2.52e-08	7.29911	NP	AP
Q3TWN3	CNNM2	cyclin M2	3	3	123.48	1.14e-08	1.01e-10	2.21e-11	5.17531	NP	AP
Q09143	SLC7A1	solute carrier family 7 (cationic amino acid transporter, y+ system), member 1	9	9	489.84	3.74e-10	6.68e-12	7.22e-13	5.16997	NP	AP
E0CXC7	SIDT2	SID1 transmembrane family, member 2	5	5	178.59	9.79e-10	1.33e-11	1.89e-12	4.12511	NP	AP
O08786	CCKAR	cholecystokinin A receptor	7	7	564.29	9.63e-08	5.65e-10	1.86e-10	3.93035	NP	AP
G5E8S8	MPP7	membrane protein, palmitoylated 7 (MAGUK p55 subfamily member 7)	12	12	597.87	2.29e-05	6.14e-08	4.43e-08	3.54865	NP	AP
Q7TQK5	CCDC93	coiled-coil domain containing 93	17	17	880.18	8.39e-07	3.28e-09	1.62e-09	3.32218	NP	AP
B0QZN5	VAMP2	vesicle-associated membrane protein 2 (synaptobrevin 2)	3	2	327.43	4.2e-06	1.4e-08	8.11e-09	3.32163	NP	AP
F6Q8D3	ATP11C	ATPase, class VI, type 11C	9	9	525.57	3.59e-07	1.72e-09	6.93e-10	3.20289	NP	AP
Q9DCP2	SLC38A3	solute carrier family 38, member 3	10	10	589	6.73e-07	2.73e-09	1.3e-09	3.11142	NP	AP
Q99L88	SNTB1	syntrophin, beta 1 (dystrophin-associated protein A1, 59kDa, basic component 1)	25	24	1723.64	1.19e-06	4.49e-09	2.29e-09	3.07714	NP	AP
Q9JHL1	SLC9A3R2	solute carrier family 9, subfamily A (NHE3, cation proton antiporter 3), member 3 regulator 2	13	13	872.04	0.00108262	1.63e-06	2.09e-06	3.05765	NP	AP
E9QJY0	SLC7A2	solute carrier family 7 (cationic amino acid transporter, y+ system), member 2	5	4	210.31	3.8e-07	1.8e-09	7.34e-10	3.02817	NP	AP
P63024	VAMP3	vesicle-associated membrane protein 3	3	2	286.48	1.74e-06	6.21e-09	3.35e-09	3.02126	NP	AP
P99027	RPLP2	ribosomal protein, large, P2	5	5	501.33	0.0109816	1.24e-05	2.12e-05	3.01469	NP	AP
Q5SXR6	CLTC	clathrin, heavy chain (Hc)	89	87	5909.67	7.6146e-05	1.67e-07	1.47e-07	2.91521	NP	AP
Q91V35	PTPRA	protein tyrosine phosphatase, receptor type, A	6	6	240.77	2.37e-05	6.33e-08	4.58e-08	2.80913	NP	AP
B1AQY9	SEPT8	septin 8	7	5	289.66	0.000355348	6.13e-07	6.86e-07	2.78778	NP	AP
O35379	ABCC1	ATP-binding cassette, sub-family C (CFTR/MRP), member 1	14	14	746.8	5.28e-06	1.71e-08	1.02e-08	2.76316	NP	AP
O35874	SLC1A4	solute carrier family 1 (glutamate/neutral amino acid transporter), member 4	5	5	288.37	5.3872e-05	1.25e-07	1.04e-07	2.73501	NP	AP
Q8BG67	EFR3A	EFR3 homolog A (S. cerevisiae)	8	8	364.88	3.39e-07	1.64e-09	6.54e-10	2.72602	NP	AP
A2AFS3	KIAA1324	KIAA1324	19	18	1024.47	5.3872e-05	1.25e-07	1.04e-07	2.71418	NP	AP
Q9QXW9	SLC7A8	solute carrier family 7 (amino acid transporter light chain, L system), member 8	6	6	329.65	4.17e-11	1.25e-12	8.05e-14	2.69338	NP	AP
Q9Z127	SLC7A5	solute carrier family 7 (amino acid transporter light chain, L system), member 5	7	6	483.08	1.21e-08	1.05e-10	2.33e-11	2.63859	NP	AP
Q8CFE6	SLC38A2	solute carrier family 38, member 2	5	5	387.86	0.000119658	2.43e-07	2.31e-07	2.59205	NP	AP
Q8BH80	VAPB	VAMP (vesicle-associated membrane protein)-associated protein B and C	2	1	113.78	0.000197876	3.72e-07	3.82e-07	2.36521	NP	AP
A2BEE9	DLG3	discs, large homolog 3 (Drosophila)	4	3	174.58	4.15e-05	1.02e-07	8.01e-08	2.34455	NP	AP
E9Q828	ATP2B4	ATPase, Ca++ transporting, plasma membrane 4	16	7	1096.67	2.2015e-05	5.93e-08	4.25e-08	2.3402	NP	AP
Q8BGR2	LRRC8D	leucine rich repeat containing 8 family, member D	4	4	182.24	0.006216	7.57e-06	1.2e-05	2.27036	NP	AP
P26231	CTNNA1	catenin (cadherin-associated protein), alpha 1, 102kDa	51	42	3332.54	0.00340844	4.38e-06	6.58e-06	2.26714	NP	AP
P28571	SLC6A9	solute carrier family 6 (neurotransmitter transporter, glycine), member 9	5	5	218.19	7.3e-06	2.26e-08	1.41e-08	2.20813	NP	AP
Q9D3L3	SNAP23	synaptosomal-associated protein, 23kDa	12	11	665.15	9.22e-08	5.48e-10	1.78e-10	2.19429	NP	AP
P70452	STX4	syntaxin 4	5	5	244.41	5.9052e-05	1.35e-07	1.14e-07	2.14477	NP	AP
P13379	CD5	CD5 molecule	7	7	399.55	0.0127428	1.42e-05	2.46e-05	2.06013	NP	AP
Q9JLZ8	SIGIRR	single immunoglobulin and toll-interleukin 1 receptor (TIR) domain	4	4	170.13	0.00087024	1.34e-06	1.68e-06	2.05379	NP	AP
G5E829	ATP2B1	ATPase, Ca++ transporting, plasma membrane 1	35	26	2368.16	0.00292152	3.85e-06	5.64e-06	2.0197	NP	AP
A2AG68	ATP7A	ATPase, Cu++ transporting, alpha polypeptide	3	3	172.76	0.0110852	1.25e-05	2.14e-05	2.00835	NP	AP
O70404	VAMP8	vesicle-associated membrane protein 8	4	4	225.07	0.0059052	7.24e-06	1.14e-05	1.92022	NP	AP
Q62273	SLC26A2	solute carrier family 26 (anion exchanger), member 2	2	2	74.99	0.000268324	4.84e-07	5.18e-07	1.84179	NP	AP
Q31125	SLC39A7	solute carrier family 39 (zinc transporter), member 7	3	3	238.53	0.0068894	8.27e-06	1.33e-05	1.81883	NP	AP
D3Z3B8	DLG1	discs, large homolog 1 (Drosophila)	14	13	777.15	0.0063196	7.67e-06	1.22e-05	1.80524	NP	AP
Q63739	PTPRA	protein tyrosine phosphatase type IVA, member 1	7	3	317.66	8.7542e-05	1.87e-07	1.69e-07	1.74407	NP	AP
Q923B6	STEAP4	STEAP family member 4	7	7	399.19	6.8894e-05	1.54e-07	1.33e-07	1.73625	NP	AP
