## Supplemental Table 7 for "The heparin-binding proteome in normal pancreas and murine experimental acute pancreatitis"

### Sheet: Sheet0
© 2000-2018 QIAGEN. All rights reserved.
Ingenuity Canonical Pathways	-log(p-value)	Ratio	z-score	Molecules
Signaling by Rho Family GTPases	11.1	0.0866	#NUM!	SEPT8,GNAI1,GNA11,ACTR2,GNA13,GNAO1,SLC9A1,EZR,MSN,GNB1,RHOC,RHOQ,ACTR3,GNB2,BAIAP2,GNAQ,GNAI2,KLB,GNG12,GNA14,PIP5K1C,CDH1
RhoGDI Signaling	10.1	0.0984	#NUM!	GNAI1,GNA11,ACTR2,GNA13,GNAO1,EZR,MSN,GNB1,RHOC,RHOQ,ACTR3,GNB2,GNAQ,GNAI2,GNG12,GNA14,PIP5K1C,CDH1
CXCR4 Signaling	9.55	0.0983	#NUM!	GNAI1,GNA11,GNA13,RRAS2,GNAO1,ADCY6,GNB1,RHOC,RHOQ,GNB2,GNAQ,GNAI2,KLB,GNG12,GNA14,CD4,ADCY9
G Beta Gamma Signaling	8.76	0.113	#NUM!	GNAI1,EGFR,GNA11,GNA13,RRAS2,GNAO1,GNB1,GNB2,GNAQ,GNAI2,CAV1,DNM2,GNG12,GNA14
Thrombin Signaling	8.25	0.081	#NUM!	GNAI1,EGFR,GNA11,GNA13,RRAS2,GNAO1,ADCY6,GNB1,RHOC,RHOQ,GNB2,GNAQ,GNAI2,KLB,GNG12,GNA14,ADCY9
IL-1 Signaling	8.15	0.126	#NUM!	GNAI1,GNAQ,GNAI2,GNA11,GNA13,GNAO1,ADCY6,GNB1,GNG12,GNA14,ADCY9,GNB2
Role of NFAT in Regulation of the Immune Response	7.98	0.0833	#NUM!	GNAI1,GNA11,GNA13,RRAS2,GNAO1,HLA-DQB1,GNB1,GNB2,GNAQ,GNAI2,HLA-A,KLB,GNG12,GNA14,CD4,CD247
Tec Kinase Signaling	7.75	0.0867	#NUM!	GNAI1,GNA11,GNA13,GNAO1,GNB1,RHOC,RHOQ,TYK2,GNB2,GNAQ,GNAI2,KLB,GNG12,GNA14,FAS
Clathrin-mediated Endocytosis Signaling	7.67	0.0792	#NUM!	ACTR2,ACTR3,NUMB,USP9X,LDLR,DNM2,CLU,KLB,PIP5K1C,CLTB,APOE,DAB2,ARF6,TFRC,ITGB4,ALB
Caveolar-mediated Endocytosis Signaling	7.23	0.137	#NUM!	FLOT1,EGFR,CAV1,HLA-A,DNM2,ITGA6,INSR,FLOT2,ITGB4,ALB
Ephrin B Signaling	7.11	0.133	#NUM!	GNAI1,GNAQ,GNAI2,GNA11,GNA13,GNAO1,GNB1,GNG12,GNA14,GNB2
Actin Cytoskeleton Signaling	6.86	0.0693	#NUM!	DIAPH1,ACTR2,GNA13,TLN1,RRAS2,SLC9A1,EZR,MSN,ACTR3,BAIAP2,GSN,NCKAP1L,KLB,GNG12,PIP5K1C,NCKAP1
Role of Tissue Factor in Cancer	6.8	0.096	#NUM!	GNAQ,EGFR,GNA11,GNA13,RRAS2,PDIA6,KLB,FGB,ITGA6,GNA14,FGG,P4HB
Cardiac Hypertrophy Signaling	6.51	0.0653	#NUM!	GNAI1,GNA11,GNA13,RRAS2,GNAO1,ADCY6,GNB1,RHOC,RHOQ,GNB2,GNAQ,GNAI2,KLB,GNG12,GNA14,ADCY9
Integrin Signaling	6.38	0.0682	#NUM!	ACTR2,TLN1,RRAS2,ITGA6,RHOC,RHOQ,ILK,ACTR3,CAV1,GSN,KLB,RAP2B,LIMS1,ARF6,ITGB4
Relaxin Signaling	6.25	0.0778	#NUM!	GNAI1,GNA11,GNA13,GNAO1,ADCY6,GNB1,GNB2,GNAQ,GNAI2,KLB,GNG12,GNA14,ADCY9
Gαi Signaling	5.97	0.0894	#NUM!	GNAI1,GNAI2,CAV1,RRAS2,ADCY6,GNB1,GNG12,P2RY14,PTGER3,ADCY9,GNB2
Ephrin Receptor Signaling	5.94	0.073	#NUM!	GNAI1,GNA11,ACTR2,GNA13,RRAS2,GNAO1,GNB1,ACTR3,GNB2,GNAQ,GNAI2,GNG12,GNA14
CREB Signaling in Neurons	5.63	0.0636	#NUM!	GNAI1,GNA11,GNA13,RRAS2,GNAO1,ADCY6,GNB1,GNB2,GNAQ,GNAI2,KLB,GNG12,GNA14,ADCY9
Tight Junction Signaling	5.45	0.0719	#NUM!	CTNNA1,VTI1A,EPB41,CASK,TJP1,VAMP3,CLDN3,TJP2,VTI1B,VAPA,STX4,SPTAN1
α-Adrenergic Signaling	5.12	0.0928	#NUM!	GNAI1,GNAQ,GNAI2,RRAS2,ADCY6,GNB1,GNG12,ADCY9,GNB2
Molecular Mechanisms of Cancer	4.9	0.0448	#NUM!	CTNNA1,GNAI1,GNA11,GNA13,RRAS2,GNAO1,ADCY6,RHOC,RHOQ,TYK2,GNAQ,GNAI2,KLB,GNA14,RAP2B,CDH1,FAS,ADCY9
GPCR-Mediated Integration of Enteroendocrine Signaling Exemplified by an L Cell	4.81	0.0988	#NUM!	GNAI1,GNAQ,GNAI2,GNA11,ADCY6,GNA14,CCKAR,ADCY9
Virus Entry via Endocytic Pathways	4.74	0.0833	#NUM!	CAV1,HLA-A,RRAS2,DNM2,KLB,ITGA6,CLTB,TFRC,ITGB4
IL-8 Signaling	4.63	0.0597	#NUM!	GNAI1,EGFR,GNAI2,GNA13,RRAS2,KLB,GNB1,GNG12,RHOC,RHOQ,CDH1,GNB2
Androgen Signaling	4.61	0.0714	#NUM!	GNAI1,GNAQ,GNAI2,GNA11,GNA13,GNAO1,GNB1,GNG12,GNA14,GNB2
P2Y Purigenic Receptor Signaling Pathway	4.51	0.0694	#NUM!	GNAI1,GNAQ,GNAI2,RRAS2,ADCY6,KLB,GNB1,GNG12,ADCY9,GNB2
Gap Junction Signaling	4.49	0.0577	#NUM!	GNAI1,GNAQ,GJB1,EGFR,GNAI2,CAV1,TJP1,RRAS2,ADCY6,KLB,TJP2,ADCY9
Germ Cell-Sertoli Cell Junction Signaling	4.48	0.0625	#NUM!	CTNNA1,TJP1,RRAS2,GSN,KLB,JUP,ITGA6,RHOC,RHOQ,CDH1,ILK
G-Protein Coupled Receptor Signaling	4.38	0.0493	#NUM!	GNAI1,GNA11,VIPR2,RRAS2,GNAO1,ADCY6,CHRM3,P2RY14,GNAQ,GNAI2,KLB,GNA14,PTGER3,ADCY9
Colorectal Cancer Metastasis Signaling	4.29	0.0514	#NUM!	EGFR,RRAS2,ADCY6,GNB1,RHOC,RHOQ,TYK2,GNB2,KLB,GNG12,CDH1,PTGER3,ADCY9
Sertoli Cell-Sertoli Cell Junction Signaling	4.26	0.0591	#NUM!	CTNNA1,SPTBN1,EPB41,TJP1,RRAS2,CLDN3,JUP,TJP2,CDH1,ILK,SPTAN1
Huntington's Disease Signaling	4.24	0.0508	#NUM!	EGFR,GNA11,GNB1,GNB2,GNAQ,VTI1A,VAMP3,DNM2,KLB,GNG12,GNA14,VTI1B,CLTB
Axonal Guidance Signaling	4.16	0.0393	#NUM!	GNAI1,GNA11,ACTR2,GNA13,RRAS2,GNAO1,NTN1,GNB1,ACTR3,GNB2,BAIAP2,GNAQ,GNAI2,KLB,PLXNB2,GNG12,GNA14,PLXNA2
CCR5 Signaling in Macrophages	4.15	0.08	#NUM!	GNAI1,GNAI2,GNB1,GNG12,CD4,FAS,CD247,GNB2
Sphingosine-1-phosphate Signaling	4.13	0.0698	#NUM!	GNAI1,GNAQ,GNAI2,GNA13,ADCY6,KLB,RHOC,RHOQ,ADCY9
fMLP Signaling in Neutrophils	4.1	0.0692	#NUM!	GNAI1,GNAI2,ACTR2,RRAS2,KLB,GNB1,GNG12,ACTR3,GNB2
G Protein Signaling Mediated by Tubby	3.96	0.143	#NUM!	GNAQ,GNB1,INSR,GNG12,GNB2
Actin Nucleation by ARP-WASP Complex	3.94	0.107	#NUM!	BAIAP2,ACTR2,RRAS2,RHOC,RHOQ,ACTR3
Gαq Signaling	3.92	0.0592	#NUM!	GNAQ,GNA11,KLB,CHRM3,GNB1,GNG12,RHOC,GNA14,RHOQ,GNB2
GNRH Signaling	3.88	0.0585	#NUM!	GNAI1,GNAQ,EGFR,GNAI2,GNA11,RRAS2,ADCY6,GNB1,GNA14,ADCY9
Endothelin-1 Signaling	3.88	0.0537	#NUM!	GNAI1,GNAQ,GNAI2,GNA11,GNA13,RRAS2,GNAO1,ADCY6,KLB,GNA14,ADCY9
Triacylglycerol Degradation	3.81	0.102	#NUM!	CEL,PNLIPRP2,PNLIPRP1,PNLIP,LPL,FAAH
Breast Cancer Regulation by Stathmin1	3.77	0.0521	#NUM!	GNAI1,GNAQ,GNAI2,GNA13,RRAS2,ADCY6,KLB,GNB1,GNG12,ADCY9,GNB2
GPCR-Mediated Nutrient Sensing in Enteroendocrine Cells	3.62	0.0672	#NUM!	GNAI1,GNAQ,GNAI2,GNA11,ADCY6,GNG12,GNA14,ADCY9
Regulation of Actin-based Motility by Rho	3.56	0.0761	#NUM!	BAIAP2,ACTR2,GSN,RHOC,PIP5K1C,RHOQ,ACTR3
RhoA Signaling	3.45	0.0635	#NUM!	BAIAP2,SEPT8,ACTR2,GNA13,EZR,MSN,PIP5K1C,ACTR3
Remodeling of Epithelial Adherens Junctions	3.43	0.087	#NUM!	CTNNA1,ACTR2,DNM2,CDH1,ARF6,ACTR3
CD28 Signaling in T Helper Cells	3.21	0.0584	#NUM!	ACTR2,HLA-A,HLA-DQB1,KLB,CD4,PTPRC,CD247,ACTR3
Retinol Biosynthesis	3.18	0.098	#NUM!	CEL,PNLIPRP2,PNLIPRP1,PNLIP,LPL
Phospholipase C Signaling	3.16	0.0442	#NUM!	GNAQ,GNA13,RRAS2,ADCY6,GNB1,GNG12,RHOC,RHOQ,CD247,ADCY9,GNB2
Gαs Signaling	3	0.0614	#NUM!	VIPR2,ADCY6,CHRM3,GNB1,GNG12,ADCY9,GNB2
Epithelial Adherens Junction Signaling	2.99	0.0541	#NUM!	CTNNA1,BAIAP2,EGFR,ACTR2,RRAS2,JUP,CDH1,ACTR3
PPARα/RXRα Activation	2.97	0.0486	#NUM!	SLC27A1,GNAQ,GNA11,RRAS2,ADCY6,LPL,INSR,GNA14,ADCY9
eNOS Signaling	2.97	0.0486	#NUM!	GNAQ,CAV1,SLC7A1,DNM2,ADCY6,KLB,CHRM3,AQP1,ADCY9
Role of NFAT in Cardiac Hypertrophy	2.93	0.0442	#NUM!	GNAI1,GNAQ,GNAI2,RRAS2,ADCY6,KLB,GNB1,GNG12,ADCY9,GNB2
Rac Signaling	2.87	0.0583	#NUM!	BAIAP2,ACTR2,RRAS2,KLB,PIP5K1C,ACTR3,NCKAP1
Glutamate Receptor Signaling	2.73	0.0781	#NUM!	HOMER2,GNB1,SLC1A4,SLC1A3,SLC38A1
LXR/RXR Activation	2.71	0.0547	#NUM!	VTN,LDLR,CLU,LPL,APOH,APOE,ALB
Endometrial Cancer Signaling	2.67	0.0758	#NUM!	CTNNA1,RRAS2,KLB,CDH1,ILK
Cdc42 Signaling	2.62	0.0473	#NUM!	BAIAP2,DIAPH1,ACTR2,HLA-A,HLA-DQB1,CD247,ACTR3,EXOC3
Fcγ Receptor-mediated Phagocytosis in Macrophages and Monocytes	2.61	0.0606	#NUM!	ACTR2,TLN1,VAMP3,EZR,ARF6,ACTR3
CCR3 Signaling in Eosinophils	2.58	0.0519	#NUM!	GNAI1,GNAI2,RRAS2,KLB,GNB1,GNG12,GNB2
FXR/RXR Activation	2.54	0.0511	#NUM!	SLC4A2,VTN,CLU,LPL,APOH,APOE,ALB
Glioma Invasiveness Signaling	2.53	0.0704	#NUM!	VTN,RRAS2,KLB,RHOC,RHOQ
Leukocyte Extravasation Signaling	2.5	0.0415	#NUM!	CTNNA1,GNAI1,GNAI2,CLDN3,KLB,EZR,ITGA6,MSN,THY1
Cholecystokinin/Gastrin-mediated Signaling	2.46	0.0566	#NUM!	GNAQ,EGFR,GNA13,RRAS2,RHOC,RHOQ
Granulocyte Adhesion and Diapedesis	2.44	0.0442	#NUM!	GNAI1,GNAI2,GLG1,CLDN3,EZR,ITGA6,MSN,THY1
STAT3 Pathway	2.43	0.0667	#NUM!	EGFR,RRAS2,INSR,TYK2,IGF2R
Synaptic Long Term Depression	2.41	0.0437	#NUM!	GNAI1,GNAQ,GNAI2,GNA11,GNA13,RRAS2,GNAO1,GNA14
Paxillin Signaling	2.33	0.0531	#NUM!	TLN1,RRAS2,KLB,ITGA6,ARF6,ITGB4
Protein Kinase A Signaling	2.32	0.0316	#NUM!	GNAI1,GNA13,ADCY6,NTN1,GNB1,GNB2,GNAQ,GNAI2,PTP4A1,GNG12,PTPRA,PTPRC,ADCY9
cAMP-mediated signaling	2.32	0.039	#NUM!	GNAI1,GNAI2,VIPR2,GNAO1,ADCY6,CHRM3,P2RY14,PTGER3,ADCY9
Antiproliferative Role of Somatostatin Receptor 2	2.31	0.0625	#NUM!	RRAS2,KLB,GNB1,GNG12,GNB2
Estrogen-Dependent Breast Cancer Signaling	2.24	0.0602	#NUM!	EGFR,RRAS2,KLB,HSD17B13,HSD17B11
HER-2 Signaling in Breast Cancer	2.14	0.0568	#NUM!	EGFR,RRAS2,KLB,PARD6B,ITGB4
Regulation of Cellular Mechanics by Calpain Protease	2.08	0.069	#NUM!	EGFR,TLN1,RRAS2,EZR
Opioid Signaling Pathway	2.08	0.0357	#NUM!	GNAI1,GNAI2,SCN7A,RRAS2,GNAO1,ADCY6,GNB1,CLTB,ADCY9
IL-4 Signaling	2.08	0.0549	#NUM!	HLA-A,RRAS2,HLA-DQB1,KLB,TYK2
iCOS-iCOSL Signaling in T Helper Cells	2.07	0.0469	#NUM!	HLA-A,HLA-DQB1,KLB,CD4,PTPRC,CD247
Cytotoxic T Lymphocyte-mediated Apoptosis of Target Cells	2.02	0.0938	#NUM!	HLA-A,FAS,CD247
Hepatic Cholestasis	1.97	0.04	#NUM!	SLC4A2,ADCY6,TJP2,INSR,ABCC1,ATP8B1,ADCY9
Th1 Pathway	1.95	0.0441	#NUM!	HLA-A,HLA-DQB1,KLB,CD4,TYK2,CD247
p70S6K Signaling	1.92	0.0435	#NUM!	GNAI1,GNAQ,EGFR,GNAI2,RRAS2,KLB
B Cell Development	1.92	0.0857	#NUM!	HLA-A,HLA-DQB1,PTPRC
ERK5 Signaling	1.87	0.0597	#NUM!	GNAQ,EGFR,GNA13,RRAS2
Calcium Transport I	1.82	0.143	#NUM!	ATP2B4,ATP2B1
Calcium-induced T Lymphocyte Apoptosis	1.8	0.0571	#NUM!	HLA-A,HLA-DQB1,CD4,CD247
Agrin Interactions at Neuromuscular Junction	1.8	0.0571	#NUM!	EGFR,RRAS2,ITGA6,UTRN
Regulation of the Epithelial-Mesenchymal Transition Pathway	1.8	0.037	#NUM!	EGFR,RRAS2,CLDN3,KLB,PARD6B,CDH1,TYK2
Insulin Receptor Signaling	1.79	0.0408	#NUM!	RRAS2,VAMP2,KLB,INSR,RHOQ,STX4
Agranulocyte Adhesion and Diapedesis	1.77	0.0365	#NUM!	GNAI1,GNAI2,GLG1,CLDN3,EZR,ITGA6,MSN
Corticotropin Releasing Hormone Signaling	1.77	0.0403	#NUM!	GNAI1,GNAQ,GNAI2,GNAO1,ADCY6,ADCY9
Th2 Pathway	1.76	0.04	#NUM!	HLA-A,HLA-DQB1,KLB,CD4,TYK2,CD247
Chemokine Signaling	1.71	0.0533	#NUM!	GNAI1,GNAQ,GNAI2,RRAS2
ILK Signaling	1.69	0.0352	#NUM!	KLB,RHOC,RHOQ,CDH1,LIMS1,ILK,ITGB4
T Cell Receptor Signaling	1.69	0.0439	#NUM!	RRAS2,KLB,CD4,PTPRC,CD247
Production of Nitric Oxide and Reactive Oxygen Species in Macrophages	1.68	0.035	#NUM!	CLU,KLB,RHOC,APOE,RHOQ,TYK2,ALB
Melatonin Signaling	1.65	0.0513	#NUM!	GNAI1,GNAQ,GNAI2,GNAO1
Extrinsic Prothrombin Activation Pathway	1.61	0.111	#NUM!	FGB,FGG
nNOS Signaling in Skeletal Muscle Cells	1.6	0.0652	#NUM!	SNTB2,SNTB1,DMD
PKCθ Signaling in T Lymphocytes	1.6	0.0368	#NUM!	HLA-A,RRAS2,HLA-DQB1,KLB,CD4,CD247
Macropinocytosis Signaling	1.6	0.0494	#NUM!	RRAS2,KLB,ARF6,ITGB4
PTEN Signaling	1.59	0.0413	#NUM!	EGFR,RRAS2,INSR,ILK,IGF2R
Superpathway of Inositol Phosphate Compounds	1.58	0.031	#NUM!	EGFR,PI4K2B,PPFIA1,ATP1A1,KLB,PIP5K1C,PTPRC,INPP5A
JAK/Stat Signaling	1.56	0.0482	#NUM!	GNAQ,RRAS2,KLB,TYK2
Fatty Acid Activation	1.56	0.105	#NUM!	SLC27A1,SLC27A4
3-phosphoinositide Biosynthesis	1.55	0.0329	#NUM!	EGFR,PI4K2B,PPFIA1,ATP1A1,KLB,PIP5K1C,PTPRC
Neuroprotective Role of THOP1 in Alzheimer's Disease	1.54	0.04	#NUM!	DPP4,HLA-A,PRSS3,PRSS2,APP
Autoimmune Thyroid Disease Signaling	1.53	0.0612	#NUM!	HLA-A,HLA-DQB1,FAS
Graft-versus-Host Disease Signaling	1.53	0.0612	#NUM!	HLA-A,HLA-DQB1,FAS
Atherosclerosis Signaling	1.5	0.0391	#NUM!	GLG1,CLU,LPL,APOE,ALB
NF-κB Activation by Viruses	1.48	0.0455	#NUM!	RRAS2,KLB,ITGA6,CD4
Mitochondrial L-carnitine Shuttle Pathway	1.48	0.0952	#NUM!	SLC27A1,SLC27A4
Renin-Angiotensin Signaling	1.46	0.0382	#NUM!	GNAQ,RRAS2,ADCY6,KLB,ADCY9
HMGB1 Signaling	1.44	0.0376	#NUM!	AGER,RRAS2,KLB,RHOC,RHOQ
OX40 Signaling Pathway	1.44	0.044	#NUM!	HLA-A,HLA-DQB1,CD4,CD247
Neuroinflammation Signaling Pathway	1.44	0.0276	#NUM!	AGER,GJB1,HLA-A,HLA-DQB1,KLB,APP,SLC1A3,FAS,TYK2
Reelin Signaling in Neurons	1.42	0.0435	#NUM!	KLB,ITGA6,APP,APOE
NF-κB Signaling	1.41	0.0331	#NUM!	SIGIRR,EGFR,RRAS2,KLB,INSR,IGF2R
Unfolded protein response	1.4	0.0545	#NUM!	UBXN4,PDIA6,P4HB
Glutamate Removal from Folates	1.39	0.333	#NUM!	GGH
γ-linolenate Biosynthesis II (Animals)	1.37	0.0833	#NUM!	SLC27A1,SLC27A4
Leukotriene Biosynthesis	1.37	0.0833	#NUM!	GGT1,DPEP1
PDGF Signaling	1.36	0.0417	#NUM!	CAV1,RRAS2,KLB,TYK2
Melanoma Signaling	1.36	0.0526	#NUM!	RRAS2,KLB,CDH1
Th1 and Th2 Activation Pathway	1.36	0.0323	#NUM!	HLA-A,HLA-DQB1,KLB,CD4,TYK2,CD247
CTLA4 Signaling in Cytotoxic T Lymphocytes	1.32	0.0404	#NUM!	HLA-A,KLB,CLTB,CD247
Melanocyte Development and Pigmentation Signaling	1.31	0.04	#NUM!	RRAS2,ADCY6,KLB,ADCY9
Nur77 Signaling in T Lymphocytes	1.31	0.05	#NUM!	HLA-A,HLA-DQB1,CD247
FAK Signaling	1.28	0.0392	#NUM!	EGFR,TLN1,RRAS2,KLB
Sumoylation Pathway	1.28	0.0392	#NUM!	RHOC,RHOQ,CDH1,FAS
γ-glutamyl Cycle	1.28	0.0741	#NUM!	GGT1,ANPEP
CDK5 Signaling	1.27	0.0388	#NUM!	RRAS2,ADCY6,ITGA6,ADCY9
Cardiac β-adrenergic Signaling	1.27	0.0338	#NUM!	ADCY6,GNB1,GNG12,ADCY9,GNB2
CNTF Signaling	1.26	0.0476	#NUM!	RRAS2,KLB,TYK2
IL-15 Production	1.25	0.0714	#NUM!	TYK2,PTK7
SAPK/JNK Signaling	1.25	0.0381	#NUM!	GNA13,RRAS2,KLB,GNB1
Phagosome Maturation	1.2	0.0323	#NUM!	VTI1A,HLA-A,VAMP3,VTI1B,ATP6V0A2
Anandamide Degradation	1.18	0.2	#NUM!	FAAH
Type I Diabetes Mellitus Signaling	1.16	0.0357	#NUM!	HLA-A,HLA-DQB1,FAS,CD247
ErbB2-ErbB3 Signaling	1.16	0.0435	#NUM!	RRAS2,KLB,TYK2
Gustation Pathway	1.15	0.0311	#NUM!	ADCY6,P2RX4,GNB1,P2RY14,ADCY9
Myc Mediated Apoptosis Signaling	1.15	0.0429	#NUM!	RRAS2,KLB,FAS
Oncostatin M Signaling	1.1	0.0588	#NUM!	RRAS2,TYK2
Glioblastoma Multiforme Signaling	1.09	0.0299	#NUM!	EGFR,RRAS2,KLB,RHOC,RHOQ
Coagulation System	1.08	0.0571	#NUM!	FGB,FGG
Glioma Signaling	1.06	0.0328	#NUM!	EGFR,RRAS2,KLB,IGF2R
Acute Phase Response Signaling	1.05	0.0291	#NUM!	RRAS2,FGB,APOH,ALB,FGG
IL-15 Signaling	1.05	0.039	#NUM!	RRAS2,KLB,TYK2
D-myo-inositol (1,4,5)-Trisphosphate Biosynthesis	1.04	0.0541	#NUM!	PI4K2B,PIP5K1C
Antigen Presentation Pathway	1.02	0.0526	#NUM!	HLA-A,HLA-DQB1
Dopamine-DARPP32 Feedback in cAMP Signaling	1	0.0281	#NUM!	GNAI1,GNAQ,GNAI2,ADCY6,ADCY9
Role of PI3K/AKT Signaling in the Pathogenesis of Influenza	0.999	0.037	#NUM!	GNAI1,GNAI2,KLB
Synaptic Long Term Potentiation	0.983	0.0308	#NUM!	GNAQ,GNA11,RRAS2,GNA14
PI3K/AKT Signaling	0.983	0.0308	#NUM!	RRAS2,LIMS1,ILK,TYK2
Phagosome Formation	0.983	0.0308	#NUM!	VTN,KLB,RHOC,RHOQ
Airway Pathology in Chronic Obstructive Pulmonary Disease	0.98	0.125	#NUM!	CELA2A
Non-Small Cell Lung Cancer Signaling	0.975	0.0361	#NUM!	EGFR,RRAS2,KLB
Thyroid Cancer Signaling	0.965	0.0488	#NUM!	RRAS2,CDH1
Renal Cell Carcinoma Signaling	0.952	0.0353	#NUM!	RRAS2,KLB,SLC2A1
Allograft Rejection Signaling	0.952	0.0353	#NUM!	HLA-A,HLA-DQB1,FAS
Eicosanoid Signaling	0.952	0.0353	#NUM!	GGT1,DPEP1,PTGER3
Glutathione-mediated Detoxification	0.947	0.0476	#NUM!	ANPEP,GGH
Intrinsic Prothrombin Activation Pathway	0.93	0.0465	#NUM!	FGB,FGG
UVC-Induced MAPK Signaling	0.93	0.0465	#NUM!	EGFR,RRAS2
PEDF Signaling	0.93	0.0345	#NUM!	RRAS2,KLB,FAS
Gα12/13 Signaling	0.93	0.0294	#NUM!	GNA13,RRAS2,KLB,CDH1
Bladder Cancer Signaling	0.919	0.0341	#NUM!	EGFR,RRAS2,CDH1
GP6 Signaling Pathway	0.905	0.0288	#NUM!	TLN1,KLB,FGB,FGG
Crosstalk between Dendritic Cells and Natural Killer Cells	0.898	0.0333	#NUM!	HLA-A,TLN1,FAS
Altered T Cell and B Cell Signaling in Rheumatoid Arthritis	0.898	0.0333	#NUM!	HLA-A,HLA-DQB1,FAS
Leptin Signaling in Obesity	0.898	0.0333	#NUM!	ADCY6,KLB,ADCY9
Apoptosis Signaling	0.898	0.0333	#NUM!	RRAS2,FAS,SPTAN1
Fatty Acid β-oxidation I	0.898	0.0444	#NUM!	SLC27A1,SLC27A4
Hematopoiesis from Pluripotent Stem Cells	0.867	0.0426	#NUM!	CD4,CD247
Primary Immunodeficiency Signaling	0.852	0.0417	#NUM!	CD4,PTPRC
Estrogen Biosynthesis	0.838	0.0408	#NUM!	HSD17B13,HSD17B11
Acute Myeloid Leukemia Signaling	0.838	0.0312	#NUM!	RRAS2,KLB,JUP
IL-12 Signaling and Production in Macrophages	0.82	0.0267	#NUM!	CLU,KLB,APOE,ALB
ErbB Signaling	0.819	0.0306	#NUM!	EGFR,RRAS2,KLB
Biotin-carboxyl Carrier Protein Assembly	0.816	0.0833	#NUM!	ACACB
mTOR Signaling	0.806	0.0242	#NUM!	RRAS2,KLB,INSR,RHOC,RHOQ
Semaphorin Signaling in Neurons	0.784	0.0377	#NUM!	RHOC,RHOQ
Serotonin Receptor Signaling	0.784	0.0377	#NUM!	ADCY6,ADCY9
TR/RXR Activation	0.757	0.0286	#NUM!	LDLR,KLB,SLC2A1
Mouse Embryonic Stem Cell Pluripotency	0.749	0.0283	#NUM!	RRAS2,KLB,TYK2
Cancer Drug Resistance By Drug Efflux	0.747	0.0357	#NUM!	RRAS2,ABCC1
UVA-Induced MAPK Signaling	0.741	0.028	#NUM!	EGFR,RRAS2,KLB
Docosahexaenoic Acid (DHA) Signaling	0.724	0.0345	#NUM!	KLB,APP
Stearate Biosynthesis I (Animals)	0.724	0.0345	#NUM!	SLC27A1,SLC27A4
3-phosphoinositide Degradation	0.718	0.0242	#NUM!	PPFIA1,MTMR1,ATP1A1,PTPRC
Telomerase Signaling	0.709	0.027	#NUM!	EGFR,RRAS2,KLB
Systemic Lupus Erythematosus Signaling	0.684	0.0218	#NUM!	HLA-A,RRAS2,KLB,PTPRC,CD247
Wnt/β-catenin Signaling	0.669	0.0231	#NUM!	GNAQ,GNAO1,CDH1,ILK
AMPK Signaling	0.664	0.0215	#NUM!	KLB,CHRM3,ACACB,INSR,SLC2A1
Type II Diabetes Mellitus Signaling	0.658	0.0229	#NUM!	SLC27A1,KLB,INSR,SLC27A4
HIF1α Signaling	0.643	0.025	#NUM!	RRAS2,KLB,SLC2A1
Aldosterone Signaling in Epithelial Cells	0.641	0.0225	#NUM!	KLB,SLC9A1,PIP5K1C,SLC12A2
UVB-Induced MAPK Signaling	0.64	0.0303	#NUM!	EGFR,KLB
IL-2 Signaling	0.64	0.0303	#NUM!	RRAS2,KLB
Role of NANOG in Mammalian Embryonic Stem Cell Pluripotency	0.629	0.0246	#NUM!	RRAS2,KLB,TYK2
Pancreatic Adenocarcinoma Signaling	0.629	0.0246	#NUM!	EGFR,KLB,TYK2
Thrombopoietin Signaling	0.612	0.029	#NUM!	RRAS2,KLB
Nitric Oxide Signaling in the Cardiovascular System	0.603	0.0238	#NUM!	CAV1,SLC7A1,KLB
Natural Killer Cell Signaling	0.597	0.0236	#NUM!	RRAS2,KLB,CD247
Role of JAK1 and JAK3 in γc Cytokine Signaling	0.594	0.0282	#NUM!	RRAS2,KLB
EGF Signaling	0.586	0.0278	#NUM!	EGFR,KLB
D-myo-inositol (1,4,5)-trisphosphate Degradation	0.582	0.0455	#NUM!	INPP5A
T Helper Cell Differentiation	0.569	0.027	#NUM!	HLA-A,HLA-DQB1
ErbB4 Signaling	0.569	0.027	#NUM!	RRAS2,KLB
GM-CSF Signaling	0.569	0.027	#NUM!	RRAS2,KLB
Role of Macrophages, Fibroblasts and Endothelial Cells in Rheumatoid Arthritis	0.565	0.0189	#NUM!	GNAQ,RRAS2,GNAO1,PRSS3,KLB,PRSS2
Vitamin-C Transport	0.565	0.0435	#NUM!	SLC2A1
NRF2-mediated Oxidative Stress Response	0.563	0.0207	#NUM!	ABCC4,RRAS2,KLB,ABCC1
IL-22 Signaling	0.549	0.0417	#NUM!	TYK2
Tumoricidal Function of Hepatic Natural Killer Cells	0.549	0.0417	#NUM!	FAS
Role of JAK1, JAK2 and TYK2 in Interferon Signaling	0.549	0.0417	#NUM!	TYK2
B Cell Receptor Signaling	0.549	0.0204	#NUM!	RRAS2,KLB,RAP2B,PTPRC
BMP signaling pathway	0.545	0.026	#NUM!	SOSTDC1,RRAS2
Maturity Onset Diabetes of Young (MODY) Signaling	0.535	0.04	#NUM!	INSR
IL-17A Signaling in Gastric Cells	0.535	0.04	#NUM!	EGFR
Role of JAK family kinases in IL-6-type Cytokine Signaling	0.535	0.04	#NUM!	TYK2
D-myo-inositol (1,3,4)-trisphosphate Biosynthesis	0.535	0.04	#NUM!	INPP5A
GDNF Family Ligand-Receptor Interactions	0.53	0.0253	#NUM!	RRAS2,KLB
Angiopoietin Signaling	0.523	0.025	#NUM!	RRAS2,KLB
IL-17A Signaling in Airway Cells	0.523	0.025	#NUM!	KLB,TYK2
Lipid Antigen Presentation by CD1	0.52	0.0385	#NUM!	ARF6
Regulation of IL-2 Expression in Activated and Anergic T Lymphocytes	0.508	0.0244	#NUM!	RRAS2,CD247
Neurotrophin/TRK Signaling	0.508	0.0244	#NUM!	RRAS2,KLB
1D-myo-inositol Hexakisphosphate Biosynthesis II (Mammalian)	0.507	0.037	#NUM!	INPP5A
FcγRIIB Signaling in B Lymphocytes	0.501	0.0241	#NUM!	RRAS2,KLB
IL-3 Signaling	0.501	0.0241	#NUM!	RRAS2,KLB
Erythropoietin Signaling	0.494	0.0238	#NUM!	RRAS2,KLB
Ovarian Cancer Signaling	0.49	0.0205	#NUM!	EGFR,RRAS2,KLB
IL-17 Signaling	0.488	0.0235	#NUM!	RRAS2,KLB
FLT3 Signaling in Hematopoietic Progenitor Cells	0.481	0.0233	#NUM!	RRAS2,KLB
Prolactin Signaling	0.481	0.0233	#NUM!	RRAS2,KLB
LPS-stimulated MAPK Signaling	0.474	0.023	#NUM!	RRAS2,KLB
D-myo-inositol (1,4,5,6)-Tetrakisphosphate Biosynthesis	0.47	0.02	#NUM!	PPFIA1,ATP1A1,PTPRC
D-myo-inositol (3,4,5,6)-tetrakisphosphate Biosynthesis	0.47	0.02	#NUM!	PPFIA1,ATP1A1,PTPRC
HIPPO signaling	0.468	0.0227	#NUM!	TJP2,DLG3
Dopamine Receptor Signaling	0.449	0.022	#NUM!	ADCY6,ADCY9
Superpathway of D-myo-inositol (1,4,5)-trisphosphate Metabolism	0.447	0.0312	#NUM!	INPP5A
Neuregulin Signaling	0.437	0.0215	#NUM!	EGFR,RRAS2
Death Receptor Signaling	0.437	0.0215	#NUM!	FAS,SPTAN1
IL-7 Signaling Pathway	0.437	0.0215	#NUM!	KLB,SLC2A1
EIF2 Signaling	0.433	0.0179	#NUM!	RRAS2,KLB,RPLP2,INSR
VEGF Family Ligand-Receptor Interactions	0.432	0.0213	#NUM!	RRAS2,KLB
Role of JAK2 in Hormone-like Cytokine Signaling	0.426	0.0294	#NUM!	TYK2
Communication between Innate and Adaptive Immune Cells	0.426	0.0211	#NUM!	HLA-A,CD4
PPAR Signaling	0.426	0.0211	#NUM!	RRAS2,INSR
LPS/IL-1 Mediated Inhibition of RXR Function	0.422	0.0176	#NUM!	SLC27A1,ABCC4,SLC27A4,APOE
Ceramide Signaling	0.415	0.0206	#NUM!	RRAS2,KLB
Circadian Rhythm Signaling	0.407	0.0278	#NUM!	VIPR2
Interferon Signaling	0.407	0.0278	#NUM!	TYK2
Prostate Cancer Signaling	0.393	0.0198	#NUM!	RRAS2,KLB
GABA Receptor Signaling	0.393	0.0198	#NUM!	ADCY6,ADCY9
Notch Signaling	0.389	0.0263	#NUM!	NUMB
D-myo-inositol-5-phosphate Metabolism	0.388	0.0178	#NUM!	PPFIA1,ATP1A1,PTPRC
PAK Signaling	0.383	0.0194	#NUM!	RRAS2,KLB
RANK Signaling in Osteoclasts	0.383	0.0194	#NUM!	GSN,KLB
Chronic Myeloid Leukemia Signaling	0.369	0.0189	#NUM!	RRAS2,KLB
IGF-1 Signaling	0.359	0.0185	#NUM!	RRAS2,KLB
VEGF Signaling	0.355	0.0183	#NUM!	RRAS2,KLB
Role of p14/p19ARF in Tumor Suppression	0.349	0.0233	#NUM!	KLB
p53 Signaling	0.346	0.018	#NUM!	KLB,FAS
IL-9 Signaling	0.334	0.0222	#NUM!	KLB
HGF Signaling	0.316	0.0169	#NUM!	RRAS2,KLB
iNOS Signaling	0.314	0.0208	#NUM!	TYK2
Amyotrophic Lateral Sclerosis Signaling	0.308	0.0167	#NUM!	KLB,SSR4
Dendritic Cell Maturation	0.302	0.0155	#NUM!	HLA-A,HLA-DQB1,KLB
Amyloid Processing	0.29	0.0192	#NUM!	APP
Fc Epsilon RI Signaling	0.29	0.016	#NUM!	RRAS2,KLB
NGF Signaling	0.283	0.0157	#NUM!	RRAS2,KLB
IL-6 Signaling	0.279	0.0156	#NUM!	RRAS2,KLB
ERK/MAPK Signaling	0.274	0.0147	#NUM!	TLN1,RRAS2,KLB
14-3-3-mediated Signaling	0.262	0.015	#NUM!	RRAS2,KLB
Triacylglycerol Biosynthesis	0.258	0.0172	#NUM!	PLPP3
PI3K Signaling in B Lymphocytes	0.256	0.0148	#NUM!	RRAS2,PTPRC
Calcium Signaling	0.248	0.014	#NUM!	ATP2B4,RAP2B,ATP2B1
Induction of Apoptosis by HIV1	0.244	0.0164	#NUM!	FAS
Phototransduction Pathway	0.244	0.0164	#NUM!	GNB1
Ephrin A Signaling	0.24	0.0161	#NUM!	KLB
Sperm Motility	0.235	0.0141	#NUM!	PTK7,SLC12A2
Cellular Effects of Sildenafil (Viagra)	0.229	0.0139	#NUM!	ADCY6,ADCY9
Lymphotoxin β Receptor Signaling	0.211	0.0145	#NUM!	KLB
PXR/RXR Activation	0.208	0.0143	#NUM!	INSR
Netrin Signaling	0.208	0.0143	#NUM!	NTN1
Role of IL-17A in Arthritis	0.204	0.0141	#NUM!	KLB
