## Supplemental Table 8 for "The heparin-binding proteome in normal pancreas and murine experimental acute pancreatitis"

### Sheet: Sheet0
© 2000-2018 QIAGEN. All rights reserved.
Ingenuity Canonical Pathways	-log(p-value)	Ratio	z-score	Molecules
Coagulation System	14.9	0.371	#NUM!	F12,FGA,F13A1,F5,SERPINC1,PLG,FGG,KNG1,FGB,SERPINA1,F11,SERPIND1,F2
Acute Phase Response Signaling	14	0.128	#NUM!	ITIH4,C3,RRAS2,CP,APOH,SERPINA3,FGA,LBP,PLG,FGG,NRAS,C4A/C4B,FN1,FGB,APOA1,SERPINA1,AHSG,SERPING1,ITIH2,SERPIND1,F2,ALB
Intrinsic Prothrombin Activation Pathway	13.6	0.302	#NUM!	F12,KLK3,FGA,COL1A2,COL1A1,F13A1,F5,SERPINC1,FGG,KNG1,FGB,F11,F2
LXR/RXR Activation	13.4	0.148	#NUM!	GC,ITIH4,APOA4,C3,CD14,APOH,FGA,LBP,C4A/C4B,APOB,VTN,CLU,KNG1,APOA1,LPL,SERPINA1,APOE,AHSG,ALB
FXR/RXR Activation	11.8	0.131	#NUM!	GC,SLC4A2,ITIH4,APOA4,C3,APOH,FGA,C4A/C4B,APOB,VTN,CLU,KNG1,APOA1,LPL,SERPINA1,APOE,AHSG,ALB
Clathrin-mediated Endocytosis Signaling	11.6	0.104	#NUM!	APOA4,ACTR2,CLTC,ITGB2,ACTR3,NUMB,APOB,USP9X,DNM2,CLU,APOA1,SERPINA1,CLTB,APOE,DAB2,ARF6,RAC1,TFRC,ITGB4,F2,ALB
Extrinsic Prothrombin Activation Pathway	10.1	0.444	#NUM!	F12,FGB,FGA,F13A1,F5,SERPINC1,F2,FGG
Complement System	9.89	0.263	#NUM!	C1QC,C4A/C4B,C3,C5AR1,C1QB,ITGB2,SERPING1,CFH,C8A,C1QA
Actin Cytoskeleton Signaling	9.64	0.0866	#NUM!	ACTR2,GNA13,TLN1,RRAS2,CD14,EZR,MSN,LBP,ACTR3,BAIAP2,NRAS,MYH14,FN1,GSN,NCKAP1L,KNG1,GNG12,RAC1,F2,NCKAP1
RhoGDI Signaling	9.63	0.0984	#NUM!	GNAI1,GNA11,ACTR2,GNA13,GNAO1,EZR,MSN,GNB1,RHOC,RHOQ,ACTR3,GNB2,GNAQ,GNAI2,GNG12,GNA14,CDH1,RAC1
G Beta Gamma Signaling	9.38	0.121	#NUM!	GNAI1,EGFR,GNA11,GNA13,RRAS2,GNAO1,GNB1,GNB2,GNAQ,NRAS,GNAI2,CAV1,DNM2,GNG12,GNA14
Role of Tissue Factor in Cancer	9.33	0.12	#NUM!	EGFR,GNA11,GNA13,RRAS2,PDIA6,FGA,FGG,GNAQ,NRAS,FYN,FGB,GNA14,RAC1,F2,P4HB
Ephrin Receptor Signaling	8.93	0.0955	#NUM!	GNAI1,GNA11,ACTR2,GNA13,RRAS2,GNAO1,GNB1,ACTR3,GNB2,GNAQ,NRAS,GNAI2,FYN,GNG12,GNA14,SDCBP,RAC1
Signaling by Rho Family GTPases	8.91	0.0787	#NUM!	SEPT8,GNAI1,GNA11,ACTR2,GNA13,GNAO1,EZR,MSN,GNB1,RHOC,RHOQ,ACTR3,GNB2,BAIAP2,GNAQ,GNAI2,GNG12,GNA14,CDH1,RAC1
Integrin Signaling	8.34	0.0818	#NUM!	ACTR2,TLN1,RRAS2,RHOC,ITGB2,RHOQ,ILK,ACTR3,NRAS,CAV1,FYN,GSN,RAP2B,LIMS1,ARF6,RAC1,ITGB4,RAP2A
CXCR4 Signaling	8.24	0.0925	#NUM!	GNAI1,GNA11,GNA13,RRAS2,GNAO1,GNB1,RHOC,RHOQ,GNB2,GNAQ,NRAS,GNAI2,GNG12,GNA14,CD4,RAC1
Ephrin B Signaling	7.93	0.147	#NUM!	GNAI1,GNAQ,GNAI2,GNA11,GNA13,GNAO1,GNB1,GNG12,GNA14,RAC1,GNB2
Virus Entry via Endocytic Pathways	7.21	0.111	#NUM!	NRAS,CAV1,FYN,HLA-A,RRAS2,DNM2,CLTC,CLTB,ITGB2,RAC1,TFRC,ITGB4
Thrombin Signaling	7.05	0.0762	#NUM!	GNAI1,EGFR,GNA11,GNA13,RRAS2,GNAO1,GNB1,RHOC,RHOQ,GNB2,GNAQ,NRAS,GNAI2,GNG12,GNA14,F2
Caveolar-mediated Endocytosis Signaling	6.97	0.137	#NUM!	FLOT1,EGFR,CAV1,FYN,HLA-A,DNM2,ITGB2,FLOT2,ITGB4,ALB
Role of NFAT in Regulation of the Immune Response	6.79	0.0781	#NUM!	GNAI1,GNA11,GNA13,RRAS2,GNAO1,GNB1,GNB2,GNAQ,NRAS,GNAI2,FYN,HLA-A,GNG12,GNA14,CD4
Tec Kinase Signaling	6.56	0.0809	#NUM!	GNAI1,GNA11,GNA13,GNAO1,GNB1,RHOC,RHOQ,TYK2,GNB2,GNAQ,GNAI2,FYN,GNG12,GNA14
Neuroprotective Role of THOP1 in Alzheimer's Disease	6.5	0.096	#NUM!	PRSS1,HLA-A,CTRL,PRSS3,KNG1,CTRB2,PRSS2,SERPINA3,KLK3,F11,APP,PLG
Atherosclerosis Signaling	6.39	0.0938	#NUM!	APOA4,GLG1,APOB,CLU,APOA1,LPL,SERPINA1,COL1A2,COL1A1,ITGB2,APOE,ALB
Axonal Guidance Signaling	5.91	0.048	#NUM!	GNAI1,GNA11,ACTR2,GNA13,RRAS2,GNAO1,SLIT3,GNB1,ACTR3,GNB2,BAIAP2,CHMP1A,GNAQ,NRAS,GNAI2,FYN,NRP1,PLXNB2,GNG12,GNA14,SDCBP,RAC1
IL-1 Signaling	5.88	0.105	#NUM!	GNAI1,GNAQ,GNAI2,GNA11,GNA13,GNAO1,GNB1,GNG12,GNA14,GNB2
Actin Nucleation by ARP-WASP Complex	5.83	0.143	#NUM!	BAIAP2,NRAS,ACTR2,RRAS2,RHOC,RHOQ,RAC1,ACTR3
IL-8 Signaling	5.77	0.0697	#NUM!	GNAI1,EGFR,GNA13,RRAS2,GNB1,RHOC,ITGB2,RHOQ,GNB2,NRAS,GNAI2,GNG12,CDH1,RAC1
Sertoli Cell-Sertoli Cell Junction Signaling	5.42	0.0699	#NUM!	CTNNA1,DLG1,TJP1,RRAS2,JUP,TJP2,ILK,SPTBN1,NRAS,EPB41,CDH1,RAC1,SPTAN1
Tight Junction Signaling	5.17	0.0719	#NUM!	CTNNA1,MYH14,EPB41,CASK,TJP1,VAMP3,TJP2,VTI1B,VAPA,RAC1,STX4,SPTAN1
Androgen Signaling	5.15	0.0786	#NUM!	GNAI1,GNAQ,GNAI2,GNA11,GNA13,GNAO1,GNB1,GNG12,GNA14,HSP90AA1,GNB2
Molecular Mechanisms of Cancer	5.08	0.0473	#NUM!	CTNNA1,GNAI1,GNA11,GNA13,RRAS2,GNAO1,RHOC,RHOQ,TYK2,GNAQ,NRAS,GNAI2,FYN,LRP1,GNA14,RAP2B,CDH1,RAC1,RAP2A
Epithelial Adherens Junction Signaling	4.92	0.0743	#NUM!	CTNNA1,BAIAP2,NRAS,EGFR,MYH14,ACTR2,RRAS2,JUP,CDH1,RAC1,ACTR3
Cardiac Hypertrophy Signaling	4.78	0.0571	#NUM!	GNAI1,GNA11,GNA13,RRAS2,GNAO1,GNB1,RHOC,RHOQ,GNB2,GNAQ,NRAS,GNAI2,GNG12,GNA14
fMLP Signaling in Neutrophils	4.66	0.0769	#NUM!	GNAI1,NRAS,GNAI2,ACTR2,RRAS2,GNB1,GNG12,RAC1,ACTR3,GNB2
GP6 Signaling Pathway	4.41	0.0719	#NUM!	FYN,TLN1,COL6A3,COL6A1,FGB,FGA,COL1A2,COL1A1,RAC1,FGG
Germ Cell-Sertoli Cell Junction Signaling	4.23	0.0625	#NUM!	CTNNA1,NRAS,TJP1,RRAS2,GSN,JUP,RHOC,RHOQ,CDH1,ILK,RAC1
α-Adrenergic Signaling	4.05	0.0825	#NUM!	GNAI1,GNAQ,NRAS,GNAI2,RRAS2,GNB1,GNG12,GNB2
CREB Signaling in Neurons	3.99	0.0545	#NUM!	GNAI1,GNAQ,NRAS,GNAI2,GNA11,GNA13,RRAS2,GNAO1,GNB1,GNG12,GNA14,GNB2
Fcγ Receptor-mediated Phagocytosis in Macrophages and Monocytes	3.99	0.0808	#NUM!	ACTR2,FYN,TLN1,VAMP3,EZR,ARF6,RAC1,ACTR3
Relaxin Signaling	3.74	0.0599	#NUM!	GNAI1,GNAQ,GNAI2,GNA11,GNA13,GNAO1,GNB1,GNG12,GNA14,GNB2
Macropinocytosis Signaling	3.73	0.0864	#NUM!	NRAS,RRAS2,CD14,ITGB2,ARF6,RAC1,ITGB4
Production of Nitric Oxide and Reactive Oxygen Species in Macrophages	3.73	0.055	#NUM!	APOA4,APOB,CLU,APOA1,SERPINA1,RHOC,APOE,RHOQ,TYK2,RAC1,ALB
Triacylglycerol Degradation	3.66	0.102	#NUM!	CEL,PNLIPRP2,PNLIPRP1,PLA1A,PNLIP,LPL
GNRH Signaling	3.66	0.0585	#NUM!	GNAI1,GNAQ,NRAS,EGFR,GNAI2,GNA11,RRAS2,GNB1,GNA14,RAC1
Colorectal Cancer Metastasis Signaling	3.43	0.0474	#NUM!	NRAS,EGFR,RRAS2,GNB1,GNG12,LRP1,RHOC,RHOQ,CDH1,TYK2,RAC1,GNB2
Rac Signaling	3.41	0.0667	#NUM!	BAIAP2,NRAS,ACTR2,RRAS2,ANK1,RAC1,ACTR3,NCKAP1
Regulation of Actin-based Motility by Rho	3.39	0.0761	#NUM!	BAIAP2,ACTR2,GSN,RHOC,RHOQ,RAC1,ACTR3
Huntington's Disease Signaling	3.38	0.0469	#NUM!	GNAQ,EGFR,GNA11,VAMP3,DNM2,CLTC,GNB1,GNG12,GNA14,VTI1B,CLTB,GNB2
Gαi Signaling	3.34	0.065	#NUM!	GNAI1,NRAS,GNAI2,CAV1,RRAS2,GNB1,GNG12,GNB2
Remodeling of Epithelial Adherens Junctions	3.29	0.087	#NUM!	CTNNA1,ACTR2,DNM2,CDH1,ARF6,ACTR3
Agrin Interactions at Neuromuscular Junction	3.25	0.0857	#NUM!	NRAS,EGFR,RRAS2,ITGB2,RAC1,UTRN
Glioma Invasiveness Signaling	3.22	0.0845	#NUM!	NRAS,VTN,RRAS2,RHOC,RHOQ,PLG
CCR3 Signaling in Eosinophils	3.07	0.0593	#NUM!	GNAI1,NRAS,GNAI2,RRAS2,GNB1,GNG12,RAC1,GNB2
Retinol Biosynthesis	3.06	0.098	#NUM!	CEL,PNLIPRP2,PNLIPRP1,PNLIP,LPL
Cholecystokinin/Gastrin-mediated Signaling	3.02	0.066	#NUM!	GNAQ,NRAS,EGFR,GNA13,RRAS2,RHOC,RHOQ
Semaphorin Signaling in Neurons	2.98	0.0943	#NUM!	FYN,NRP1,RHOC,RHOQ,RAC1
Breast Cancer Regulation by Stathmin1	2.94	0.0474	#NUM!	GNAI1,GNAQ,NRAS,GNAI2,GNA13,RRAS2,GNB1,GNG12,RAC1,GNB2
Phospholipase C Signaling	2.94	0.0442	#NUM!	GNAQ,NRAS,GNA13,FYN,RRAS2,GNB1,GNG12,RHOC,RHOQ,RAC1,GNB2
GPCR-Mediated Integration of Enteroendocrine Signaling Exemplified by an L Cell	2.92	0.0741	#NUM!	GNAI1,GNAQ,GNAI2,GNA11,GNA14,CCKAR
P2Y Purigenic Receptor Signaling Pathway	2.89	0.0556	#NUM!	GNAI1,GNAQ,NRAS,GNAI2,RRAS2,GNB1,GNG12,GNB2
Paxillin Signaling	2.86	0.0619	#NUM!	NRAS,TLN1,RRAS2,ITGB2,ARF6,RAC1,ITGB4
T Cell Receptor Signaling	2.84	0.0614	#NUM!	NRAS,FYN,CD8B,RRAS2,CD4,PTPRC,RAC1
Synaptic Long Term Depression	2.81	0.0492	#NUM!	GNAI1,GNAQ,NRAS,GNAI2,GNA11,GNA13,RRAS2,GNAO1,GNA14
Regulation of Cellular Mechanics by Calpain Protease	2.8	0.0862	#NUM!	NRAS,EGFR,TLN1,RRAS2,EZR
G Protein Signaling Mediated by Tubby	2.78	0.114	#NUM!	GNAQ,GNB1,GNG12,GNB2
PPARα/RXRα Activation	2.78	0.0486	#NUM!	GNAQ,NRAS,GNA11,RRAS2,APOA1,LPL,GNA14,HSP90AB1,HSP90AA1
Hepatic Fibrosis / Hepatic Stellate Cell Activation	2.68	0.0471	#NUM!	EGFR,MYH14,FN1,COL6A3,CD14,COL6A1,COL1A2,COL1A1,LBP
Agranulocyte Adhesion and Diapedesis	2.67	0.0469	#NUM!	GNAI1,GNAI2,GLG1,MYH14,FN1,C5AR1,EZR,MSN,ITGB2
RhoA Signaling	2.59	0.0556	#NUM!	BAIAP2,SEPT8,ACTR2,GNA13,EZR,MSN,ACTR3
ILK Signaling	2.56	0.0452	#NUM!	MYH14,FN1,RHOC,ITGB2,RHOQ,CDH1,LIMS1,ILK,ITGB4
Endometrial Cancer Signaling	2.55	0.0758	#NUM!	CTNNA1,NRAS,RRAS2,CDH1,ILK
Sphingosine-1-phosphate Signaling	2.53	0.0543	#NUM!	GNAI1,GNAQ,GNAI2,GNA13,RHOC,RHOQ,RAC1
Thyroid Cancer Signaling	2.53	0.0976	#NUM!	NRAS,RRAS2,KLK3,CDH1
ERK5 Signaling	2.53	0.0746	#NUM!	GNAQ,NRAS,EGFR,GNA13,RRAS2
PI3K/AKT Signaling	2.51	0.0538	#NUM!	NRAS,RRAS2,HSP90AB1,LIMS1,ILK,HSP90AA1,TYK2
Endothelin-1 Signaling	2.48	0.0439	#NUM!	GNAI1,GNAQ,NRAS,GNAI2,GNA11,GNA13,RRAS2,GNAO1,GNA14
Gαq Signaling	2.46	0.0473	#NUM!	GNAQ,GNA11,GNB1,GNG12,RHOC,GNA14,RHOQ,GNB2
CCR5 Signaling in Macrophages	2.45	0.06	#NUM!	GNAI1,GNAI2,GNB1,GNG12,CD4,GNB2
Gap Junction Signaling	2.44	0.0433	#NUM!	GNAI1,GNAQ,NRAS,EGFR,GNAI2,CAV1,TJP1,RRAS2,TJP2
FAK Signaling	2.41	0.0588	#NUM!	NRAS,EGFR,FYN,TLN1,RRAS2,RAC1
CD28 Signaling in T Helper Cells	2.39	0.0511	#NUM!	ACTR2,FYN,HLA-A,CD4,PTPRC,RAC1,ACTR3
Opioid Signaling Pathway	2.38	0.0397	#NUM!	GNAI1,NRAS,GNAI2,FYN,RRAS2,GNAO1,CLTC,GNB1,CLTB,RAC1
p70S6K Signaling	2.37	0.0507	#NUM!	GNAI1,GNAQ,NRAS,EGFR,GNAI2,RRAS2,F2
STAT3 Pathway	2.31	0.0667	#NUM!	NRAS,EGFR,RRAS2,TYK2,RAC1
Chemokine Signaling	2.31	0.0667	#NUM!	GNAI1,GNAQ,NRAS,GNAI2,RRAS2
Granulocyte Adhesion and Diapedesis	2.28	0.0442	#NUM!	GNAI1,GNAI2,GLG1,C5AR1,EZR,MSN,ITGB2,THY1
Insulin Receptor Signaling	2.22	0.0476	#NUM!	NRAS,FYN,RRAS2,VAMP2,PTPRF,RHOQ,STX4
Antiproliferative Role of Somatostatin Receptor 2	2.2	0.0625	#NUM!	NRAS,RRAS2,GNB1,GNG12,GNB2
IL-12 Signaling and Production in Macrophages	2.18	0.0467	#NUM!	APOA4,APOB,CLU,APOA1,SERPINA1,APOE,ALB
Role of Macrophages, Fibroblasts and Endothelial Cells in Rheumatoid Arthritis	2.13	0.0346	#NUM!	PRSS1,GNAQ,NRAS,FN1,RRAS2,GNAO1,C5AR1,PRSS3,PRSS2,LRP1,RAC1
GPCR-Mediated Nutrient Sensing in Enteroendocrine Cells	2.09	0.0504	#NUM!	GNAI1,GNAQ,GNAI2,GNA11,GNG12,GNA14
LPS-stimulated MAPK Signaling	2.05	0.0575	#NUM!	NRAS,RRAS2,CD14,LBP,RAC1
Cancer Drug Resistance By Drug Efflux	2.04	0.0714	#NUM!	NRAS,RRAS2,ABCC10,ABCC1
G-Protein Coupled Receptor Signaling	2.03	0.0352	#NUM!	GNAI1,GNAQ,NRAS,GNAI2,GNA11,FYN,VIPR2,RRAS2,GNAO1,GNA14
Bladder Cancer Signaling	2.02	0.0568	#NUM!	NRAS,EGFR,RRAS2,CDH1,THBS1
HER-2 Signaling in Breast Cancer	2.02	0.0568	#NUM!	NRAS,EGFR,RRAS2,ITGB2,ITGB4
Neuregulin Signaling	1.93	0.0538	#NUM!	NRAS,EGFR,RRAS2,HSP90AB1,HSP90AA1
Phagosome Formation	1.91	0.0462	#NUM!	FN1,VTN,C5AR1,RHOC,ITGB2,RHOQ
Oncostatin M Signaling	1.88	0.0882	#NUM!	NRAS,RRAS2,TYK2
3-phosphoinositide Biosynthesis	1.87	0.0376	#NUM!	ALPL,EGFR,PI4K2B,PPFIA1,FYN,ATP1A1,PTPRF,PTPRC
B Cell Development	1.84	0.0857	#NUM!	HLA-A,IGHM,PTPRC
PI3K Signaling in B Lymphocytes	1.84	0.0444	#NUM!	NRAS,FYN,C3,RRAS2,PTPRC,RAC1
Leukocyte Extravasation Signaling	1.83	0.0369	#NUM!	CTNNA1,GNAI1,GNAI2,EZR,MSN,ITGB2,THY1,RAC1
CTLA4 Signaling in Cytotoxic T Lymphocytes	1.82	0.0505	#NUM!	FYN,HLA-A,CD8B,CLTC,CLTB
Prostate Cancer Signaling	1.79	0.0495	#NUM!	NRAS,RRAS2,KLK3,HSP90AB1,HSP90AA1
Calcium Transport I	1.76	0.143	#NUM!	ATP2B4,ATP2B1
Role of NFAT in Cardiac Hypertrophy	1.73	0.0354	#NUM!	GNAI1,GNAQ,NRAS,GNAI2,RRAS2,GNB1,GNG12,GNB2
SAPK/JNK Signaling	1.72	0.0476	#NUM!	NRAS,GNA13,RRAS2,GNB1,RAC1
eNOS Signaling	1.71	0.0378	#NUM!	GNAQ,CAV1,SLC7A1,DNM2,KNG1,HSP90AB1,HSP90AA1
MSP-RON Signaling Pathway	1.65	0.0548	#NUM!	F12,KLK3,F11,ITGB2
Telomerase Signaling	1.63	0.045	#NUM!	NRAS,EGFR,RRAS2,HSP90AB1,HSP90AA1
UVC-Induced MAPK Signaling	1.61	0.0698	#NUM!	NRAS,EGFR,RRAS2
B Cell Receptor Signaling	1.59	0.0357	#NUM!	NRAS,RRAS2,IGHM,RAP2B,PTPRC,RAC1,RAP2A
Melatonin Signaling	1.56	0.0513	#NUM!	GNAI1,GNAQ,GNAI2,GNAO1
Hematopoiesis from Pluripotent Stem Cells	1.5	0.0638	#NUM!	CD8B,IGHM,CD4
HIF1α Signaling	1.5	0.0417	#NUM!	NRAS,RRAS2,SLC2A2,SLC2A1,HSP90AA1
Regulation of IL-2 Expression in Activated and Anergic T Lymphocytes	1.49	0.0488	#NUM!	NRAS,FYN,RRAS2,RAC1
PTEN Signaling	1.49	0.0413	#NUM!	NRAS,EGFR,RRAS2,ILK,RAC1
PKCθ Signaling in T Lymphocytes	1.48	0.0368	#NUM!	NRAS,FYN,HLA-A,RRAS2,CD4,RAC1
Primary Immunodeficiency Signaling	1.48	0.0625	#NUM!	IGHM,CD4,PTPRC
iNOS Signaling	1.48	0.0625	#NUM!	CD14,LBP,TYK2
JAK/Stat Signaling	1.48	0.0482	#NUM!	GNAQ,NRAS,RRAS2,TYK2
Renal Cell Carcinoma Signaling	1.44	0.0471	#NUM!	NRAS,RRAS2,SLC2A1,RAC1
Glioblastoma Multiforme Signaling	1.44	0.0359	#NUM!	NRAS,EGFR,RRAS2,RHOC,RHOQ,RAC1
Superpathway of Inositol Phosphate Compounds	1.44	0.031	#NUM!	ALPL,EGFR,PI4K2B,PPFIA1,FYN,ATP1A1,PTPRF,PTPRC
Nitric Oxide Signaling in the Cardiovascular System	1.42	0.0397	#NUM!	CAV1,SLC7A1,KNG1,HSP90AB1,HSP90AA1
IL-6 Signaling	1.4	0.0391	#NUM!	NRAS,RRAS2,CD14,COL1A1,LBP
NF-κB Activation by Viruses	1.4	0.0455	#NUM!	NRAS,RRAS2,CD4,ITGB2
Synaptic Long Term Potentiation	1.37	0.0385	#NUM!	GNAQ,NRAS,GNA11,RRAS2,GNA14
Glutamate Removal from Folates	1.36	0.333	#NUM!	GGH
Hepatic Cholestasis	1.36	0.0343	#NUM!	SLC4A2,CD14,TJP2,LBP,ABCC1,ATP8B1
IL-4 Signaling	1.35	0.044	#NUM!	NRAS,HLA-A,RRAS2,TYK2
HMGB1 Signaling	1.34	0.0376	#NUM!	NRAS,RRAS2,RHOC,RHOQ,RAC1
Reelin Signaling in Neurons	1.34	0.0435	#NUM!	FYN,APP,ITGB2,APOE
Gα12/13 Signaling	1.3	0.0368	#NUM!	NRAS,GNA13,RRAS2,CDH1,F2
Communication between Innate and Adaptive Immune Cells	1.29	0.0421	#NUM!	HLA-A,CD8B,IGHM,CD4
PPAR Signaling	1.29	0.0421	#NUM!	NRAS,RRAS2,HSP90AB1,HSP90AA1
Melanoma Signaling	1.29	0.0526	#NUM!	NRAS,RRAS2,CDH1
Role of Pattern Recognition Receptors in Recognition of Bacteria and Viruses	1.29	0.0365	#NUM!	C1QC,C3,C5AR1,C1QB,C1QA
Systemic Lupus Erythematosus Signaling	1.28	0.0306	#NUM!	NRAS,HLA-A,RRAS2,KNG1,IGHM,PTPRC,C8A
PDGF Signaling	1.28	0.0417	#NUM!	NRAS,CAV1,RRAS2,TYK2
IL-15 Production	1.2	0.0714	#NUM!	TYK2,PTK7
CNTF Signaling	1.19	0.0476	#NUM!	NRAS,RRAS2,TYK2
Glutamate Receptor Signaling	1.17	0.0469	#NUM!	GNB1,SLC1A4,SLC38A1
D-myo-inositol (1,4,5,6)-Tetrakisphosphate Biosynthesis	1.16	0.0333	#NUM!	ALPL,PPFIA1,ATP1A1,PTPRF,PTPRC
D-myo-inositol (3,4,5,6)-tetrakisphosphate Biosynthesis	1.16	0.0333	#NUM!	ALPL,PPFIA1,ATP1A1,PTPRF,PTPRC
Phagosome Maturation	1.11	0.0323	#NUM!	HLA-A,VAMP3,VTI1B,ATP6V1A,ATP6V0A2
ErbB2-ErbB3 Signaling	1.1	0.0435	#NUM!	NRAS,RRAS2,TYK2
Protein Kinase A Signaling	1.09	0.0243	#NUM!	GNAI1,GNAQ,GNAI2,GNA13,GNB1,GNG12,PTPRA,PTPRF,PTPRC,GNB2
Gαs Signaling	1.06	0.0351	#NUM!	VIPR2,GNB1,GNG12,GNB2
IL-10 Signaling	1.04	0.0411	#NUM!	CD14,LBP,TYK2
3-phosphoinositide Degradation	1.02	0.0303	#NUM!	ALPL,PPFIA1,ATP1A1,PTPRF,PTPRC
Hypoxia Signaling in the Cardiovascular System	1.01	0.04	#NUM!	HSP90AB1,HSP90AA1,P4HB
Toll-like Receptor Signaling	0.999	0.0395	#NUM!	SIGIRR,CD14,LBP
Cdc42 Signaling	0.989	0.0296	#NUM!	BAIAP2,ACTR2,HLA-A,ACTR3,EXOC3
D-myo-inositol-5-phosphate Metabolism	0.989	0.0296	#NUM!	ALPL,PPFIA1,ATP1A1,PTPRF,PTPRC
Osteoarthritis Pathway	0.987	0.0274	#NUM!	CTNNA1,ALPL,FN1,LRP1,ANXA2,RAC1
IL-15 Signaling	0.987	0.039	#NUM!	NRAS,RRAS2,TYK2
GDNF Family Ligand-Receptor Interactions	0.962	0.038	#NUM!	NRAS,RRAS2,RAC1
Wnt/β-catenin Signaling	0.957	0.0289	#NUM!	GNAQ,GNAO1,LRP1,CDH1,ILK
Inhibition of Angiogenesis by TSP1	0.955	0.0513	#NUM!	FYN,THBS1
Airway Pathology in Chronic Obstructive Pulmonary Disease	0.954	0.125	#NUM!	CELA2A
Fc Epsilon RI Signaling	0.954	0.032	#NUM!	NRAS,FYN,RRAS2,RAC1
Natural Killer Cell Signaling	0.936	0.0315	#NUM!	NRAS,FYN,RRAS2,RAC1
iCOS-iCOSL Signaling in T Helper Cells	0.927	0.0312	#NUM!	HLA-A,CD4,PTPRC,RAC1
Neurotrophin/TRK Signaling	0.926	0.0366	#NUM!	NRAS,RRAS2,KLK3
Aldosterone Signaling in Epithelial Cells	0.919	0.0281	#NUM!	DNAJC13,DNAJC25,HSP90AB1,HSP90AA1,SLC12A2
IL-3 Signaling	0.914	0.0361	#NUM!	NRAS,RRAS2,RAC1
Non-Small Cell Lung Cancer Signaling	0.914	0.0361	#NUM!	NRAS,EGFR,RRAS2
Estrogen-Dependent Breast Cancer Signaling	0.914	0.0361	#NUM!	NRAS,EGFR,RRAS2
Glutathione-mediated Detoxification	0.902	0.0476	#NUM!	ANPEP,GGH
Renin-Angiotensin Signaling	0.9	0.0305	#NUM!	GNAQ,NRAS,RRAS2,RAC1
Prolactin Signaling	0.881	0.0349	#NUM!	NRAS,FYN,RRAS2
PEDF Signaling	0.87	0.0345	#NUM!	NRAS,RRAS2,RAC1
HIPPO signaling	0.86	0.0341	#NUM!	DLG1,TJP2,DLG3
Th1 Pathway	0.858	0.0294	#NUM!	HLA-A,CD4,ITGB2,TYK2
Regulation of the Epithelial-Mesenchymal Transition Pathway	0.841	0.0265	#NUM!	NRAS,EGFR,RRAS2,CDH1,TYK2
Apoptosis Signaling	0.839	0.0333	#NUM!	NRAS,RRAS2,SPTAN1
nNOS Signaling in Skeletal Muscle Cells	0.838	0.0435	#NUM!	SNTB1,DMD
IL-7 Signaling Pathway	0.809	0.0323	#NUM!	FYN,IGHM,SLC2A1
VEGF Family Ligand-Receptor Interactions	0.799	0.0319	#NUM!	NRAS,RRAS2,NRP1
Acute Myeloid Leukemia Signaling	0.78	0.0312	#NUM!	NRAS,RRAS2,JUP
ErbB Signaling	0.762	0.0306	#NUM!	NRAS,EGFR,RRAS2
Corticotropin Releasing Hormone Signaling	0.758	0.0268	#NUM!	GNAI1,GNAQ,GNAI2,GNAO1
Th2 Pathway	0.751	0.0267	#NUM!	HLA-A,CD4,ITGB2,TYK2
ERK/MAPK Signaling	0.746	0.0245	#NUM!	NRAS,FYN,TLN1,RRAS2,RAC1
mTOR Signaling	0.728	0.0242	#NUM!	NRAS,RRAS2,RHOC,RHOQ,RAC1
Sumoylation Pathway	0.727	0.0294	#NUM!	RHOC,RHOQ,CDH1
PAK Signaling	0.718	0.0291	#NUM!	NRAS,RRAS2,RAC1
Unfolded protein response	0.717	0.0364	#NUM!	PDIA6,P4HB
TR/RXR Activation	0.702	0.0286	#NUM!	COL6A3,FGA,SLC2A1
Protein Ubiquitination Pathway	0.694	0.0223	#NUM!	USP9X,HLA-A,DNAJC13,DNAJC25,HSP90AB1,HSP90AA1
Mouse Embryonic Stem Cell Pluripotency	0.694	0.0283	#NUM!	NRAS,RRAS2,TYK2
Calcium Signaling	0.689	0.0234	#NUM!	MYH14,ATP2B4,RAP2B,ATP2B1,RAP2A
UVA-Induced MAPK Signaling	0.686	0.028	#NUM!	NRAS,EGFR,RRAS2
Ephrin A Signaling	0.639	0.0323	#NUM!	FYN,RAC1
Glucocorticoid Receptor Signaling	0.616	0.0203	#NUM!	NRAS,RRAS2,HSP90AB1,HSP90AA1,RAC1,FGG,ANXA1
HGF Signaling	0.605	0.0254	#NUM!	NRAS,RRAS2,RAC1
Mitotic Roles of Polo-Like Kinase	0.6	0.0303	#NUM!	HSP90AB1,HSP90AA1
IL-2 Signaling	0.6	0.0303	#NUM!	NRAS,RRAS2
Role of NANOG in Mammalian Embryonic Stem Cell Pluripotency	0.578	0.0246	#NUM!	NRAS,RRAS2,TYK2
Glioma Signaling	0.578	0.0246	#NUM!	NRAS,EGFR,RRAS2
Pancreatic Adenocarcinoma Signaling	0.578	0.0246	#NUM!	EGFR,TYK2,RAC1
Thrombopoietin Signaling	0.573	0.029	#NUM!	NRAS,RRAS2
Calcium-induced T Lymphocyte Apoptosis	0.564	0.0286	#NUM!	HLA-A,CD4
Myc Mediated Apoptosis Signaling	0.564	0.0286	#NUM!	NRAS,RRAS2
NF-κB Signaling	0.564	0.0221	#NUM!	SIGIRR,NRAS,EGFR,RRAS2
Urate Biosynthesis/Inosine 5'-phosphate Degradation	0.558	0.0455	#NUM!	NT5E
Guanosine Nucleotides Degradation III	0.558	0.0455	#NUM!	NT5E
Role of JAK1 and JAK3 in γc Cytokine Signaling	0.556	0.0282	#NUM!	NRAS,RRAS2
NGF Signaling	0.547	0.0236	#NUM!	NRAS,RRAS2,RAC1
Vitamin-C Transport	0.542	0.0435	#NUM!	SLC2A1
Th1 and Th2 Activation Pathway	0.539	0.0215	#NUM!	HLA-A,CD4,ITGB2,TYK2
ErbB4 Signaling	0.531	0.027	#NUM!	NRAS,RRAS2
GM-CSF Signaling	0.531	0.027	#NUM!	NRAS,RRAS2
IL-22 Signaling	0.526	0.0417	#NUM!	TYK2
Role of JAK1, JAK2 and TYK2 in Interferon Signaling	0.526	0.0417	#NUM!	TYK2
Leukotriene Biosynthesis	0.526	0.0417	#NUM!	DPEP1
Role of MAPK Signaling in the Pathogenesis of Influenza	0.523	0.0267	#NUM!	NRAS,RRAS2
Maturity Onset Diabetes of Young (MODY) Signaling	0.511	0.04	#NUM!	SLC2A2
IL-17A Signaling in Gastric Cells	0.511	0.04	#NUM!	EGFR
Role of JAK family kinases in IL-6-type Cytokine Signaling	0.511	0.04	#NUM!	TYK2
BMP signaling pathway	0.508	0.026	#NUM!	NRAS,RRAS2
NRF2-mediated Oxidative Stress Response	0.506	0.0207	#NUM!	NRAS,DNAJC13,RRAS2,ABCC1
Lipid Antigen Presentation by CD1	0.497	0.0385	#NUM!	ARF6
Angiopoietin Signaling	0.486	0.025	#NUM!	NRAS,RRAS2
γ-glutamyl Cycle	0.484	0.037	#NUM!	ANPEP
Adenosine Nucleotides Degradation II	0.484	0.037	#NUM!	NT5E
Role of PI3K/AKT Signaling in the Pathogenesis of Influenza	0.479	0.0247	#NUM!	GNAI1,GNAI2
FcγRIIB Signaling in B Lymphocytes	0.465	0.0241	#NUM!	NRAS,RRAS2
Erythropoietin Signaling	0.458	0.0238	#NUM!	NRAS,RRAS2
IL-17 Signaling	0.452	0.0235	#NUM!	NRAS,RRAS2
FLT3 Signaling in Hematopoietic Progenitor Cells	0.445	0.0233	#NUM!	NRAS,RRAS2
Ovarian Cancer Signaling	0.444	0.0205	#NUM!	NRAS,EGFR,RRAS2
TGF-β Signaling	0.439	0.023	#NUM!	NRAS,RRAS2
Cardiac β-adrenergic Signaling	0.434	0.0203	#NUM!	GNB1,GNG12,GNB2
Cytotoxic T Lymphocyte-mediated Apoptosis of Target Cells	0.425	0.0312	#NUM!	HLA-A
Crosstalk between Dendritic Cells and Natural Killer Cells	0.421	0.0222	#NUM!	HLA-A,TLN1
OX40 Signaling Pathway	0.415	0.022	#NUM!	HLA-A,CD4
Role of JAK2 in Hormone-like Cytokine Signaling	0.404	0.0294	#NUM!	TYK2
NAD Salvage Pathway II	0.395	0.0286	#NUM!	NT5E
Circadian Rhythm Signaling	0.385	0.0278	#NUM!	VIPR2
Purine Nucleotides Degradation II (Aerobic)	0.385	0.0278	#NUM!	NT5E
Interferon Signaling	0.385	0.0278	#NUM!	TYK2
Ceramide Signaling	0.381	0.0206	#NUM!	NRAS,RRAS2
MIF-mediated Glucocorticoid Regulation	0.376	0.027	#NUM!	CD14
D-myo-inositol (1,4,5)-Trisphosphate Biosynthesis	0.376	0.027	#NUM!	PI4K2B
Antigen Presentation Pathway	0.368	0.0263	#NUM!	HLA-A
Notch Signaling	0.368	0.0263	#NUM!	NUMB
Melanocyte Development and Pigmentation Signaling	0.366	0.02	#NUM!	NRAS,RRAS2
cAMP-mediated signaling	0.359	0.0173	#NUM!	GNAI1,GNAI2,VIPR2,GNAO1
Inhibition of Matrix Metalloproteases	0.351	0.025	#NUM!	LRP1
CDK5 Signaling	0.351	0.0194	#NUM!	NRAS,RRAS2
Chronic Myeloid Leukemia Signaling	0.337	0.0189	#NUM!	NRAS,RRAS2
Role of Osteoblasts, Osteoclasts and Chondrocytes in Rheumatoid Arthritis	0.334	0.0167	#NUM!	ALPL,GSN,LRP1,COL1A1
Role of p14/p19ARF in Tumor Suppression	0.328	0.0233	#NUM!	RAC1
IGF-1 Signaling	0.328	0.0185	#NUM!	NRAS,RRAS2
VEGF Signaling	0.324	0.0183	#NUM!	NRAS,RRAS2
Dopamine-DARPP32 Feedback in cAMP Signaling	0.315	0.0169	#NUM!	GNAI1,GNAQ,GNAI2
MIF Regulation of Innate Immunity	0.308	0.0217	#NUM!	CD14
Antioxidant Action of Vitamin C	0.303	0.0175	#NUM!	SLC2A2,SLC2A1
Autoimmune Thyroid Disease Signaling	0.289	0.0204	#NUM!	HLA-A
Graft-versus-Host Disease Signaling	0.289	0.0204	#NUM!	HLA-A
Amyotrophic Lateral Sclerosis Signaling	0.279	0.0167	#NUM!	SSR4,RAC1
Amyloid Processing	0.271	0.0192	#NUM!	APP
Dendritic Cell Maturation	0.267	0.0155	#NUM!	HLA-A,COL1A2,COL1A1
Estrogen Receptor Signaling	0.251	0.0156	#NUM!	NRAS,RRAS2
Pyrimidine Ribonucleotides Interconversion	0.25	0.0179	#NUM!	ANXA1
Docosahexaenoic Acid (DHA) Signaling	0.241	0.0172	#NUM!	APP
Triacylglycerol Biosynthesis	0.241	0.0172	#NUM!	PLPP3
14-3-3-mediated Signaling	0.236	0.015	#NUM!	NRAS,RRAS2
Nur77 Signaling in T Lymphocytes	0.231	0.0167	#NUM!	HLA-A
PCP pathway	0.227	0.0164	#NUM!	RAC1
Phototransduction Pathway	0.227	0.0164	#NUM!	GNB1
UVB-Induced MAPK Signaling	0.206	0.0152	#NUM!	EGFR
