## Supplemental Table 11 for "The heparin-binding proteome in normal pancreas and murine experimental acute pancreatitis"

### Sheet: Sheet0
© 2000-2018 QIAGEN. All rights reserved.
ID	Symbol	Entrez Gene Name	Location	DGF comment
Q8BWT1	ACAA2	acetyl-CoA acyltransferase 2	Cytoplasm
P60710	ACTB	actin beta	Cytoplasm
P61161	ACTR2	ARP2 actin related protein 2 homolog	Plasma Membrane	actin cytoskeleton cytoplasmic interactor
Q99JY9	ACTR3	ARP3 actin related protein 3 homolog	Plasma Membrane	another cytoplamsic actincytoskeleton interactor
P29699	AHSG	alpha 2-HS glycoprotein	Extracellular Space
P07724	ALB	albumin	Extracellular Space	Need to comment on the fact we still have some carry over, but not sufficient to mask other proteins
Q07456	AMBP	alpha-1-microglobulin/bikunin precursor	Extracellular Space
P21570	ANG	angiogenin	Extracellular Space
O08538	ANGPT1	angiopoietin 1	Extracellular Space	worthy of comment as signalling molecules
Q9R182	ANGPTL3	angiopoietin like 3	Extracellular Space
Q8R0Z6	ANGPTL6	angiopoietin like 6	Extracellular Space
Q00623	APOA1	apolipoprotein A1	Extracellular Space
E9Q414	APOB	apolipoprotein B	Extracellular Space
P08226	APOE	apolipoprotein E	Extracellular Space
Q01339	APOH	apolipoprotein H	Extracellular Space
Q9Z1R3	APOM	apolipoprotein M	Plasma Membrane
Q9R0Q6	ARPC1A	actin related protein 2/3 complex subunit 1A	Extracellular Space	another cytoplamsic actincytoskeleton interactor
Q9WV32	ARPC1B	actin related protein 2/3 complex subunit 1B	Cytoplasm
Q9JM76	ARPC3	actin related protein 2/3 complex subunit 3	Cytoplasm
P59999	ARPC4	actin related protein 2/3 complex subunit 4	Cytoplasm
P98086	C1QA	complement C1q A chain	Extracellular Space
P14106	C1QB	complement C1q B chain	Extracellular Space
Q02105	C1QC	complement C1q C chain	Extracellular Space
Q8CG16	C1R	complement C1r	Extracellular Space
Q8CG14	C1S	complement C1s	Extracellular Space
P21180	C2	complement C2	Extracellular Space
P01027	C3	complement C3	Extracellular Space
P01029	C4A/C4B	complement C4B (Chido blood group)	Extracellular Space
P08607	C4bp	complement component 4 binding protein	Extracellular Space
P06684	C5	complement C5	Extracellular Space
Q8K182	C8A	complement C8 alpha chain	Extracellular Space
Q8BH35	C8B	complement C8 beta chain	Extracellular Space
Q8VCG4	C8G	complement C8 gamma chain	Extracellular Space
P06683	C9	complement C9	Extracellular Space
P51437	CAMP	cathelicidin antimicrobial peptide	Cytoplasm	UNIPROT says extracellular
P40124	CAP1	cyclase associated actin cytoskeleton regulatory protein 1	Plasma Membrane	another cytoplamsic actincytoskeleton interactor
P80314	CCT2	chaperonin containing TCP1 subunit 2	Cytoplasm
P80315	CCT4	chaperonin containing TCP1 subunit 4	Cytoplasm
P80316	CCT5	chaperonin containing TCP1 subunit 5	Cytoplasm
P09803	CDH1	cadherin 1	Plasma Membrane	this is usually a transmembrane protein, but has a metalloprotease cleavage site on extracellualr side; also binds actin cytoskeleton. Worth checkin peptides to ee if any intracelluluar ones. Is this a reported HBP? I know Laurence had unpublished data…
P04186	CFB	complement factor B	Extracellular Space
P06909	CFH	complement factor H	Extracellular Space
Q61129	CFI	complement factor I	Extracellular Space
P43025	CLEC3B	C-type lectin domain family 3 member B	Extracellular Space
Q06890	CLU	clusterin	Cytoplasm	extracellular too; protects cells against apoptosis and against cytolysis by complement.
Q60847	COL12A1	collagen type XII alpha 1 chain	Extracellular Space
P39061	COL18A1	collagen type XVIII alpha 1 chain	Extracellular Space
Q3SXB8	COLEC11	collectin subfamily member 11	Extracellular Space
Q9WUM4	CORO1C	coronin 1C	Cytoplasm	another cytoplamsic actincytoskeleton interactor
Q61147	CP	ceruloplasmin	Extracellular Space
Q9JJN5	CPN1	carboxypeptidase N subunit 1	Extracellular Space
Q9DBB9	CPN2	carboxypeptidase N subunit 2	Extracellular Space
Q61508	ECM1	extracellular matrix protein 1	Extracellular Space
P10126	EEF1A1	eukaryotic translation elongation factor 1 alpha 1	Cytoplasm
P58252	EEF2	eukaryotic translation elongation factor 2	Cytoplasm
Q8BGD9	EIF4B	eukaryotic translation initiation factor 4B	Cytoplasm
P59325	EIF5	eukaryotic translation initiation factor 5	Cytoplasm
P26040	EZR	ezrin	Plasma Membrane	Another cytoplamsic actincytoskeleton interactor
O88947	F10	coagulation factor X	Extracellular Space
Q91Y47	F11	coagulation factor XI	Extracellular Space
Q80YC5	F12	coagulation factor XII	Extracellular Space
Q8BH61	F13A1	coagulation factor XIII A chain	Extracellular Space
P19221	F2	coagulation factor II, thrombin	Extracellular Space
O88783	F5	coagulation factor V	Extracellular Space
O70165	Fcna	ficolin A	Extracellular Space
E9PV24	FGA	fibrinogen alpha chain	Extracellular Space
Q8K0E8	FGB	fibrinogen beta chain	Extracellular Space
Q8VCM7	FGG	fibrinogen gamma chain	Extracellular Space
P11276	FN1	fibronectin 1	Extracellular Space
P63158	Gm21596/Hmgb1	high mobility group box 1	Nucleus	Interesting
O70362	GPLD1	glycosylphosphatidylinositol specific phospholipase D1	Cytoplasm
P13020	GSN	gelsolin	Extracellular Space	thoughalso cytoplasmic actin interactor
Q8K0D2	HABP2	hyaluronan binding protein 2	Extracellular Space
P02088	Hbb-b1	hemoglobin, beta adult major chain	Extracellular Space
Q9R098	HGFAC	HGF activator	Extracellular Space
P15864	HIST1H1C	histone cluster 1 H1 family member c	Nucleus	Interesting
Q6YGZ1	HPSE	heparanase	Plasma Membrane	Extracellular - its absence in AP is noteworthy
Q9ESB3	Hrg	histidine-rich glycoprotein	Cytoplasm	extracellular since secreted
Q9JKR6	HYOU1	hypoxia up-regulated 1	Cytoplasm	ER, stress response & chaperone. Since we have few ER protiens, this may also be secreted (or leak!)
P05017	IGF1	insulin like growth factor 1	Extracellular Space
P47877	IGFBP2	insulin like growth factor binding protein 2	Extracellular Space
P47878	IGFBP3	insulin like growth factor binding protein 3	Extracellular Space
P47879	IGFBP4	insulin like growth factor binding protein 4	Extracellular Space
Q07079	IGFBP5	insulin like growth factor binding protein 5	Extracellular Space
P47880	IGFBP6	insulin like growth factor binding protein 6	Extracellular Space
Q61581	IGFBP7	insulin like growth factor binding protein 7	Extracellular Space
P01867	Ighg2b	immunoglobulin heavy constant gamma 2B	Extracellular Space
P01872	IGHM	immunoglobulin heavy constant mu	Plasma Membrane
Q61702	ITIH1	inter-alpha-trypsin inhibitor heavy chain 1	Extracellular Space
Q61703	ITIH2	inter-alpha-trypsin inhibitor heavy chain 2	Extracellular Space
Q61704	ITIH3	inter-alpha-trypsin inhibitor heavy chain 3	Extracellular Space
A6X935	ITIH4	inter-alpha-trypsin inhibitor heavy chain family member 4	Extracellular Space
Q6WVG3	KCTD12	potassium channel tetramerization domain containing 12	Plasma Membrane	Cytoplasmic as far as Icansee, but also considered to be brain specific….
P26262	KLKB1	kallikrein B1	Extracellular Space
O08677	KNG1	kininogen 1	Extracellular Space
Q61805	LBP	lipopolysaccharide binding protein	Plasma Membrane
O88803	LECT2	leukocyte cell derived chemotaxin 2	Extracellular Space
P27656	LIPC	lipase C, hepatic type	Extracellular Space
Q8CG19	LTBP1	latent transforming growth factor beta binding protein 1	Extracellular Space
P08071	LTF	lactotransferrin	Extracellular Space
P17897	LYZ	lysozyme	Extracellular Space
P98064	Masp1	mannan-binding lectin serine peptidase 1	Extracellular Space
P39039	Mbl1	mannose-binding lectin (protein A) 1	Cytoplasm	Extracellular
P41317	MBL2	mannose binding lectin 2	Extracellular Space
B2RPV6	MMRN1	multimerin 1	Extracellular Space
P11247	MPO	myeloperoxidase	Cytoplasm	lysosomal, I need to check if EC;
P26041	MSN	moesin	Plasma Membrane	another cytoplamsic actincytoskeleton interactor
P26928	MST1	macrophage stimulating 1	Extracellular Space
P28665	Mug1/Mug2	murinoglobulin 1	Extracellular Space
Q8VDD5	MYH9	myosin heavy chain 9	Cytoplasm	more actin interactors
Q60605	MYL6	myosin light chain 6	Cytoplasm	more actin interactors
P09405	NCL	nucleolin	Nucleus	Also extracellular and interesitngly can associate with actin cytoskeleton, presumably via a transmembrane protien (haven't readthe papers properly)
O08692	Ngp	neutrophilic granule protein	Extracellular Space
P97333	NRP1	neuropilin 1	Plasma Membrane
Q8QZR4	OAF	out at first homolog	Cytoplasm	Extracellular
Q8BK62	OLFML3	olfactomedin like 3	Extracellular Space
P50580	PA2G4	proliferation-associated 2G4	Nucleus
P63005	PAFAH1B1	platelet activating factor acetylhydrolase 1b regulatory subunit 1	Cytoplasm
Q61398	PCOLCE	procollagen C-endopeptidase enhancer	Extracellular Space
P31240	PDGFB	platelet derived growth factor subunit B	Extracellular Space
P27773	PDIA3	protein disulfide isomerase family A member 3	Cytoplasm
Q9Z126	PF4	platelet factor 4	Extracellular Space
P47857	PFKM	phosphofructokinase, muscle	Cytoplasm	interesting only one enzyme from glycolysis has turned up and none from gluconeogenesis, may be worth commenting on
Q9DCD0	PGD	phosphogluconate dehydrogenase	Cytoplasm	pentose phosphate pathway second enzyme from cnetral carbohydrate metabolism -
Q8VI78	PLA1A	phospholipase A1 member A	Extracellular Space
Q9JHK5	PLEK	pleckstrin	Cytoplasm	At the very least actin-associated,
P20918	PLG	plasminogen	Extracellular Space
P55065	PLTP	phospholipid transfer protein	Extracellular Space
Q9DC11	PLXDC2	plexin domain containing 2	Extracellular Space
Q62009	POSTN	periostin	Extracellular Space
A2A935	PRDM16	PR/SET domain 16	Nucleus
Q9JM99	Prg4	proteoglycan 4 (megakaryocyte stimulating factor, articular superficial zone protein)	Extracellular Space
Q64487	Ptprd	protein tyrosine phosphatase, receptor type, D	Plasma Membrane
A2A8L5	PTPRF	protein tyrosine phosphatase, receptor type F	Plasma Membrane
Q3UQ28	PXDN	peroxidasin	Extracellular Space
Q61838	Pzp	PZP, alpha-2-macroglobulin like	Extracellular Space
P62827	RAN	RAN, member RAS oncogene family	Nucleus
Q9DD06	RARRES2	retinoic acid receptor responder 2	Plasma Membrane	extracellular since secreted
P26043	RDX	radixin	Cytoplasm	another cytoplamsic actincytoskeleton interactor
Q9JJH1	RNASE4	ribonuclease A family member 4	Extracellular Space	one can only think thatthisis a misnomer, as it is secreted?
Q9CXW4	RPL11	ribosomal protein L11	Cytoplasm
P62751	Rpl23a	ribosomal protein L23A	Nucleus
P62242	RPS8	ribosomal protein S8	Cytoplasm
P70274	SELENOP	selenoprotein P	Extracellular Space
P07759	SERPINA3	serpin family A member 3	Extracellular Space
Q91WP6	SERPINA3	serpin family A member 3	Extracellular Space
P32261	SERPINC1	serpin family C member 1	Extracellular Space
P97298	SERPINF1	serpin family F member 1	Extracellular Space
Q61247	SERPINF2	serpin family F member 2	Extracellular Space
P97430	SLPI	secretory leukocyte peptidase inhibitor	Cytoplasm	secreted so EC
O09164	SOD3	superoxide dismutase 3	Extracellular Space
Q8VCC9	SPON1	spondin 1	Extracellular Space
Q9D0R2	TARS	threonyl-tRNA synthetase	Nucleus
O88968	TCN2	transcobalamin 2	Extracellular Space
P11983	TCP1	t-complex 1	Cytoplasm	oneofits chaperone functions is actin-associated
Q921I1	TF	transferrin	Extracellular Space
P21981	TGM2	transglutaminase 2	Cytoplasm	and EC!
P35441	THBS1	thrombospondin 1	Extracellular Space
P39876	TIMP3	TIMP metallopeptidase inhibitor 3	Extracellular Space
Q64514	TPP2	tripeptidyl peptidase 2	Cytoplasm	UNIPROT says nuclear
P29788	VTN	vitronectin	Extracellular Space
