## Supplemental Table 12 for "The heparin-binding proteome in normal pancreas and murine experimental acute pancreatitis"

### Sheet: Sheet0
© 2000-2018 QIAGEN. All rights reserved.
ID	Symbol	Entrez Gene Name	Location
Q8BWT1	ACAA2	acetyl-CoA acyltransferase 2	Cytoplasm
P60710	ACTB	actin beta	Cytoplasm
P61161	ACTR2	ARP2 actin related protein 2 homolog	Plasma Membrane
Q99JY9	ACTR3	ARP3 actin related protein 3 homolog	Plasma Membrane
P29699	AHSG	alpha 2-HS glycoprotein	Extracellular Space
P07724	ALB	albumin	Extracellular Space
Q07456	AMBP	alpha-1-microglobulin/bikunin precursor	Extracellular Space
P21570	ANG	angiogenin	Extracellular Space
O08538	ANGPT1	angiopoietin 1	Extracellular Space
Q8R0Z6	ANGPTL6	angiopoietin like 6	Extracellular Space
P06728	APOA4	apolipoprotein A4	Extracellular Space
E9Q414	APOB	apolipoprotein B	Extracellular Space
P33622	Apoc3	apolipoprotein C-III	Extracellular Space
Q61268	APOC4	apolipoprotein C4	Extracellular Space
P08226	APOE	apolipoprotein E	Extracellular Space
Q01339	APOH	apolipoprotein H	Extracellular Space
Q9Z1R3	APOM	apolipoprotein M	Plasma Membrane
Q9WV32	ARPC1B	actin related protein 2/3 complex subunit 1B	Cytoplasm
Q9CVB6	ARPC2	actin related protein 2/3 complex subunit 2	Cytoplasm
Q9JM76	ARPC3	actin related protein 2/3 complex subunit 3	Cytoplasm
P59999	ARPC4	actin related protein 2/3 complex subunit 4	Cytoplasm
P98086	C1QA	complement C1q A chain	Extracellular Space
P14106	C1QB	complement C1q B chain	Extracellular Space
Q02105	C1QC	complement C1q C chain	Extracellular Space
Q8CG16	C1R	complement C1r	Extracellular Space
Q8CG14	C1S	complement C1s	Extracellular Space
P21180	C2	complement C2	Extracellular Space
P01027	C3	complement C3	Extracellular Space
P01029	C4A/C4B	complement C4B (Chido blood group)	Extracellular Space
P08607	C4bp	complement component 4 binding protein	Extracellular Space
Q8K182	C8A	complement C8 alpha chain	Extracellular Space
Q8BH35	C8B	complement C8 beta chain	Extracellular Space
Q8VCG4	C8G	complement C8 gamma chain	Extracellular Space
P06683	C9	complement C9	Extracellular Space
P51437	CAMP	cathelicidin antimicrobial peptide	Cytoplasm
P40124	CAP1	cyclase associated actin cytoskeleton regulatory protein 1	Plasma Membrane
P80316	CCT5	chaperonin containing TCP1 subunit 5	Cytoplasm
P09803	CDH1	cadherin 1	Plasma Membrane
P04186	CFB	complement factor B	Extracellular Space
P06909	CFH	complement factor H	Extracellular Space
P43025	CLEC3B	C-type lectin domain family 3 member B	Extracellular Space
Q06890	CLU	clusterin	Cytoplasm
Q8CF98	COLEC10	collectin subfamily member 10	Cytoplasm
Q3SXB8	COLEC11	collectin subfamily member 11	Extracellular Space
Q9WUM4	CORO1C	coronin 1C	Cytoplasm
Q61147	CP	ceruloplasmin	Extracellular Space
Q9JHH6	CPB2	carboxypeptidase B2	Extracellular Space
Q9JJN5	CPN1	carboxypeptidase N subunit 1	Extracellular Space
Q9DBB9	CPN2	carboxypeptidase N subunit 2	Extracellular Space
Q61508	ECM1	extracellular matrix protein 1	Extracellular Space
P10126	EEF1A1	eukaryotic translation elongation factor 1 alpha 1	Cytoplasm
P62631	EEF1A2	eukaryotic translation elongation factor 1 alpha 2	Cytoplasm
O88947	F10	coagulation factor X	Extracellular Space
Q91Y47	F11	coagulation factor XI	Extracellular Space
Q80YC5	F12	coagulation factor XII	Extracellular Space
Q8BH61	F13A1	coagulation factor XIII A chain	Extracellular Space
P19221	F2	coagulation factor II, thrombin	Extracellular Space
O88783	F5	coagulation factor V	Extracellular Space
Q8K1B8	FERMT3	fermitin family member 3	Cytoplasm
E9PV24	FGA	fibrinogen alpha chain	Extracellular Space
Q8K0E8	FGB	fibrinogen beta chain	Extracellular Space
Q8VCM7	FGG	fibrinogen gamma chain	Extracellular Space
P11276	FN1	fibronectin 1	Extracellular Space
P63158	Gm21596/Hmgb1	high mobility group box 1	Nucleus
O70362	GPLD1	glycosylphosphatidylinositol specific phospholipase D1	Cytoplasm
P13020	GSN	gelsolin	Extracellular Space
P0C0S6	H2AFZ	H2A histone family member Z	Nucleus
Q8K0D2	HABP2	hyaluronan binding protein 2	Extracellular Space
Q8CGP6	HIST1H2AH	histone cluster 1 H2A family member h	Nucleus
Q61646	HP	haptoglobin	Extracellular Space
Q91X72	HPX	hemopexin	Extracellular Space
Q9ESB3	Hrg	histidine-rich glycoprotein	Cytoplasm
P20029	HSPA5	heat shock protein family A (Hsp70) member 5	Cytoplasm
Q9JKR6	HYOU1	hypoxia up-regulated 1	Cytoplasm
P05017	IGF1	insulin like growth factor 1	Extracellular Space
P47877	IGFBP2	insulin like growth factor binding protein 2	Extracellular Space
P47878	IGFBP3	insulin like growth factor binding protein 3	Extracellular Space
P47879	IGFBP4	insulin like growth factor binding protein 4	Extracellular Space
Q07079	IGFBP5	insulin like growth factor binding protein 5	Extracellular Space
P47880	IGFBP6	insulin like growth factor binding protein 6	Extracellular Space
Q61581	IGFBP7	insulin like growth factor binding protein 7	Extracellular Space
P01867	Ighg2b	immunoglobulin heavy constant gamma 2B	Extracellular Space
P01872	IGHM	immunoglobulin heavy constant mu	Plasma Membrane
Q61702	ITIH1	inter-alpha-trypsin inhibitor heavy chain 1	Extracellular Space
Q61703	ITIH2	inter-alpha-trypsin inhibitor heavy chain 2	Extracellular Space
Q61704	ITIH3	inter-alpha-trypsin inhibitor heavy chain 3	Extracellular Space
A6X935	ITIH4	inter-alpha-trypsin inhibitor heavy chain family member 4	Extracellular Space
Q6WVG3	KCTD12	potassium channel tetramerization domain containing 12	Plasma Membrane
P26262	KLKB1	kallikrein B1	Extracellular Space
O08677	KNG1	kininogen 1	Extracellular Space
Q61805	LBP	lipopolysaccharide binding protein	Plasma Membrane
P27656	LIPC	lipase C, hepatic type	Extracellular Space
Q8CG19	LTBP1	latent transforming growth factor beta binding protein 1	Extracellular Space
P08071	LTF	lactotransferrin	Extracellular Space
P17897	LYZ	lysozyme	Extracellular Space
P98064	Masp1	mannan-binding lectin serine peptidase 1	Extracellular Space
P41317	MBL2	mannose binding lectin 2	Extracellular Space
B2RPV6	MMRN1	multimerin 1	Extracellular Space
P11247	MPO	myeloperoxidase	Cytoplasm
P26041	MSN	moesin	Plasma Membrane
P26928	MST1	macrophage stimulating 1	Extracellular Space
P28665	Mug1/Mug2	murinoglobulin 1	Extracellular Space
Q8VDD5	MYH9	myosin heavy chain 9	Cytoplasm
Q60605	MYL6	myosin light chain 6	Cytoplasm
Q8BP47	NARS	asparaginyl-tRNA synthetase	Cytoplasm
P09405	NCL	nucleolin	Nucleus
O08692	Ngp	neutrophilic granule protein	Extracellular Space
P97333	NRP1	neuropilin 1	Plasma Membrane
Q8QZR4	OAF	out at first homolog	Cytoplasm
Q8BK62	OLFML3	olfactomedin like 3	Extracellular Space
P50580	PA2G4	proliferation-associated 2G4	Nucleus
P63005	PAFAH1B1	platelet activating factor acetylhydrolase 1b regulatory subunit 1	Cytoplasm
Q61398	PCOLCE	procollagen C-endopeptidase enhancer	Extracellular Space
P31240	PDGFB	platelet derived growth factor subunit B	Extracellular Space
P27773	PDIA3	protein disulfide isomerase family A member 3	Cytoplasm
Q9Z126	PF4	platelet factor 4	Extracellular Space
P47857	PFKM	phosphofructokinase, muscle	Cytoplasm
Q8VI78	PLA1A	phospholipase A1 member A	Extracellular Space
Q9JHK5	PLEK	pleckstrin	Cytoplasm
P20918	PLG	plasminogen	Extracellular Space
Q62009	POSTN	periostin	Extracellular Space
P24369	PPIB	peptidylprolyl isomerase B	Cytoplasm
Q9JM99	Prg4	proteoglycan 4 (megakaryocyte stimulating factor, articular superficial zone protein)	Extracellular Space
Q64487	Ptprd	protein tyrosine phosphatase, receptor type, D	Plasma Membrane
A2A8L5	PTPRF	protein tyrosine phosphatase, receptor type F	Plasma Membrane
Q61838	Pzp	PZP, alpha-2-macroglobulin like	Extracellular Space
P62827	RAN	RAN, member RAS oncogene family	Nucleus
Q9DD06	RARRES2	retinoic acid receptor responder 2	Plasma Membrane
P26043	RDX	radixin	Cytoplasm
Q9JJH1	RNASE4	ribonuclease A family member 4	Extracellular Space
P05367	SAA1	serum amyloid A1	Extracellular Space
P70274	SELENOP	selenoprotein P	Extracellular Space
Q00896	SERPINA1	serpin family A member 1	Extracellular Space
P07759	SERPINA3	serpin family A member 3	Extracellular Space
Q91WP6	SERPINA3	serpin family A member 3	Extracellular Space
P32261	SERPINC1	serpin family C member 1	Extracellular Space
Q61247	SERPINF2	serpin family F member 2	Extracellular Space
P97430	SLPI	secretory leukocyte peptidase inhibitor	Cytoplasm
Q78PY7	SND1	staphylococcal nuclease and tudor domain containing 1	Nucleus
O09164	SOD3	superoxide dismutase 3	Extracellular Space
Q8VCC9	SPON1	spondin 1	Extracellular Space
P18419	Svs4	seminal vesicle secretory protein 4	Extracellular Space
O88968	TCN2	transcobalamin 2	Extracellular Space
Q921I1	TF	transferrin	Extracellular Space
P35441	THBS1	thrombospondin 1	Extracellular Space
P39876	TIMP3	TIMP metallopeptidase inhibitor 3	Extracellular Space
P26039	TLN1	talin 1	Plasma Membrane
P48787	TNNI3	troponin I3, cardiac type	Cytoplasm
P50752	TNNT2	troponin T2, cardiac type	Cytoplasm
Q64514	TPP2	tripeptidyl peptidase 2	Cytoplasm
P29788	VTN	vitronectin	Extracellular Space
