## Supplemental Table 14 for "The heparin-binding proteome in normal pancreas and murine experimental acute pancreatitis"

### Sheet: Sheet1
© 2000-2018 QIAGEN. All rights reserved.
ID	Symbol	Entrez Gene Name	Expr Fold Change
P60710	ACTB	actin beta	-1.056
P29699	AHSG	alpha 2-HS glycoprotein	-1.134
Q07456	AMBP	alpha-1-microglobulin/bikunin precursor	-1.181
Q8R0Z6	ANGPTL6	angiopoietin like 6	-1.712
P33622	Apoc3	apolipoprotein C-III	-1.447
Q61268	APOC4	apolipoprotein C4	-1.383
Q9Z1R3	APOM	apolipoprotein M	-1.644
P98086	C1QA	complement C1q A chain	-1.184
P14106	C1QB	complement C1q B chain	-1.114
Q02105	C1QC	complement C1q C chain	-1.098
Q8CG16	C1R	complement C1r	-1.276
Q8CG14	C1S	complement C1s	-1.209
P21180	C2	complement C2	-1.274
P01029	C4A/C4B	complement C4B (Chido blood group)	-1.219
Q8K182	C8A	complement C8 alpha chain	-3.386
Q8BH35	C8B	complement C8 beta chain	-1.015
Q8VCG4	C8G	complement C8 gamma chain	-2.574
P06683	C9	complement C9	-1.032
P80316	CCT5	chaperonin containing TCP1 subunit 5	-1.052
P04186	CFB	complement factor B	-10.652
P43025	CLEC3B	C-type lectin domain family 3 member B	-1.101
Q06890	CLU	clusterin	-1.039
Q8CF98	COLEC10	collectin subfamily member 10	-1.201
Q3SXB8	COLEC11	collectin subfamily member 11	-1.312
Q9WUM4	CORO1C	coronin 1C	-1.052
Q9JJN5	CPN1	carboxypeptidase N subunit 1	-1.426
Q9DBB9	CPN2	carboxypeptidase N subunit 2	-2.29
Q61508	ECM1	extracellular matrix protein 1	-1.232
Q91Y47	F11	coagulation factor XI	-1.037
Q80YC5	F12	coagulation factor XII	-1.359
P19221	F2	coagulation factor II, thrombin	-1.276
P63158	Gm21596/Hmgb1	high mobility group box 1	-1.076
O70362	GPLD1	glycosylphosphatidylinositol specific phospholipase D1	-2.172
P13020	GSN	gelsolin	-2.45
Q9ESB3	Hrg	histidine-rich glycoprotein	-1.208
P05017	IGF1	insulin like growth factor 1	-1.754
P47877	IGFBP2	insulin like growth factor binding protein 2	-2.458
P47878	IGFBP3	insulin like growth factor binding protein 3	-1.341
Q07079	IGFBP5	insulin like growth factor binding protein 5	-1.2
P47880	IGFBP6	insulin like growth factor binding protein 6	-1.334
Q61581	IGFBP7	insulin like growth factor binding protein 7	-1.598
P01867	Ighg2b	immunoglobulin heavy constant gamma 2B	-2.258
P01872	IGHM	immunoglobulin heavy constant mu	-1.27
Q61703	ITIH2	inter-alpha-trypsin inhibitor heavy chain 2	-1.011
Q6WVG3	KCTD12	potassium channel tetramerization domain containing 12	-1.06
P26262	KLKB1	kallikrein B1	-1.444
P27656	LIPC	lipase C, hepatic type	-1.81
Q8CG19	LTBP1	latent transforming growth factor beta binding protein 1	-1.89
P08071	LTF	lactotransferrin	-1
P17897	LYZ	lysozyme	-2.064
P98064	Masp1	mannan-binding lectin serine peptidase 1	-1.804
P41317	MBL2	mannose binding lectin 2	-1.272
B2RPV6	MMRN1	multimerin 1	-1.074
P26041	MSN	moesin	-1.446
P26928	MST1	macrophage stimulating 1	-1.48
P28665	Mug1/Mug2	murinoglobulin 1	-1.243
Q8BP47	NARS	asparaginyl-tRNA synthetase	-1.018
P97333	NRP1	neuropilin 1	-1.317
Q8BK62	OLFML3	olfactomedin like 3	-1.59
P50580	PA2G4	proliferation-associated 2G4	-1.221
P63005	PAFAH1B1	platelet activating factor acetylhydrolase 1b regulatory subunit 1	-1.09
Q61398	PCOLCE	procollagen C-endopeptidase enhancer	-1.103
P31240	PDGFB	platelet derived growth factor subunit B	-1.716
P27773	PDIA3	protein disulfide isomerase family A member 3	-1.153
Q9Z126	PF4	platelet factor 4	-1.916
Q62009	POSTN	periostin	-1.837
Q64487	Ptprd	protein tyrosine phosphatase, receptor type, D	-1.548
A2A8L5	PTPRF	protein tyrosine phosphatase, receptor type F	-2.053
Q9DD06	RARRES2	retinoic acid receptor responder 2	-1.412
P26043	RDX	radixin	-1.437
P70274	SELENOP	selenoprotein P	-1.716
P22599	SERPINA1	serpin family A member 1	-1.462
P29621	SERPINA3	serpin family A member 3	-2.436
P32261	SERPINC1	serpin family C member 1	-1.408
Q61247	SERPINF2	serpin family F member 2	-1.337
P97430	SLPI	secretory leukocyte peptidase inhibitor	-1.531
O09164	SOD3	superoxide dismutase 3	-1.371
O88968	TCN2	transcobalamin 2	-1.062
P35441	THBS1	thrombospondin 1	-1.566
P39876	TIMP3	TIMP metallopeptidase inhibitor 3	-1.824
Q64514	TPP2	tripeptidyl peptidase 2	-1.736
