## Supplemental Table 15 for "The heparin-binding proteome in normal pancreas and murine experimental acute pancreatitis"

### Sheet: Sheet0
© 2000-2018 QIAGEN. All rights reserved.
ID	Symbol	Entrez Gene Name
2210010C04Rik	RIKEN cDNA 2210010C04 gene
A1BG	alpha-1-B glycoprotein
A2M	alpha-2-macroglobulin
AAMP	angio associated migratory cell protein
ABCA8	ATP binding cassette subfamily A member 8
ABCB1	ATP binding cassette subfamily B member 1
ABCB11	ATP binding cassette subfamily B member 11
Abcb1b	ATP-binding cassette, sub-family B (MDR/TAP), member 1B
ABCB4	ATP binding cassette subfamily B member 4
ABCC1	ATP binding cassette subfamily C member 1
ABCC10	ATP binding cassette subfamily C member 10
ABCC4	ATP binding cassette subfamily C member 4
ABCC6	ATP binding cassette subfamily C member 6
ABCG2	ATP binding cassette subfamily G member 2 (Junior blood group)
ABCG5	ATP binding cassette subfamily G member 5
ACACB	acetyl-CoA carboxylase beta
ACTR2	ARP2 actin related protein 2 homolog
ACTR3	ARP3 actin related protein 3 homolog
ADAMTS1	ADAM metallopeptidase with thrombospondin type 1 motif 1
ADAMTS3	ADAM metallopeptidase with thrombospondin type 1 motif 3
ADAMTS5	ADAM metallopeptidase with thrombospondin type 1 motif 5
ADAMTS8	ADAM metallopeptidase with thrombospondin type 1 motif 8
ADAMTS9	ADAM metallopeptidase with thrombospondin type 1 motif 9
ADCY6	adenylate cyclase 6
ADCY9	adenylate cyclase 9
ADGRE1	adhesion G protein-coupled receptor E1
ADGRL2	adhesion G protein-coupled receptor L2
ADRA1B	adrenoceptor alpha 1B
AGER	advanced glycosylation end-product specific receptor
AGRP	agouti related neuropeptide
AGT	angiotensinogen
AHSG	alpha 2-HS glycoprotein
AIMP1	aminoacyl tRNA synthetase complex interacting multifunctional protein 1
AIMP2	aminoacyl tRNA synthetase complex interacting multifunctional protein 2
AKR1B1	aldo-keto reductase family 1 member B
ALB	albumin
ALPL	alkaline phosphatase, liver/bone/kidney
AMBP	alpha-1-microglobulin/bikunin precursor
AMY2A	amylase, alpha 2A (pancreatic)
AMY2B	amylase, alpha 2B (pancreatic)
ANG	angiogenin
ANK1	ankyrin 1
ANK3	ankyrin 3
ANO1	anoctamin 1
ANO10	anoctamin 10
ANO6	anoctamin 6
ANOS1	anosmin 1
ANPEP	alanyl aminopeptidase, membrane
ANXA1	annexin A1
ANXA13	annexin A13
ANXA2	annexin A2
ANXA3	annexin A3
ANXA5	annexin A5
ANXA6	annexin A6
ANXA7	annexin A7
AOC1	amine oxidase, copper containing 1
APCS	amyloid P component, serum
APLP1	amyloid beta precursor like protein 1
APLP2	amyloid beta precursor like protein 2
APOA1	apolipoprotein A1
APOA4	apolipoprotein A4
APOA5	apolipoprotein A5
APOB	apolipoprotein B
APOE	apolipoprotein E
APOH	apolipoprotein H
APP	amyloid beta precursor protein
AQP1	aquaporin 1 (Colton blood group)
ARF6	ADP ribosylation factor 6
ARG1	arginase 1
ARHGEF26	Rho guanine nucleotide exchange factor 26
ARL8B	ADP ribosylation factor like GTPase 8B
ARTN	artemin
ARVCF	ARVCF, delta catenin family member
ASIP	agouti signaling protein
ASPN	asporin
ATP11B	ATPase phospholipid transporting 11B (putative)
ATP11C	ATPase phospholipid transporting 11C
ATP13A1	ATPase 13A1
ATP1A1	ATPase Na+/K+ transporting subunit alpha 1
ATP1B1	ATPase Na+/K+ transporting subunit beta 1
ATP1B3	ATPase Na+/K+ transporting subunit beta 3
ATP2B1	ATPase plasma membrane Ca2+ transporting 1
ATP2B4	ATPase plasma membrane Ca2+ transporting 4
ATP5A1	ATP synthase, H+ transporting, mitochondrial F1 complex, alpha subunit 1, cardiac muscle
ATP6V0A2	ATPase H+ transporting V0 subunit a2
ATP6V1A	ATPase H+ transporting V1 subunit A
ATP7A	ATPase copper transporting alpha
ATP7B	ATPase copper transporting beta
ATP8A2	ATPase phospholipid transporting 8A2
ATP8B1	ATPase phospholipid transporting 8B1
ATRN	attractin
AZU1	azurocidin 1
B2M	beta-2-microglobulin
BACE1	beta-secretase 1
BAIAP2	BAI1 associated protein 2
BGN	biglycan
BMP2	bone morphogenetic protein 2
BMP3	bone morphogenetic protein 3
BMP4	bone morphogenetic protein 4
BMP6	bone morphogenetic protein 6
BMP7	bone morphogenetic protein 7
BST1	bone marrow stromal cell antigen 1
Bst2	bone marrow stromal cell antigen 2
BTC	betacellulin
C17orf75	chromosome 17 open reading frame 75
C1QA	complement C1q A chain
C1QB	complement C1q B chain
C1QC	complement C1q C chain
C2	complement C2
C3	complement C3
C3orf58	chromosome 3 open reading frame 58
C4A	complement C4B (Chido blood group)
C4bp	complement component 4 binding protein
C4BPA	complement component 4 binding protein alpha
C5	complement C5
C5AR1	complement C5a receptor 1
C6	complement C6
C6orf15	chromosome 6 open reading frame 15
C7	complement C7
C8A	complement C8 alpha chain
C8B	complement C8 beta chain
C8G	complement C8 gamma chain
C9	complement C9
CA9	carbonic anhydrase 9
CACNA1S	calcium voltage-gated channel subunit alpha1 S
CAPRIN1	cell cycle associated protein 1
CASK	calcium/calmodulin dependent serine protein kinase
CAV1	caveolin 1
CAVIN2	caveolae associated protein 2
CCDC134	coiled-coil domain containing 134
CCDC47	coiled-coil domain containing 47
CCDC80	coiled-coil domain containing 80
CCDC93	coiled-coil domain containing 93
CCKAR	cholecystokinin A receptor
CCL1	C-C motif chemokine ligand 1
CCL11	C-C motif chemokine ligand 11
CCL13	C-C motif chemokine ligand 13
CCL15	C-C motif chemokine ligand 15
CCL17	C-C motif chemokine ligand 17
CCL19	C-C motif chemokine ligand 19
CCL2	C-C motif chemokine ligand 2
CCL21	C-C motif chemokine ligand 21
CCL22	C-C motif chemokine ligand 22
CCL23	C-C motif chemokine ligand 23
CCL24	C-C motif chemokine ligand 24
CCL25	C-C motif chemokine ligand 25
CCL27	C-C motif chemokine ligand 27
CCL28	C-C motif chemokine ligand 28
CCL3	C-C motif chemokine ligand 3
CCL4	C-C motif chemokine ligand 4
CCL5	C-C motif chemokine ligand 5
CCL7	C-C motif chemokine ligand 7
CCL8	C-C motif chemokine ligand 8
CD14	CD14 molecule
CD1D	CD1d molecule
CD247	CD247 molecule
CD36	CD36 molecule
CD4	CD4 molecule
CD47	CD47 molecule
CD5	CD5 molecule
CD8B	CD8b molecule
CDH1	cadherin 1
CDH8	cadherin 8
CEL	carboxyl ester lipase
CELA1	chymotrypsin like elastase family member 1
CELA2A	chymotrypsin like elastase family member 2A
CELA3B	chymotrypsin like elastase family member 3B
CFB	complement factor B
CFD	complement factor D
CFH	complement factor H
CFI	complement factor I
CFP	complement factor properdin
CHMP1A	charged multivesicular body protein 1A
CHRD	chordin
CHRM3	cholinergic receptor muscarinic 3
CLCA1	chloride channel accessory 1
CLCN3	chloride voltage-gated channel 3
CLCN4	chloride voltage-gated channel 4
CLCN5	chloride voltage-gated channel 5
CLCN7	chloride voltage-gated channel 7
CLDN3	claudin 3
CLIC4	chloride intracellular channel 4
CLPS	colipase
CLTB	clathrin light chain B
CLTC	clathrin heavy chain
CLU	clusterin
CMA1	chymase 1
CNNM2	cyclin and CBS domain divalent metal cation transport mediator 2
COBLL1	cordon-bleu WH2 repeat protein like 1
COL11A1	collagen type XI alpha 1 chain
COL11A2	collagen type XI alpha 2 chain
COL12A1	collagen type XII alpha 1 chain
COL13A1	collagen type XIII alpha 1 chain
COL14A1	collagen type XIV alpha 1 chain
COL18A1	collagen type XVIII alpha 1 chain
COL19A1	collagen type XIX alpha 1 chain
COL1A1	collagen type I alpha 1 chain
COL1A2	collagen type I alpha 2 chain
COL23A1	collagen type XXIII alpha 1 chain
COL25A1	collagen type XXV alpha 1 chain
COL2A1	collagen type II alpha 1 chain
COL3A1	collagen type III alpha 1 chain
COL4A1	collagen type IV alpha 1 chain
COL4A2	collagen type IV alpha 2 chain
COL5A1	collagen type V alpha 1 chain
COL5A3	collagen type V alpha 3 chain
COL6A1	collagen type VI alpha 1 chain
COL6A3	collagen type VI alpha 3 chain
COL9A1	collagen type IX alpha 1 chain
COLEC12	collectin subfamily member 12
COLQ	collagen like tail subunit of asymmetric acetylcholinesterase
COMP	cartilage oligomeric matrix protein
COMT	catechol-O-methyltransferase
COMTD1	catechol-O-methyltransferase domain containing 1
CP	ceruloplasmin
CPA1	carboxypeptidase A1
CPB1	carboxypeptidase B1
CPB2	carboxypeptidase B2
CPD	carboxypeptidase D
CPN1	carboxypeptidase N subunit 1
CR1L	complement C3b/C4b receptor 1 like
Crip2	cysteine rich protein 2
CRISPLD2	cysteine rich secretory protein LCCL domain containing 2
CSF2	colony stimulating factor 2
CTGF	connective tissue growth factor
CTNNA1	catenin alpha 1
CTNNAL1	catenin alpha like 1
CTRB2	chymotrypsinogen B2
CTRC	chymotrypsin C
CTRL	chymotrypsin like
CTSB	cathepsin B
CTSG	cathepsin G
CUZD1	CUB and zona pellucida like domains 1
CX3CL1	C-X3-C motif chemokine ligand 1
CXCL1	C-X-C motif chemokine ligand 1
CXCL10	C-X-C motif chemokine ligand 10
CXCL11	C-X-C motif chemokine ligand 11
CXCL12	C-X-C motif chemokine ligand 12
CXCL13	C-X-C motif chemokine ligand 13
CXCL16	C-X-C motif chemokine ligand 16
CXCL2	C-X-C motif chemokine ligand 2
CXCL6	C-X-C motif chemokine ligand 6
CXCL8	C-X-C motif chemokine ligand 8
CYCS	cytochrome c, somatic
CYR61	cysteine rich angiogenic inducer 61
DAB2	DAB2, clathrin adaptor protein
DCC	DCC netrin 1 receptor
DDRGK1	DDRGK domain containing 1
DHRS7	dehydrogenase/reductase 7
DIAPH1	diaphanous related formin 1
DLG1	discs large MAGUK scaffold protein 1
DLG3	discs large MAGUK scaffold protein 3
DMBT1	deleted in malignant brain tumors 1
DMD	dystrophin
DMXL1	Dmx like 1
DNAJC13	DnaJ heat shock protein family (Hsp40) member C13
DNAJC25	DnaJ heat shock protein family (Hsp40) member C25
DNM2	dynamin 2
DOCK7	dedicator of cytokinesis 7
DPEP1	dipeptidase 1
DPP4	dipeptidyl peptidase 4
DSG2	desmoglein 2
DTNA	dystrobrevin alpha
DTNB	dystrobrevin beta
DTNBP1	dystrobrevin binding protein 1
Ear3	eosinophil-associated, ribonuclease A family, member 3
ECE1	endothelin converting enzyme 1
ECM2	extracellular matrix protein 2
EFNA1	ephrin A1
EFNA3	ephrin A3
EFNA5	ephrin A5
EFR3A	EFR3 homolog A
EGFR	epidermal growth factor receptor
EHD4	EH domain containing 4
ELANE	elastase, neutrophil expressed
ELN	elastin
EMC1	ER membrane protein complex subunit 1
ENO1	enolase 1
ENPP1	ectonucleotide pyrophosphatase/phosphodiesterase 1
ENPP3	ectonucleotide pyrophosphatase/phosphodiesterase 3
EPB41	erythrocyte membrane protein band 4.1
EPB41L1	erythrocyte membrane protein band 4.1 like 1
EPB41L2	erythrocyte membrane protein band 4.1 like 2
EPB41L3	erythrocyte membrane protein band 4.1 like 3
EPB41L5	erythrocyte membrane protein band 4.1 like 5
EPCAM	epithelial cell adhesion molecule
EPS15L1	epidermal growth factor receptor pathway substrate 15 like 1
EPS8	epidermal growth factor receptor pathway substrate 8
ERBB2	erb-b2 receptor tyrosine kinase 2
ERLIN1	ER lipid raft associated 1
ERLIN2	ER lipid raft associated 2
EXOC3	exocyst complex component 3
EZR	ezrin
F10	coagulation factor X
F11	coagulation factor XI
F12	coagulation factor XII
F13A1	coagulation factor XIII A chain
F2	coagulation factor II, thrombin
F5	coagulation factor V
F9	coagulation factor IX
FAAH	fatty acid amide hydrolase
FAM114A1	family with sequence similarity 114 member A1
FAM213A	family with sequence similarity 213 member A
FAS	Fas cell surface death receptor
FBLN7	fibulin 7
FBN1	fibrillin 1
FBN2	fibrillin 2
FBXO45	F-box protein 45
FCGRT	Fc fragment of IgG receptor and transporter
Fcna	ficolin A
FETUB	fetuin B
FGA	fibrinogen alpha chain
FGB	fibrinogen beta chain
FGF1	fibroblast growth factor 1
FGF10	fibroblast growth factor 10
FGF12	fibroblast growth factor 12
FGF14	fibroblast growth factor 14
FGF16	fibroblast growth factor 16
FGF17	fibroblast growth factor 17
FGF18	fibroblast growth factor 18
FGF2	fibroblast growth factor 2
FGF20	fibroblast growth factor 20
FGF22	fibroblast growth factor 22
FGF3	fibroblast growth factor 3
FGF4	fibroblast growth factor 4
FGF5	fibroblast growth factor 5
FGF6	fibroblast growth factor 6
FGF7	fibroblast growth factor 7
FGF8	fibroblast growth factor 8
FGF9	fibroblast growth factor 9
FGFBP1	fibroblast growth factor binding protein 1
FGFBP3	fibroblast growth factor binding protein 3
FGFR1	fibroblast growth factor receptor 1
FGFR2	fibroblast growth factor receptor 2
FGFR3	fibroblast growth factor receptor 3
FGFR4	fibroblast growth factor receptor 4
FGG	fibrinogen gamma chain
FHL1	four and a half LIM domains 1
FKBP15	FK506 binding protein 15
FLOT1	flotillin 1
FLOT2	flotillin 2
FLT1	fms related tyrosine kinase 1
FN1	fibronectin 1
FOCAD	focadhesin
FRY	FRY microtubule binding protein
FST	follistatin
FSTL1	follistatin like 1
FURIN	furin, paired basic amino acid cleaving enzyme
FYN	FYN proto-oncogene, Src family tyrosine kinase
GALNT2	polypeptide N-acetylgalactosaminyltransferase 2
GARS	glycyl-tRNA synthetase
GC	GC, vitamin D binding protein
GDNF	glial cell derived neurotrophic factor
GGH	gamma-glutamyl hydrolase
GGT1	gamma-glutamyltransferase 1
GHR	growth hormone receptor
GJB1	gap junction protein beta 1
GLG1	golgi glycoprotein 1
GNA11	G protein subunit alpha 11
GNA13	G protein subunit alpha 13
GNA14	G protein subunit alpha 14
GNAI1	G protein subunit alpha i1
GNAI2	G protein subunit alpha i2
GNAO1	G protein subunit alpha o1
GNAQ	G protein subunit alpha q
GNB1	G protein subunit beta 1
GNB2	G protein subunit beta 2
GNG12	G protein subunit gamma 12
GP2	glycoprotein 2
GPM6A	glycoprotein M6A
GPNMB	glycoprotein nmb
GPR180	G protein-coupled receptor 180
GPR182	G protein-coupled receptor 182
GPR39	G protein-coupled receptor 39
GPRC5C	G protein-coupled receptor class C group 5 member C
GSN	gelsolin
HBEGF	heparin binding EGF like growth factor
HDGF	heparin binding growth factor
HDHD2	haloacid dehalogenase like hydrolase domain containing 2
HFE	hemochromatosis
HGF	hepatocyte growth factor
HID1	HID1 domain containing
HLA-A	major histocompatibility complex, class I, A
HLA-DQB1	major histocompatibility complex, class II, DQ beta 1
HMGB1	high mobility group box 1
HOMER2	homer scaffolding protein 2
HP	haptoglobin
HRG	histidine rich glycoprotein
Hrg	histidine-rich glycoprotein
HSD17B11	hydroxysteroid 17-beta dehydrogenase 11
HSD17B12	hydroxysteroid 17-beta dehydrogenase 12
HSD17B13	hydroxysteroid 17-beta dehydrogenase 13
HSD17B7	hydroxysteroid 17-beta dehydrogenase 7
HSP90AA1	heat shock protein 90 alpha family class A member 1
HSP90AB1	heat shock protein 90 alpha family class B member 1
HSPG2	heparan sulfate proteoglycan 2
IAPP	islet amyloid polypeptide
IFNG	interferon gamma
IGF2R	insulin like growth factor 2 receptor
IGFBP2	insulin like growth factor binding protein 2
IGFBP3	insulin like growth factor binding protein 3
IGFBP4	insulin like growth factor binding protein 4
IGFBP5	insulin like growth factor binding protein 5
IGFBP6	insulin like growth factor binding protein 6
IGHM	immunoglobulin heavy constant mu
IGSF3	immunoglobulin superfamily member 3
IHH	indian hedgehog
IL10	interleukin 10
IL12B	interleukin 12B
IL2	interleukin 2
IL3	interleukin 3
IL4	interleukin 4
IL5	interleukin 5
IL6	interleukin 6
IL7	interleukin 7
ILK	integrin linked kinase
IMPG2	interphotoreceptor matrix proteoglycan 2
INHBA	inhibin beta A subunit
INPP5A	inositol polyphosphate-5-phosphatase A
INSR	insulin receptor
IRGC	immunity related GTPase cinema
ITFG1	integrin alpha FG-GAP repeat containing 1
ITGA1	integrin subunit alpha 1
ITGA5	integrin subunit alpha 5
ITGA6	integrin subunit alpha 6
ITGAM	integrin subunit alpha M
ITGAV	integrin subunit alpha V
ITGB1	integrin subunit beta 1
ITGB2	integrin subunit beta 2
ITGB3	integrin subunit beta 3
ITGB4	integrin subunit beta 4
ITIH1	inter-alpha-trypsin inhibitor heavy chain 1
ITIH2	inter-alpha-trypsin inhibitor heavy chain 2
ITIH3	inter-alpha-trypsin inhibitor heavy chain 3
ITIH4	inter-alpha-trypsin inhibitor heavy chain family member 4
ITM2B	integral membrane protein 2B
JUP	junction plakoglobin
KCNQ1	potassium voltage-gated channel subfamily Q member 1
KCTD12	potassium channel tetramerization domain containing 12
KDR	kinase insert domain receptor
KIAA1324	KIAA1324
KLB	klotho beta
KLK3	kallikrein related peptidase 3
KNG1	kininogen 1
LAMA1	laminin subunit alpha 1
LAMA2	laminin subunit alpha 2
LAMA3	laminin subunit alpha 3
LAMA4	laminin subunit alpha 4
LAMA5	laminin subunit alpha 5
LAMC2	laminin subunit gamma 2
LANCL2	LanC like 2
LBP	lipopolysaccharide binding protein
LDLR	low density lipoprotein receptor
LGALS1	galectin 1
LGALS3BP	galectin 3 binding protein
LGALS9	galectin 9
LGR4	leucine rich repeat containing G protein-coupled receptor 4
LIFR	LIF receptor alpha
LIMS1	LIM zinc finger domain containing 1
LIPC	lipase C, hepatic type
LIPG	lipase G, endothelial type
LNPEP	leucyl and cystinyl aminopeptidase
LPL	lipoprotein lipase
LRIG1	leucine rich repeats and immunoglobulin like domains 1
LRP1	LDL receptor related protein 1
LRPAP1	LDL receptor related protein associated protein 1
LRRC8A	leucine rich repeat containing 8 VRAC subunit A
LRRC8D	leucine rich repeat containing 8 VRAC subunit D
LTBP1	latent transforming growth factor beta binding protein 1
LTF	lactotransferrin
MAGED2	MAGE family member D2
MAGT1	magnesium transporter 1
MANF	mesencephalic astrocyte derived neurotrophic factor
MAPT	microtubule associated protein tau
MBL2	mannose binding lectin 2
MDK	midkine
MET	MET proto-oncogene, receptor tyrosine kinase
MIF	macrophage migration inhibitory factor
MMP14	matrix metallopeptidase 14
MMP2	matrix metallopeptidase 2
MMP7	matrix metallopeptidase 7
MMP9	matrix metallopeptidase 9
MPEG1	macrophage expressed 1
MPIG6B	megakaryocyte and platelet inhibitory receptor G6b
MPO	myeloperoxidase
MPP7	membrane palmitoylated protein 7
MRGPRF	MAS related GPR family member F
MSN	moesin
MTMR1	myotubularin related protein 1
Muc1	mucin 1, transmembrane
Mug1	murinoglobulin 1
Mup1	major urinary protein 1
MYH14	myosin heavy chain 14
MYL9	myosin light chain 9
MYO1D	myosin ID
NAALAD2	N-acetylated alpha-linked acidic dipeptidase 2
NAV2	neuron navigator 2
NCAM1	neural cell adhesion molecule 1
NCKAP1	NCK associated protein 1
NCKAP1L	NCK associated protein 1 like
NCSTN	nicastrin
NDNF	neuron derived neurotrophic factor
Ngp	neutrophilic granule protein
NOG	noggin
NRAS	NRAS proto-oncogene, GTPase
NRG1	neuregulin 1
NRP1	neuropilin 1
NRTN	neurturin
NT5E	5'-nucleotidase ecto
NTN1	netrin 1
NUMB	NUMB, endocytic adaptor protein
NXPE1	neurexophilin and PC-esterase domain family member 1
OCLN	occludin
ORAI1	ORAI calcium release-activated calcium modulator 1
P2RX4	purinergic receptor P2X 4
P2RY14	purinergic receptor P2Y14
P4HB	prolyl 4-hydroxylase subunit beta
PAFAH1B1	platelet activating factor acetylhydrolase 1b regulatory subunit 1
PARD6B	par-6 family cell polarity regulator beta
PCDH1	protocadherin 1
PCOLCE2	procollagen C-endopeptidase enhancer 2
PCSK5	proprotein convertase subtilisin/kexin type 5
PCSK6	proprotein convertase subtilisin/kexin type 6
PDCD5	programmed cell death 5
PDGFA	platelet derived growth factor subunit A
PDGFB	platelet derived growth factor subunit B
PDIA6	protein disulfide isomerase family A member 6
PEBP1	phosphatidylethanolamine binding protein 1
PECAM1	platelet and endothelial cell adhesion molecule 1
PF4	platelet factor 4
PF4V1	platelet factor 4 variant 1
PGF	placental growth factor
PHLDA3	pleckstrin homology like domain family A member 3
PI4K2B	phosphatidylinositol 4-kinase type 2 beta
PIGR	polymeric immunoglobulin receptor
PIP5K1C	phosphatidylinositol-4-phosphate 5-kinase type 1 gamma
PKP2	plakophilin 2
PKP3	plakophilin 3
PLA1A	phospholipase A1 member A
PLA2G2A	phospholipase A2 group IIA
PLA2G5	phospholipase A2 group V
PLAT	plasminogen activator, tissue type
PLAU	plasminogen activator, urokinase
PLBD1	phospholipase B domain containing 1
PLG	plasminogen
PLPP3	phospholipid phosphatase 3
PLXNA2	plexin A2
PLXNB2	plexin B2
PNLIP	pancreatic lipase
PNLIPRP1	pancreatic lipase related protein 1
PNLIPRP2	pancreatic lipase related protein 2 (gene/pseudogene)
POGLUT1	protein O-glucosyltransferase 1
PON1	paraoxonase 1
PON2	paraoxonase 2
PON3	paraoxonase 3
POSTN	periostin
PPBP	pro-platelet basic protein
PPFIA1	PTPRF interacting protein alpha 1
PPIB	peptidylprolyl isomerase B
PRDX4	peroxiredoxin 4
PRELP	proline and arginine rich end leucine rich repeat protein
PRG2	proteoglycan 2, pro eosinophil major basic protein
Prg4	proteoglycan 4 (megakaryocyte stimulating factor, articular superficial zone protein)
PRL	prolactin
PRNP	prion protein
PROC	protein C, inactivator of coagulation factors Va and VIIIa
PRPSAP1	phosphoribosyl pyrophosphate synthetase associated protein 1
PRSS1	protease, serine 1
PRSS2	protease, serine 2
PRSS3	protease, serine 3
PSEN1	presenilin 1
PTCH1	patched 1
PTGER3	prostaglandin E receptor 3
PTK7	protein tyrosine kinase 7 (inactive)
PTN	pleiotrophin
PTP4A1	protein tyrosine phosphatase type IVA, member 1
PTPRA	protein tyrosine phosphatase, receptor type A
PTPRC	protein tyrosine phosphatase, receptor type C
PTPRF	protein tyrosine phosphatase, receptor type F
RAB8A	RAB8A, member RAS oncogene family
RAC1	Rac family small GTPase 1
RAP2A	RAP2A, member of RAS oncogene family
RAP2B	RAP2B, member of RAS oncogene family
RAPH1	Ras association (RalGDS/AF-6) and pleckstrin homology domains 1
RASA3	RAS p21 protein activator 3
REG1A	regenerating family member 1 alpha
REG1B	regenerating family member 1 beta
RELL1	RELT like 1
REPS1	RALBP1 associated Eps domain containing 1
RFTN1	raftlin, lipid raft linker 1
RHOC	ras homolog family member C
RHOQ	ras homolog family member Q
RNASE1	ribonuclease A family member 1, pancreatic
RNASE4	ribonuclease A family member 4
ROBO1	roundabout guidance receptor 1
RPL22	ribosomal protein L22
RPL29	ribosomal protein L29
RPLP2	ribosomal protein lateral stalk subunit P2
RPSA	ribosomal protein SA
RRAS2	RAS related 2
RSPO1	R-spondin 1
RSPO2	R-spondin 2
RSPO3	R-spondin 3
RSPO4	R-spondin 4
RSPRY1	ring finger and SPRY domain containing 1
SBF1	SET binding factor 1
SCN5A	sodium voltage-gated channel alpha subunit 5
SCN7A	sodium voltage-gated channel alpha subunit 7
SDCBP	syndecan binding protein
SELL	selectin L
SELP	selectin P
SEMA5A	semaphorin 5A
SEMA5B	semaphorin 5B
SEPT8	septin 8
SERBP1	SERPINE1 mRNA binding protein 1
SERPINA1	serpin family A member 1
SERPINA10	serpin family A member 10
SERPINA3	serpin family A member 3
SERPINA5	serpin family A member 5
SERPINA6	serpin family A member 6
SERPINC1	serpin family C member 1
SERPIND1	serpin family D member 1
SERPINE1	serpin family E member 1
SERPINE2	serpin family E member 2
SERPINF1	serpin family F member 1
SERPING1	serpin family G member 1
SERPINH1	serpin family H member 1
SERPINI2	serpin family I member 2
SFRP1	secreted frizzled related protein 1
SHH	sonic hedgehog
SIDT2	SID1 transmembrane family member 2
SIGIRR	single Ig and TIR domain containing
SLC10A1	solute carrier family 10 member 1
SLC12A2	solute carrier family 12 member 2
SLC12A4	solute carrier family 12 member 4
SLC12A6	solute carrier family 12 member 6
SLC12A9	solute carrier family 12 member 9
SLC16A1	solute carrier family 16 member 1
SLC16A2	solute carrier family 16 member 2
SLC16A7	solute carrier family 16 member 7
SLC1A3	solute carrier family 1 member 3
SLC1A4	solute carrier family 1 member 4
SLC1A5	solute carrier family 1 member 5
SLC20A2	solute carrier family 20 member 2
SLC22A1	solute carrier family 22 member 1
SLC22A18	solute carrier family 22 member 18
SLC22A7	solute carrier family 22 member 7
SLC26A2	solute carrier family 26 member 2
SLC27A1	solute carrier family 27 member 1
SLC27A4	solute carrier family 27 member 4
SLC29A1	solute carrier family 29 member 1 (Augustine blood group)
SLC2A1	solute carrier family 2 member 1
SLC2A2	solute carrier family 2 member 2
SLC30A1	solute carrier family 30 member 1
SLC30A5	solute carrier family 30 member 5
SLC38A1	solute carrier family 38 member 1
SLC38A2	solute carrier family 38 member 2
SLC38A3	solute carrier family 38 member 3
SLC38A4	solute carrier family 38 member 4
SLC38A5	solute carrier family 38 member 5
SLC39A14	solute carrier family 39 member 14
SLC39A4	solute carrier family 39 member 4
SLC39A5	solute carrier family 39 member 5
SLC39A7	solute carrier family 39 member 7
SLC3A2	solute carrier family 3 member 2
SLC41A1	solute carrier family 41 member 1
SLC44A3	solute carrier family 44 member 3
SLC46A1	solute carrier family 46 member 1
SLC4A1	solute carrier family 4 member 1 (Diego blood group)
SLC4A2	solute carrier family 4 member 2
SLC4A4	solute carrier family 4 member 4
SLC4A7	solute carrier family 4 member 7
SLC6A9	solute carrier family 6 member 9
SLC7A1	solute carrier family 7 member 1
SLC7A11	solute carrier family 7 member 11
SLC7A2	solute carrier family 7 member 2
SLC7A3	solute carrier family 7 member 3
SLC7A5	solute carrier family 7 member 5
SLC7A6	solute carrier family 7 member 6
SLC7A8	solute carrier family 7 member 8
SLC9A1	solute carrier family 9 member A1
SLC9A3R1	SLC9A3 regulator 1
SLC9A3R2	SLC9A3 regulator 2
SLC9A6	solute carrier family 9 member A6
SLC9A7	solute carrier family 9 member A7
SLCO1A2	solute carrier organic anion transporter family member 1A2
SLCO1B3	solute carrier organic anion transporter family member 1B3
SLIT1	slit guidance ligand 1
SLIT2	slit guidance ligand 2
SLIT3	slit guidance ligand 3
SLPI	secretory leukocyte peptidase inhibitor
SNAP23	synaptosome associated protein 23
SNCA	synuclein alpha
SNTB1	syntrophin beta 1
SNTB2	syntrophin beta 2
SOD1	superoxide dismutase 1
SOD3	superoxide dismutase 3
SORT1	sortilin 1
SOST	sclerostin
SOSTDC1	sclerostin domain containing 1
SPINT2	serine peptidase inhibitor, Kunitz type 2
SPON1	spondin 1
SPTAN1	spectrin alpha, non-erythrocytic 1
SPTBN1	spectrin beta, non-erythrocytic 1
SSR4	signal sequence receptor subunit 4
ST6GAL1	ST6 beta-galactoside alpha-2,6-sialyltransferase 1
STAB2	stabilin 2
STEAP4	STEAP4 metalloreductase
STIM1	stromal interaction molecule 1
STT3A	STT3A, catalytic subunit of the oligosaccharyltransferase complex
STX4	syntaxin 4
STX7	syntaxin 7
STX8	syntaxin 8
STXBP3	syntaxin binding protein 3
STXBP5	syntaxin binding protein 5
SYCN	syncollin
SYNGR1	synaptogyrin 1
TBL2	transducin beta like 2
TECR	trans-2,3-enoyl-CoA reductase
TENM1	teneurin transmembrane protein 1
TF	transferrin
TFPI	tissue factor pathway inhibitor
TFR2	transferrin receptor 2
TFRC	transferrin receptor
TG	thyroglobulin
TGFB1	transforming growth factor beta 1
TGFB2	transforming growth factor beta 2
TGFBR3	transforming growth factor beta receptor 3
TGM2	transglutaminase 2
THBS1	thrombospondin 1
THBS2	thrombospondin 2
THBS3	thrombospondin 3
THBS4	thrombospondin 4
THY1	Thy-1 cell surface antigen
TIMP3	TIMP metallopeptidase inhibitor 3
TJP1	tight junction protein 1
TJP2	tight junction protein 2
TLN1	talin 1
TM9SF2	transmembrane 9 superfamily member 2
TM9SF3	transmembrane 9 superfamily member 3
TMED10	transmembrane p24 trafficking protein 10
TMEM165	transmembrane protein 165
TMEM214	transmembrane protein 214
TMEM63B	transmembrane protein 63B
TNC	tenascin C
TNF	tumor necrosis factor
TNFAIP6	TNF alpha induced protein 6
TNFRSF11B	TNF receptor superfamily member 11b
TNFSF13	TNF superfamily member 13
TNXB	tenascin XB
TPCN1	two pore segment channel 1
TPSAB1	tryptase alpha/beta 1
TRABD	TraB domain containing
TRAPPC9	trafficking protein particle complex 9
TRPM4	transient receptor potential cation channel subfamily M member 4
TRPV2	transient receptor potential cation channel subfamily V member 2
TSPAN13	tetraspanin 13
TTR	transthyretin
TXLNA	taxilin alpha
TXN	thioredoxin
TYK2	tyrosine kinase 2
UBXN4	UBX domain protein 4
UNC45A	unc-45 myosin chaperone A
USP9X	ubiquitin specific peptidase 9, X-linked
UTRN	utrophin
VAMP2	vesicle associated membrane protein 2
VAMP3	vesicle associated membrane protein 3
VAMP8	vesicle associated membrane protein 8
VAPA	VAMP associated protein A
VAPB	VAMP associated protein B and C
VAT1	vesicle amine transport 1
VCAN	versican
VDAC1	voltage dependent anion channel 1
VEGFA	vascular endothelial growth factor A
VEGFB	vascular endothelial growth factor B
VIPAS39	VPS33B interacting protein, apical-basolateral polarity regulator, spe-39 homolog
VIPR2	vasoactive intestinal peptide receptor 2
VTI1A	vesicle transport through interaction with t-SNAREs 1A
VTI1B	vesicle transport through interaction with t-SNAREs 1B
VTN	vitronectin
VWF	von Willebrand factor
WNT1	Wnt family member 1
XCL1	X-C motif chemokine ligand 1
XDH	xanthine dehydrogenase
ZG16	zymogen granule protein 16
ZNF146	zinc finger protein 146
